# dsSurvival: Privacy preserving survival models for federated individual patient meta-analysis in DataSHIELD

**DOI:** 10.1101/2022.01.04.471418

**Authors:** Soumya Banerjee, Ghislain N. Sofack, Thodoris Papakonstantinou, Demetris Avraam, Paul Burton, Daniela Zöller, Tom R.P. Bishop

## Abstract

**Objective:** Achieving sufficient statistical power in a survival analysis usually requires large amounts of data from different sites. Sensitivity of individual-level data, ethical and practical considerations regarding data sharing across institutions could be a potential challenge for achieving this added power. Hence we implemented a federated meta-analysis approach of survival models in DataSHIELD, where only anonymous aggregated data are shared across institutions, while simultaneously allowing for exploratory, interactive modelling.

In this case, meta-analysis techniques to combine analysis results from each site are a solution, but an analytic workflow involving local analysis undertaken at individual studies hinders exploration. Thus, the aim is to provide a framework for performing meta-analysis of Cox regression models across institutions without manual analysis steps for the data providers.

**Results:** We introduce a package (dsSurvival) which allows privacy preserving meta-analysis of survival models, including the calculation of hazard ratios. Our tool can be of great use in biomedical research where there is a need for building survival models and there are privacy concerns about sharing data.
