## Supplementary material for "dsSurvival: Privacy preserving survival models for federated individual patient meta-analysis in DataSHIELD": Client side dsSurvivalClient code: anthro1.csv

	age	sex	weight	height	muac
1	6	1	7.3	65	14.6
2	42	2	12.5	89.5	15.6
3	23	1	10.6	78.1	14.9
4	18	1	12.8	81.5	16
5	52	1	12.1	87.3	15.2
6	36	2	16.9	93	19
7	30	2	12.5	82.2	16.6
8	48	1	16.3	99	15.4
9	29	1	11	82	13.5
10	54	1	14.2	85.9	15.1
11	11	2	6.2	66.3	11.5
12	36	2	13.1	87	16.4
13	42	1	13.5	91	14.4
14	36	1	11.7	87.5	14.3
15	16	1	9.1	73.1	13.5
16	48	2	12	90.7	14.9
17	11	1	9.4	74.8	13.8
18	46	2	13.9	93.5	15.2
19	32	1	12.6	83	15.5
20	33	2	11.8	85.7	12.7
21	42	1	11.3	84.5	14.5
22	40	2	12.9	101.2	16.1
23	21	2	8.9	75	13.6
24	25	1	10.7	81.3	14.3
25	30	1	14.4	82.4	13.5
26	6	1	8.2	68.8	13.2
27	34	2	13.9	88.3	14.9
28	30	1	9.6	79	12.8
29	33	2	11.5	83.5	14
30	12	1	8.5	71.4	13.5
31	10	1	7.9	69.5	14.4
32	35	1	13.2	85.5	15
33	10	2	5.1	62.5	11
34	56	2	16.4	99	15.3
35	42	1	14	93.2	16.4
36	48	1	13.2	99	14.2
37	48	1	14.3	101.5	14.6
38	47	1	15.8	97.5	16.1
39	12	2	8.5	75.3	14
40	36	1	11	79	15
41	24	2	9.8	75.5	14.6
42	14	1	6.7	75.4	13.2
43	20	1	10.6	79	13.8
44	51	2	15.4	93.2	17.4
45	12	1	8.1	71.4	12.2
46	18	2	8.3	74.1	12.9
47	21	2	10.4	73.6	14.5
48	13	2	10	76.5	17
49	13	1	9.1	71	14.1
50	30	1	13.6	90.3	14.5
51	36	1	12	87	14.1
52	18	2	8.1	71.4	13.6
53	28	1	11.1	78	16
54	30	2	13.2	89.7	16
55	50	2	14.8	102.3	15.5
56	48	1	14	92.5	16.5
57	55	2	14.5	98.6	14.3
58	57	1	17.5	104	16.6
59	46	1	13.6	90	15.3
60	15	1	8.3	71.2	12
61	33	1	11	85.6	14.9
62	47	2	13.8	92.8	15.5
63	20	1	9.7	77	16
64	36	1	12	88	14.9
65	58	1	16.3	94.1	16.8
66	29	1	11.5	83.6	15
67	33	2	9.5	77.5	13
68	49	1	16.1	102.7	15.6
69	20	1	11.4	74.3	15
70	18	2	9.6	80	14.3
71	12	2	7.5	71.3	12.8
72	46	2	17.7	102.3	16.2
73	34	2	11	84.4	14.3
74	36	1	14.9	90.1	16
75	54	2	15.3	92.6	15.5
76	36	2	12.2	85.7	14.5
77	38	1	13.9	89.9	15.7
78	18	1	9.6	79	14.6
79	55	2	12.9	96	14.3
80	35	1	11.4	87.4	12.5
81	15	1	9.1	72.5	13.4
82	33	2	9.4	75.8	13.7
83	51	2	15	94.7	15.8
84	57	1	13	90.4	14.5
85	15	1	7.5	71.3	11.5
86	12	1	8.7	65	15.9
87	22	2	8	80	12.3
88	48	2	11.5	101.2	14.1
89	35	1	11.2	86	14
90	9	2	5.5	65.7	13.2
91	58	1	19.9	102.2	15.4
92	16	2	10.1	85	13.9
93	48	1	14.1	92	14.2
94	18	2	8.5	73.6	11.5
95	48	2	15	96.7	15.4
96	17	2	7.2	71.5	11.8
97	53	2	13.1	92.2	14.5
98	34	2	10.9	81.2	12.8
99	7	2	6.1	58	12
100	31	1	11.1	81.3	14.7
101	45	1	12.9	77.5	16.5
102	30	1	12.3	86.9	13.9
103	12	2	7.2	69	12.8
104	12	1	9.8	70.6	12.5
105	30	1	9.1	75	14
106	18	1	8.2	71.2	12.4
107	43	2	11.4	84	14.8
108	32	1	13.2	98	15.7
109	9	1	8.4	67.4	12
110	7	1	6.9	61.5	11.9
111	45	1	12.5	78.3	14.9
112	33	2	9.5	72.1	15.5
113	20	1	11.5	80.9	13.6
114	39	2	15.5	84.7	15.6
115	19	1	10.1	79.4	15.6
116	28	2	12.5	88.4	13.2
117	24	2	8.2	74	12.6
118	22	2	7.7	71.5	12
119	33	1	9.9	79.4	14.9
120	47	2	16.6	95.8	17.8
121	10	2	8.7	73.3	14.5
122	28	1	9.7	75	13
123	31	1	10.5	81.1	13.1
124	48	1	15.7	102.7	14.6
125	16	1	9.1	74	13.5
126	22	1	9.7	80	13.7
127	32	2	11.7	89.4	13.8
128	50	1	15.9	104	15
129	27	1	11.2	75.3	15.7
130	22	1	9.5	75.2	13.4
131	20	1	8.2	73.5	12.6
132	57	2	14.3	91.3	16.7
133	25	1	10.6	82.4	14
134	36	1	11.9	83	15
135	28	1	10.2	79.6	15.5
136	29	1	12.7	86.2	16
137	43	1	13.8	90.4	15.1
138	35	2	13.3	81	13.7
139	54	1	13	95.2	16.5
140	35	2	8.8	79.2	14.6
141	56	1	13.6	90.4	14.7
142	36	2	13.7	91	14.7
143	37	2	12.2	84.5	11.8
144	22	2	9.2	76.5	14.3
145	44	2	16.7	92.2	14.5
146	36	2	9.9	80	14.3
147	45	2	9.9	80	13.3
148	54	2	14.6	99.3	15.6
149	31	2	10.3	77.9	15.9
150	12	2	9.2	72	14
151	49	1	13.6	96.6	14.9
152	48	2	16.9	103.5	16
153	29	1	9.3	79.5	11.5
154	36	2	10.6	85.5	13.9
155	22	1	10.6	75	14.7
156	24	2	12.3	82	16
157	24	1	10.4	78.1	12
158	36	1	12.9	92	16
159	20	2	8.2	74.2	12.5
160	58	1	14.1	96.1	14.2
161	31	1	12.2	83.8	14.8
162	18	1	11.1	74	13.3
163	8	1	7.2	66.3	12
164	36	1	14.1	88.5	15.8
165	59	2	13.1	89.6	15.5
166	29	1	10.7	83.6	14
167	36	2	10.3	86.1	14
168	28	1	12	73.4	12.9
169	36	1	9	77.5	14.5
170	12	2	6.9	69.1	13
171	41	1	10.3	80.3	14.7
172	18	2	5.5	68	11.4
173	32	1	15.5	85.3	15.7
174	36	1	12.1	89	15.1
175	47	2	15.7	98.7	15.3
176	18	2	9	70.2	15.5
177	11	1	7.9	71.5	12.9
178	46	1	13.6	89.2	16.9
179	25	2	14.5	86.2	16.2
180	52	2	17.5	103.4	17
181	48	1	12	90.1	14.2
182	12	2	5.6	61.1	12
183	29	2	8	78	11
184	48	2	7.9	82	12.8
185	48	2	13.5	90.9	16
186	32	2	10.1	78.2	14
187	39	2	14.6	91	16
188	37	2	6.9	75.3	13.5
189	34	1	11	74	15.5
190	45	2	14.1	86.9	14.9
191	48	2	15.2	100	15
192	51	2	13.4	98.3	14
193	40	2	11.4	87.7	16.2
194	54	2	11.4	88.6	14.8
195	20	1	9.6	77.1	13.5
196	26	2	11.4	80	14.1
197	34	2	15	93.2	14.7
198	48	1	13.7	92.2	16.5
199	45	2	12.5	98.4	13.2
200	22	1	7	71.5	11.9
201	29	2	8.3	76.5	12.9
202	49	1	15.3	85.6	16.4
203	36	1	10.5	88.1	16.1
204	33	2	12.9	80.3	13.4
205	18	2	8.1	70.2	13.2
206	11	2	5.6	64	12
207	45	1	14.8	85.7	15.5
208	34	2	9.3	79.9	15
209	42	2	13.6	92.5	15.5
210	14	1	8.9	72.5	14.5
211	33	2	10.4	86	13
212	58	2	16	98	16.2
213	36	1	12.6	86.5	14.3
214	42	2	12.9	83	16.6
215	28	2	9.4	80.8	12.2
216	32	1	11.1	83.5	14.4
217	36	1	13.3	80.5	14.4
218	12	2	9.5	75.6	14.7
219	7	2	7.5	64.6	14.7
220	21	1	8.8	76	12.8
221	16	1	11.1	82	14.8
222	7	1	8.4	68	14.5
223	56	2	13.6	93	16
224	44	2	14.3	90.2	15.6
225	36	2	10.5	80	13.4
226	48	2	16.6	108	15.1
227	55	1	16.2	94.8	15.7
228	24	2	6.7	74.9	10.5
229	33	1	12.4	86.7	14.6
230	14	1	9.8	79.2	14.5
231	10	1	6.3	60.9	13.2
232	21	2	13.4	80.2	14.2
233	17	2	7.6	67	13.2
234	9	2	8.2	63.8	12.1
235	48	1	12.3	91	14
236	32	1	10.9	85	14.3
237	56	1	17.3	105.1	16.8
238	48	2	14.2	89	17
239	11	2	6.1	69.5	12
240	34	2	11.2	83.2	13.7
241	24	2	8.4	73	12
242	35	2	13.1	90	14.7
243	23	2	10	76.4	14.5
244	58	1	18.9	110.5	16.1
245	42	2	11.1	82	13.2
246	45	1	14.2	92.1	15.6
247	48	2	11.1	93.6	15
248	48	1	12.4	79.1	14.3
249	37	2	12.9	92.5	13.8
250	43	1	13.1	93.5	15
251	30	1	11.2	83.4	14.5
252	39	1	11.4	85	14.6
253	36	2	11.1	83.4	14.6
254	20	2	7.5	81.2	12.3
255	34	2	10.9	85.3	14.1
256	15	2	12.1	71.3	13.4
257	58	1	16.5	103.7	16.8
258	34	1	10.9	81.9	16
259	19	2	7.8	65.5	13.5
260	58	2	13.7	91.9	13.3
261	24	1	11.6	75.6	12.7
262	17	1	7.8	68.9	12.9
263	13	1	9.4	82.9	14.5
264	17	2	8.3	71.1	12.9
265	44	2	10.9	77	14.4
266	59	2	15.1	102.6	15.1
267	20	2	9.6	76.1	12.2
268	16	2	11.4	81.5	13.6
269	28	1	12.4	85	15.8
270	25	1	8.3	71.9	15
271	29	2	9.8	77.8	13.1
272	45	1	11.9	86	15.6
273	29	2	13.7	86.6	17.1
274	54	2	15.1	95	14.8
275	22	1	12.5	90	15.5
276	7	1	6.7	66	13.7
277	55	2	15.7	103.1	15.1
278	42	2	12.9	92.6	15.4
279	29	1	12.3	90.3	14.3
280	21	2	8.4	71	13.5
281	11	1	7	67.4	12.5
282	30	1	10.7	80.9	15
283	48	1	11.1	80.3	15.3
284	28	2	11.8	83.6	14.2
285	21	1	11.1	79.4	12
286	36	2	9.4	79.6	14.4
287	18	2	7.5	71	13.6
288	52	1	14.8	93.5	15.8
289	8	2	6.3	64	13.2
290	37	2	13.6	85.6	12.8
291	36	2	11.3	88.7	14.4
292	8	2	8.3	63.6	14.4
293	42	1	10.9	81	13
294	10	1	8.5	71.3	14.5
295	55	2	17.8	107.5	16.9
296	11	2	8.6	81.3	15.3
297	17	1	12.8	85.5	16
298	33	1	14.7	96	15.5
299	15	1	7.3	69.9	12.1
300	45	2	14.2	96.5	16.8
301	35	1	13.8	89.1	16.9
302	32	1	13.6	88.3	16
303	52	2	11	80.3	14.2
304	19	1	13.7	87.1	18
305	8	1	7.9	65.7	13.3
306	34	1	11.6	81.9	15.2
307	8	1	8.5	70.4	13.6
308	53	2	11.6	90	14.3
309	22	1	9.8	77	13
310	13	1	10.1	77.5	15.2
311	51	2	12.6	89.9	14.3
312	12	2	6.8	65.1	12.3
313	43	2	14.4	92.5	15.9
314	54	2	16.6	102.3	15.5
315	41	1	10.5	76.1	14.6
316	57	2	15.7	93.7	17.5
317	56	2	12.5	81.7	14
318	24	1	12	81.9	15
319	26	2	9.4	81.2	12.3
320	36	1	12.9	90.3	16.4
321	55	1	14.6	98.4	14.8
322	58	2	12.9	87	16
323	18	2	8.5	72.3	14.8
324	15	2	8.8	71.4	13.1
325	38	2	9.9	80	15.1
326	54	1	16	99.5	15.3
327	6	1	7.7	62.4	14.4
328	58	2	17	101.1	15.5
329	24	2	8.2	73.9	12.5
330	9	2	5.7	63.5	11.7
331	43	2	13	93.5	15.7
332	44	1	15.5	96.1	16.4
333	49	2	14.6	91.2	16.6
334	28	1	12.2	80	15.5
335	33	1	9.5	80	13.9
336	26	2	7.7	77.4	14
337	56	1	15.4	102.1	14.8
338	18	1	13.1	84.7	14.8
339	22	2	8	72.5	12.5
340	8	1	6.2	60.8	13.2
341	36	2	13.1	95.2	16.5
342	41	1	15.3	94.2	16.2
343	38	2	10.7	82.1	13.3
344	18	2	7.4	72.1	13
345	53	1	13.9	102.8	16.2
346	13	1	9.3	73.2	14.2
347	10	2	7.3	64	11.8
348	30	2	9.2	77	12.1
349	37	2	16.3	83.7	15.5
350	48	1	12	90.5	15.4
351	28	1	10.1	81.7	14.9
352	9	1	8.1	66.6	14.8
353	36	1	11.9	91.3	14.3
354	30	2	11.9	87	15.5
355	43	1	12.7	86.1	15.5
356	30	2	10.6	86	13.7
357	36	2	15.1	91	16.9
358	30	2	9.8	75	15.1
359	38	1	13.6	86.8	15.2
360	8	2	6.9	65.2	13.8
361	34	2	11.9	88.7	14.5
362	24	2	8.2	71.8	12.3
363	11	1	8.4	73.1	15
364	36	2	11	80.5	12.7
365	55	2	11.6	80.5	16.1
366	19	2	8.4	73.8	13
367	33	2	12.9	76.2	15.5
368	32	1	10.9	82	14
369	10	2	8.6	73.5	14.2
370	56	1	15.5	98.4	16.1
371	37	2	15.1	97.5	14.8
372	44	1	15.6	101	15
373	30	2	8.6	79.4	13.2
374	10	1	7.8	69.8	11.2
375	22	2	8	74.9	11.3
376	58	2	13.9	90.1	15.4
377	12	2	6.1	63	12.3
378	36	2	12.6	82.4	11.9
379	24	2	10.7	74.2	14.3
380	35	2	11.1	83.6	14.8
381	24	1	8.2	72	12.2
382	24	1	11.2	83.4	14.5
383	23	2	10.2	78.4	13.5
384	6	2	5.9	62.5	13.9
385	41	2	14.4	96.2	15
386	43	2	8.4	77	13.5
387	53	2	15.5	98.1	14.7
388	34	1	12.7	84.2	15.8
389	12	2	6.2	63	13.4
390	17	2	11.4	80.5	15.1
391	24	1	8.7	75.5	12.5
392	28	1	11	83.8	12.7
393	46	2	11.2	83	14.5
394	18	1	9.3	78	13.6
395	33	1	12.4	90	15.4
396	17	1	8.1	72.3	13.7
397	36	1	13.1	90.3	14.8
398	32	1	9.2	79.5	13.5
399	8	1	10.3	68.9	15
400	44	2	12.3	84.2	13.9
401	59	2	15.4	97.7	16.4
402	40	2	12.9	88.3	14.9
403	48	2	13	91.4	13.9
404	28	2	10.7	72.4	12.4
405	33	1	12.9	89.8	14.5
406	32	1	9.1	75.5	12.3
407	30	1	12.4	79.7	13.4
408	8	2	7.2	61.5	11.5
409	53	1	16.1	101.6	12.1
410	35	2	7.1	73.3	12
411	22	2	7.7	74	12
412	54	1	12.6	99.5	12.9
413	30	1	10.1	81.4	14.1
414	38	2	10.2	75.3	14.5
415	18	1	12	84.2	16.4
416	36	2	15.3	92.3	16
417	12	2	8.4	65.9	12.7
418	22	1	9.5	78	12.6
419	34	1	13.8	89.6	16.7
420	34	1	11.7	84	14.8
421	7	1	8.3	65.6	14.1
422	12	1	10.3	76.4	13.2
423	35	2	9.1	77.8	13.5
424	11	1	12.1	71.4	13.5
425	42	1	10.8	85.6	14.5
426	34	1	12.2	89.3	14
427	24	2	9.5	73.2	12.5
428	27	2	10.4	79.8	14.7
429	41	1	13.4	87.3	16.5
430	11	1	11.2	78.2	15.8
431	20	1	11.1	71	15.6
432	12	2	7.1	67.5	13.5
433	9	2	8.5	68.4	12.2
434	38	1	14.3	92.2	15.7
435	59	2	14.9	95.7	15.8
436	44	2	14.9	83.4	14.2
437	19	1	9.4	81.4	14.6
438	7	1	6	56.2	12.2
439	47	2	17.2	89.2	15.8
440	10	1	5.3	60.7	10.6
441	48	2	13.4	82.4	15.5
442	23	1	9.4	80.6	13.2
443	30	1	11.9	82	14.5
444	30	2	11.7	85	15
445	48	1	15.8	99.9	15.5
446	30	1	13.1	87.5	16.2
447	38	1	11.6	87.7	14.7
448	8	2	6.6	64	13
449	38	2	14.2	94.5	15.1
450	49	1	13.4	92.2	14.9
451	42	1	12.9	92	15.6
452	12	1	6.5	66	13
453	48	1	14	101	15.8
454	8	1	8.2	65.3	14
455	8	1	8.7	75	14.3
456	30	2	10.6	79.4	13.6
457	12	1	8.4	70.2	14.4
458	40	1	13.4	92.5	16
459	38	2	15.2	101.5	14.8
460	44	1	15.2	95.4	15.5
461	24	2	6.6	68.3	11.3
462	7	2	8	66.3	13.8
463	26	1	9.3	76.2	14.2
464	48	1	12.1	83.7	15.2
465	46	1	11.5	85.8	13.5
466	10	1	7.2	69.4	12.7
467	48	2	13.1	102.8	14.2
468	21	1	7.9	72.5	14.2
469	8	2	7.1	62	14.6
470	14	1	9.2	73.4	13.5
471	36	1	11.1	86.8	15.6
472	36	2	12.4	86.4	14.5
473	57	1	15.2	100	15.8
474	29	2	12.6	87	14.3
475	18	1	9.4	70	12.5
476	38	2	14.2	92.9	15.1
477	16	1	7.7	72.4	12.3
478	15	2	7.8	69.6	13
479	36	1	13.2	92.3	15.3
480	11	2	8.4	70	13.2
481	20	1	7.1	71.5	13
482	23	1	13.4	77.3	14.4
483	6	2	6.2	61	12.8
484	9	1	9	70.8	14.6
485	40	1	11.2	81.3	14.2
486	20	1	12.8	82.5	14.3
487	13	1	9.4	76.1	14
488	14	1	8.6	73.8	14.3
489	30	1	10.1	79.8	14.5
490	38	1	13.9	90.6	15.2
491	15	1	10.8	78.6	15.6
492	45	1	13.9	102.1	12.8
493	26	2	9.3	76.8	14.3
494	14	1	9.4	78.6	12.7
495	12	2	7	69.1	13.1
496	18	1	8.8	70.1	12.4
497	47	2	9	81	11.9
498	59	2	12.7	87.4	13.7
499	36	1	15.3	85.7	15.5
500	39	1	12.4	79.4	14.5
501	48	2	11.5	90.5	15.1
502	7	2	9.5	71	15
503	41	2	17	99.5	17.8
504	25	1	11.9	87	15.5
505	30	2	8.8	76	12.5
506	31	1	10.7	75.1	14.6
507	21	2	9.5	77.2	13.6
508	55	1	16.5	99.6	16
509	24	1	8.6	75.3	12.3
510	50	2	9.5	88.3	12.2
511	27	1	13.5	90	14.3
512	22	2	8.4	70.9	13.5
513	10	2	7.1	67.5	12.7
514	10	1	10	75	15.2
515	30	2	11.5	82.3	13.5
516	14	1	7.6	67.4	13.3
517	42	1	14.1	105.6	15.1
518	39	1	17	101.1	16.5
519	29	1	13	79.5	13.4
520	24	1	9.8	77.5	13.9
521	30	2	11.3	84	13.1
522	47	2	12.3	88.2	15.5
523	36	2	11.2	84.6	13.2
524	27	2	12.3	79.4	13.2
525	26	2	7.5	76.6	12.1
526	9	2	7.9	65.2	12.5
527	42	1	16.8	101.5	15.1
528	24	2	11.1	87.4	14.8
529	48	2	17.6	91.4	18
530	27	1	11.6	81.2	15.2
531	7	1	7.4	69.5	14
532	27	2	11.1	87.4	13.8
533	26	1	11.7	83	14.3
534	10	2	7.3	65	12.2
535	36	2	8.4	75.9	13.1
536	33	2	12.1	85.4	16.4
537	50	2	14.6	98.8	14.9
538	36	2	9.1	80	13
539	25	2	11.2	80.3	14.7
540	24	1	10.3	82	14.6
541	44	1	13.7	101.8	16.2
542	59	1	14.8	96.9	14.6
543	48	2	13.7	96.5	14.5
544	19	2	10.8	76.5	13.5
545	9	2	7.5	66.5	13.2
546	23	1	9.9	78.7	15
547	16	2	10	74.5	15.4
548	51	2	15.2	94.3	14.1
549	31	1	11	79.3	14.7
550	51	2	11.3	83.2	14.3
551	47	2	12	90.5	14.5
552	34	2	9.5	74.8	13.9
553	11	2	9.2	74.1	12.5
554	11	1	9	70.4	14.8
555	28	1	11.7	98.3	13.6
556	35	1	10.1	87.9	13.9
557	30	2	12.5	79	16.6
558	30	1	11.3	82.3	14
559	48	2	13.2	96.3	16.1
560	48	2	15.4	100.5	15.2
561	6	1	6.8	67.2	12.5
562	48	2	15.2	92.7	16.2
563	24	1	6.9	75.1	13.5
564	22	2	7.9	71.5	12.1
565	32	1	19.5	102.2	16.7
566	59	2	12.8	87.2	14.4
567	18	1	8.8	72	14.1
568	32	2	11	80.2	14.2
569	7	1	8	68.1	13
570	24	1	9.5	80.3	12.8
571	28	1	8	72	12.5
572	8	1	8.5	74.2	14
573	30	1	10.5	74.3	13.3
574	9	1	6.9	67.2	12.6
575	47	2	12.7	93	14.4
576	29	1	11.5	83	14.8
577	36	2	13.4	82.1	14
578	24	1	8.6	72.7	14
579	35	1	11.1	82.3	14.5
580	23	1	8.9	78.2	11.8
581	12	2	7.6	67.2	12.4
582	16	2	13.1	71.4	12.7
583	55	1	12.6	87.2	15.6
584	23	2	12.4	88.2	12.9
585	39	1	15.9	95.1	15.6
586	46	1	13.5	88	15.5
587	36	1	12.6	83.4	14.4
588	40	1	14.1	97.5	15.1
589	7	2	6.7	61.5	13.4
590	55	2	13.8	91.8	14.8
591	56	1	16	93.6	16.1
592	30	1	10.8	80.1	12.5
593	44	1	13.2	91.7	17.2
594	15	2	9.4	72	12.2
595	13	2	6.8	69.6	11.6
596	46	1	14	94.2	15.2
597	12	1	9	70	12.9
598	30	1	10.1	84.5	14.7
599	30	1	8.4	72.3	15
600	46	1	13	92.5	15.3
601	32	1	11.4	85.8	14
602	30	2	10.1	79.1	14.4
603	17	2	7.5	74	11.7
604	47	1	12.5	90.7	14.5
605	30	2	11.5	87	14.4
606	12	2	7.6	65.3	12.7
607	6	2	4.9	58.3	11.5
608	42	2	13.9	105.4	15
609	55	2	12.2	93.2	13.5
610	42	2	14.7	92	14.8
611	16	1	7.5	70.5	11.7
612	40	1	11.2	82.3	15
613	11	2	9.6	71	12.2
614	28	1	11	83.2	13.8
615	30	1	10.9	79.6	14.4
616	54	2	13.3	87.4	14.5
617	36	1	12.1	88.7	14.9
618	50	1	15.6	96	15.5
619	13	2	10.1	72.2	14.2
620	49	2	12.5	96	13.9
621	14	2	7.4	74.5	12
622	48	2	12.7	90.5	14.3
623	21	1	10.5	77.5	15.2
624	42	1	12.8	96.7	13.1
625	47	2	14.9	97.1	15.5
626	54	1	16.7	99.1	17.3
627	24	1	7.5	68.7	12.5
628	14	1	9.8	75.7	13.8
629	32	2	9.9	83	13.3
630	33	2	12.5	80.2	15.5
631	11	1	9.9	73	15.6
632	26	2	8.9	73.6	13.5
633	39	2	10.4	81.5	13.5
634	28	1	10.1	83.2	13
635	35	2	13.3	79.9	13.5
636	8	1	7.3	64.6	14.3
637	38	1	17.2	91.2	14.1
638	56	2	15.7	97.4	16.4
639	33	1	11.3	81.8	14
640	27	1	9.8	75.8	11.7
641	36	2	12.2	85.1	14.6
642	6	1	6.2	61.2	12.2
643	31	2	10.7	83.8	15
644	10	2	7.1	65	13.5
645	36	2	11.3	79.6	13.6
646	34	1	10.5	84.7	14
647	21	1	11.3	83	14.5
648	20	2	9.4	75.7	12.2
649	21	2	10.8	80	13.6
650	36	2	13.9	91.1	12.5
651	12	1	11	74.7	15.6
652	17	2	9.3	72.8	13.6
653	28	2	13.1	87.8	16.1
654	46	1	11.8	87.5	14
655	11	2	9.2	70.2	13.1
656	58	2	14.7	101.2	14.5
657	50	2	10.3	83.1	12.5
658	22	2	9.1	81	13.1
659	57	1	12.3	84.2	13.5
660	15	1	8.9	75.4	13.8
661	53	2	16.9	97.2	16.1
662	39	1	11.6	83.1	14.8
663	26	2	11.7	82	15.2
664	13	1	8.1	67.4	12.3
665	26	1	9.3	74.8	13.5
666	21	2	10.1	78.5	14.2
667	31	1	12.8	87.2	14.8
668	33	1	10.7	80.5	13.6
669	12	1	9.4	75.4	12.5
670	28	2	10.9	80.3	14.4
671	10	1	11.5	74	13.2
672	11	1	8.3	71.8	13.4
673	33	1	9.9	78.7	12.8
674	46	2	11.8	86.7	13.1
675	8	1	7.3	63.5	11.8
676	12	1	9.3	73	14.5
677	11	2	7.9	70.5	12.5
678	6	2	10	64.1	13.5
679	13	2	9	71	13.1
680	8	1	7.1	65.6	11.5
681	40	2	15.3	94.6	16
682	19	2	8.2	67	12.8
683	36	1	11.7	89.7	14
684	31	1	11.1	81.2	14
685	7	2	8.3	60.5	12.5
686	10	2	10.4	64.4	11.6
687	22	2	9.8	78.5	13.9
688	40	2	12.7	88.3	14.4
689	22	1	10.7	81.1	15
690	22	2	10.4	80.1	14.6
691	45	1	12.1	87.1	14.6
692	23	1	11.6	80.5	15.4
693	23	1	9.9	77.8	13.3
694	18	1	9.6	73.5	11.7
695	24	1	10	76.4	13.5
696	12	2	6.7	67	12.4
697	31	2	9.8	80	14
698	43	2	14.6	102	15
699	48	1	14.7	93.3	15.4
700	17	2	6.9	71.4	14.1
701	34	2	13.2	82.1	13.4
702	41	1	14.6	83.8	15.6
703	33	1	9.3	78.2	12
704	36	2	13.3	80.3	14.5
705	33	2	13.4	88.8	15.8
706	11	2	9.2	65	14.5
707	45	1	13.5	94.2	15
708	17	1	8.1	73.8	13.1
709	12	2	8.6	70	13.2
710	11	2	8.8	71.5	15.5
711	50	1	13.3	94.1	13.6
712	30	2	9	77.1	12.1
713	36	1	12.9	87.3	15
714	13	2	7.3	69.3	13
715	39	2	12.9	82.3	16.3
716	8	2	7.3	67.4	12.5
717	33	1	11.2	82.8	14.8
718	21	2	8.7	81.2	11.7
719	18	1	10.2	77.2	13.4
720	15	2	7.4	74.5	13.5
721	20	1	8.1	76.2	13.5
722	26	2	12.3	80.5	16
723	45	2	13.4	82.5	14.1
724	24	2	7.8	75.3	13.4
725	42	2	20.2	109.5	15.8
726	35	2	10.8	87.5	15.1
727	27	2	9.3	76.7	13.7
728	38	1	12.4	90	11.7
729	19	1	9.6	71.4	13.6
730	10	2	8.1	66.2	12.8
731	31	1	11	83.5	11.5
732	59	1	14.5	92.7	15
733	36	2	11.6	85.3	13.2
734	19	1	7.9	71.3	12.5
735	10	1	7.8	69	14
736	23	1	13.9	84	12.8
737	34	1	11.6	84	15
738	48	2	14.7	99.8	16.4
739	26	1	11.5	83.5	14
740	55	1	12.3	89.1	13.8
741	18	2	9	83.2	12.8
742	12	2	10.4	67.2	15
743	15	1	8.2	71.3	13.3
744	43	1	15.5	93.6	16.1
745	50	1	15.8	97.2	17.4
746	30	2	10.2	82.3	13.1
747	11	2	8.8	74.5	12.3
748	22	2	11.1	78.6	14.3
749	11	2	7.7	72.2	13.5
750	22	1	10.2	78.5	14.5
751	12	1	10	67	14.6
752	12	1	8.3	69.8	12.2
753	48	2	12.9	89.8	15.1
754	29	1	9.3	69.4	12.5
755	41	2	11.3	88.9	15.4
756	36	1	11.7	85.9	14.8
757	48	1	14.5	100.2	15.2
758	12	2	8.1	70.6	12.6
759	17	1	8.2	67.3	13.3
760	44	1	13	89.4	15.3
761	12	2	7.6	68.7	14.5
762	54	2	14.6	101.2	15.6
763	8	1	10.3	70.8	16
764	25	1	10.8	81.5	13.5
765	15	2	8.4	72.5	13
766	12	2	9.8	77.5	13.8
767	14	1	9.1	70.5	15
768	40	2	14.2	94.8	16
769	25	2	8.3	81.1	11.7
770	31	2	9.7	81.1	13.8
771	15	2	10.2	75.6	15.2
772	41	2	11.2	88.3	13
773	12	2	6.4	65.1	12.2
774	8	1	9.5	72	14.8
775	57	1	14.8	97	15.2
776	34	1	14.2	81.1	14.2
777	9	2	8.2	70.6	13
778	35	1	10.3	79.7	13.4
779	27	1	12.7	85.5	15
780	7	1	8.3	67.7	14
781	18	2	7.4	71.2	12.4
782	30	1	10	81.4	14.6
783	9	2	6.9	65.2	12.3
784	34	1	10	75.8	13.3
785	24	2	9.4	70.5	12.4
786	15	2	8	69.5	13.3
787	11	2	8	69.2	13.5
788	24	2	10.5	78.7	14.5
789	53	1	16.2	93	16.6
790	45	1	15.5	95.9	15.5
791	12	1	7.6	69.8	12.8
792	50	1	12.8	91.5	14
793	58	2	20.7	104.2	19.1
794	20	1	10.1	76	16.3
795	15	2	8	71.3	12.8
796	28	2	9.9	79	14
797	36	1	11	80.4	14.5
798	48	2	11.3	85.5	13.7
799	44	2	14.9	99	17
800	32	1	10.9	79.7	14.7
801	48	1	12.8	97.9	14.8
802	35	1	10.4	86.2	13.9
803	55	2	16.3	103.5	15.4
804	24	2	10.1	76.9	13.2
805	10	2	6.8	65.4	13.6
806	8	1	5.9	61.9	12.5
807	37	2	12.4	88	15.4
808	17	1	9.1	75	14
809	52	1	13.9	92.2	14.2
810	20	1	9.3	79.8	13.3
811	44	1	13.3	109.8	14.7
812	31	2	9.7	85.2	12.5
813	36	2	14.4	81.3	15.3
814	48	2	10.4	90.5	15.3
815	22	2	12.5	78.2	13.6
816	30	1	10.4	92.3	13.6
817	21	1	10.4	77	13.6
818	23	2	9.3	75.5	14
819	57	1	18.1	107.8	16.2
820	56	1	13.1	93	15
821	17	2	9.8	74.7	14
822	47	1	15.1	93.1	16
823	42	2	11.6	88.7	14.3
824	47	1	15.8	101.3	16.1
825	36	2	11.4	83	15.6
826	36	1	11	81	14
827	36	1	14.1	89.3	14.5
828	48	2	14.5	95.6	15.9
829	53	1	15.8	93.7	15.8
830	8	2	7.8	68.5	15
831	56	1	16.2	99.1	15.8
832	28	2	9.1	75.9	13.4
833	35	2	10.5	85.5	13.2
834	24	2	9.4	80.3	13
835	8	2	6.9	67	12.5
836	35	2	12.6	86	16.3
837	58	1	14.7	102.5	14.5
838	36	1	10.8	80.1	14.3
839	46	2	10.7	84.8	13.4
840	12	2	8.8	73.5	13.8
841	18	2	9.6	75.1	13.8
842	26	2	10	73.2	11.7
843	42	1	12.6	95.5	14.8
844	59	2	15	99.5	14.6
845	15	2	7.2	65.9	12
846	56	2	15.3	99.5	16.5
847	47	1	11.7	92.1	14.8
848	6	1	5.9	61	13.8
849	28	2	11.9	85.5	14.6
850	20	2	6.4	69.1	11.2
851	22	2	10.2	78.8	14.6
852	7	2	7	62.2	14.2
853	7	1	7.3	67.3	14.3
854	24	1	11.8	87.3	13.6
855	31	2	10	81.3	13.5
856	18	2	10.6	75	15.3
857	12	2	10.1	74.1	15.3
858	22	2	8	78	13.3
859	37	1	14	94.5	15.2
860	34	2	13.9	79.9	14.5
861	43	1	12.1	88.7	14.2
862	41	1	11.6	86.6	15.1
863	41	1	11.2	86	15
864	8	1	8	67.3	13.1
865	30	1	13.3	91.1	14
866	8	1	7.3	63.7	13.3
867	7	1	8.3	69.1	14
868	40	1	12	89.2	14.4
869	41	1	11.8	87.4	16
870	9	2	8.2	64.8	12.3
871	36	2	9.1	79.5	13.7
872	48	1	14.9	95.3	16
873	14	2	8.3	73.5	12.3
