## Supplementary material for "dsSurvival: Privacy preserving survival models for federated individual patient meta-analysis in DataSHIELD": Client side dsSurvivalClient code: anthro2.csv

	age	sex	weight	height	muac
1	14	1	5	65.6	15
2	54	2	12.1	99	17.7
3	25	1	8.9	59.5	17.2
4	52	1	14.6	98	14.2
5	43	1	10.1	99.1	13.1
6	7	1	4	58.1	12.6
7	43	1	9.2	99	17.4
8	44	1	10.1	89.4	13.6
9	48	2	11.5	101.5	15.1
10	44	1	9.3	80.1	17.6
11	49	1	13.8	102	16.2
12	31	1	6.8	84	14.8
13	33	1	6.2	70	13.5
14	8	2	4.3	59.1	16
15	37	1	8.6	89.1	11.2
16	4	1	5.4	70	12.9
17	37	2	8.8	88	17.4
18	39	2	8.7	75	13.7
19	2	1	4.5	70	18.3
20	39	1	10.6	99	13.1
21	54	2	14.2	89.8	18.1
22	39	1	9.3	81.2	16.1
23	43	2	14.2	81.4	12.1
24	55	1	17.3	103.1	14.4
25	27	1	9.7	83.3	12.7
26	52	2	11.8	88.4	15.8
27	14	1	5.8	68.4	17.7
28	19	1	9	78.9	16
29	33	1	9.1	101.6	13.8
30	3	1	4	54.1	11
31	28	2	9.2	87.5	14.2
32	48	1	8.9	84.6	15
33	15	1	8.2	76.3	10.7
34	20	1	9.2	63.2	15.4
35	46	1	17.9	77.1	13.8
36	50	1	10.2	96.1	11.4
37	16	2	7.1	84.2	11.2
38	30	2	9.2	84.3	17.7
39	29	2	7.2	81.3	19
40	48	2	11.9	92.1	11.9
41	22	1	8.1	80.6	14.6
42	37	1	9.8	90.5	11.1
43	6	1	4.9	59.9	13.3
44	57	2	10.6	99.8	11.7
45	21	1	5.9	60.7	14.8
46	23	1	5.7	79	15.9
47	8	1	6.8	68	15.1
48	41	2	11.8	99	17.6
49	26	1	7.4	81.9	12.8
50	37	1	9	98	18
51	33	2	11	98	14.6
52	51	2	12	102.6	15.6
53	40	2	10.8	81.4	17.1
54	38	2	9.7	72.3	15.8
55	46	1	12.9	86.5	13
56	4	2	3.2	53.1	12.1
57	49	2	12.4	71.8	13.2
58	15	1	8.1	67.1	18.9
59	49	1	14.2	86.3	13.9
60	33	2	16.9	99.7	12.7
61	55	2	10.3	67.3	15.9
62	34	1	8.2	79.7	14.3
63	13	1	7	71.2	10.6
64	43	2	9.9	86.3	11.8
65	15	2	7.2	69.8	17
66	50	1	13.9	90.3	16.3
67	27	2	5.7	73	13.1
68	53	2	12.6	102.5	17.6
69	14	2	5.8	78	11.8
70	13	2	5.2	79	17.3
71	52	2	12.3	103	16.5
72	10	1	5.3	78	15
73	42	1	7.6	90	10.9
74	15	2	5.1	60	18.7
75	23	1	6.8	75.6	11.9
76	43	1	9.2	90.6	17.1
77	16	2	5.3	59.8	18.6
78	38	1	7.2	78.2	11.7
79	29	1	12.1	86.1	17.5
80	33	1	11.9	77.2	17.9
81	43	2	10.3	69.3	16.5
82	12	1	5.9	59.6	15.3
83	41	2	8.3	77.6	15.9
84	35	2	9.2	82.1	17.5
85	8	2	7	71.2	12.5
86	27	1	5.9	71.2	17.7
87	54	1	10.1	103.6	11.6
88	3	2	5.3	58.1	13.3
89	31	2	8.6	80.3	16.5
90	37	2	10.1	89.1	12.7
91	23	2	6.8	79	10.6
92	57	1	12.8	102.5	18.3
93	53	2	13.8	101	18.5
94	9	2	5	78	13
95	14	1	12.7	101	17.5
96	15	1	5.9	71	18
97	55	2	12.2	101.1	16.2
98	34	2	7.1	69.8	12.8
99	56	2	12.3	101.2	17.2
100	4	2	5	68.5	14.3
101	52	2	14.5	98.5	16.4
102	31	1	8.7	67.8	16.7
103	38	1	8.8	68.1	17.5
104	31	2	9.3	71.6	13
105	55	2	14.3	102.7	16.3
106	26	2	10.2	71.1	13.2
107	49	1	13.8	78.9	15.5
108	24	1	9.9	82.1	17.5
109	35	1	13.1	74.8	15.7
110	30	1	7.5	98	15.6
111	15	1	7.8	75	13
112	11	1	10.8	85	13.4
113	59	2	13.7	102	14.1
114	8	2	5.1	67.1	12.7
115	41	1	17	89.6	13.3
116	0	2	4	56.8	14.6
117	25	1	10.1	87	13.5
118	51	2	10	78.2	16
119	59	2	14.3	97.6	15.1
120	52	2	8.2	71.2	12.1
121	51	2	10.3	78.1	12.4
122	7	2	6.8	65.1	16.5
123	44	1	9.9	78.2	17.9
124	35	2	10.6	91.2	14.7
125	32	1	10.2	77.5	18.2
126	13	2	6.3	61.2	14.2
127	14	2	7	60.2	16.4
128	56	1	11.3	68.5	14.1
129	14	2	6.3	67.2	14.9
130	55	1	15.8	101.2	13
131	25	2	7	68.7	12.3
132	51	1	10.2	76.3	11.7
133	14	2	7.9	60.1	12.4
134	32	1	9	75.1	13.8
135	9	2	4	61.3	15.3
136	10	2	6.8	60.9	12.4
137	50	2	11.2	102.8	14.7
138	46	2	11.7	99.1	16.7
139	33	1	7.7	84.5	13.1
140	57	1	13.9	102	11.5
141	39	1	10.8	81.4	14.7
142	15	2	6.2	62.1	14.7
143	13	2	6.3	61.2	15
144	40	2	12.9	101.2	14.3
145	39	2	6.2	78.7	11.2
146	13	1	4.2	58.9	13.6
147	17	2	5.9	61	14.7
148	52	2	8.1	67.8	17.8
149	30	2	6.1	76.2	17.8
150	28	2	7.1	72.8	16.7
151	58	1	14.3	102.1	18.1
152	7	2	4.7	70	12.4
153	40	1	8.5	89.5	10.8
154	31	2	8	79	12
155	32	2	7.2	71.8	15.4
156	54	2	13.9	110.6	18
157	58	1	11.1	103.8	14.1
158	43	2	10.5	99.5	11.5
159	31	1	7.1	83.5	14.2
160	10	1	5.1	60.6	12.8
161	37	1	10	91.4	19
162	27	1	7	72.8	13.2
163	57	2	11.6	92.1	10.9
164	34	1	6.1	70	14.2
165	8	1	7.2	66.7	12.7
166	32	2	9.1	76.3	16.5
167	54	2	16.3	100.1	13.3
168	51	1	8	81.2	11.6
169	6	2	7.2	71.2	18.1
170	7	1	6.8	66.3	10.9
171	53	2	12.9	93.2	19
172	13	2	6.3	62.1	18.2
173	36	2	9.2	68.9	13.6
174	13	2	8.9	77.6	18
175	29	2	10.8	77.4	13.2
176	31	2	12.3	86.2	18
177	37	2	9.1	77.3	16.1
178	13	1	6.9	69.7	11.4
179	38	1	9.2	86.3	16.3
180	10	2	6.3	60	13
181	36	1	9.9	69.2	17.8
182	50	2	9.9	91.1	12.2
183	33	2	8	81.2	17.8
184	43	2	8.2	91.1	17.5
185	34	2	8.8	69.7	19
186	52	2	11.6	98.5	17.7
187	28	1	8.9	59.5	19.1
188	49	1	10.6	98.5	15.7
189	16	1	7.6	75	15.3
190	36	1	9	100	12
191	7	2	2.4	62	15
192	29	2	9.9	99	15.5
193	9	2	3.8	80.3	12.8
194	33	1	6.9	95.5	13.8
195	30	2	7.6	90	14.6
196	10	2	6.9	74.5	10.8
197	50	2	11.8	101.5	12.7
198	13	2	5.8	78	16.9
199	11	1	5.7	79	13.4
200	35	2	7.5	89	11.3
201	25	2	8	98	11
202	15	2	5.1	60	10.8
203	4	2	3.4	53.1	13.9
204	13	1	5.1	61.8	14.1
205	29	2	7	80.6	12.3
206	31	1	7.2	81.1	17.6
207	46	2	10	91.8	14.3
208	35	1	6.2	68.8	15.5
209	6	1	7	68.5	13
210	15	2	7.2	77.5	15.6
211	47	2	16.3	101.7	10.7
212	16	1	8.8	59.2	19
213	39	1	10.6	98.5	17.6
214	30	1	7.8	84.2	12.1
215	49	1	12.2	81.2	12.5
216	4	1	5	71	14.5
217	37	2	14.8	99.8	14.4
218	31	2	8.5	86.1	16.3
219	30	1	9.9	94.2	15.1
220	2	1	3.3	52.6	18.6
221	43	1	12.9	81.8	12.4
222	49	1	9.8	77.8	13.4
223	38	1	7.8	65.8	15.3
224	38	2	8.3	71.2	13.1
225	27	2	7.3	71.8	16.8
226	40	1	7.8	68.5	19.1
227	38	1	8.3	68.3	18.8
228	47	2	9.4	69	10.6
229	51	1	13.1	110.9	11.1
230	58	2	12.4	109.3	11.9
231	9	1	8.7	75	13.9
232	47	2	14.9	92.5	12.9
233	41	1	10.4	85.5	12
234	41	1	10.4	94.5	13.6
235	50	1	13.5	91.5	11.8
236	24	1	9.9	60.5	15.1
237	12	1	7.6	60.1	11.4
238	36	1	9.2	88.4	11.4
239	41	2	12.6	83	18.1
240	2	1	4.1	52.5	11.5
241	39	1	10.8	81.4	14.9
242	36	1	12.3	89	15.2
243	53	1	14.1	107	13.8
244	2	2	15.2	101.1	17.3
245	36	2	12.1	73.1	15
246	11	2	10.1	73.1	18.7
247	14	1	8.4	73.1	15.5
248	17	2	9.1	70.5	18.5
249	21	1	9.2	77.5	19
250	13	2	8.5	69	17.1
251	49	1	16.5	94.8	12.8
252	27	1	12.5	84.1	14.7
253	10	1	8.8	73.8	15.3
254	34	2	11.3	84.8	17.5
255	3	1	5.3	56.5	12
256	6	2	7	60.2	13.8
257	31	2	14.1	89	19.1
258	2	2	9.5	78.1	13.7
259	29	1	12	81.1	12.5
260	15	2	10.2	79.1	17.7
261	43	1	12.6	92	15
262	17	1	8.6	74.1	14.2
263	43	2	12.4	99.1	17.3
264	27	2	9.2	80.4	10.8
265	40	2	13.9	99.8	18
266	11	2	8	78.5	17.3
267	44	2	14	92.3	10.9
268	59	1	18.5	111.5	15
269	46	2	15.1	97.4	11.3
270	8	2	9.1	70.5	11.1
271	42	2	12.4	99.1	14.4
272	26	1	13.6	84.6	14.6
273	39	1	14.1	98.5	14.8
274	1	2	3.6	52.5	17.6
275	18	1	8.4	73.5	14.1
276	39	2	12.2	89.1	17.6
277	58	1	13	91	11.3
278	7	2	7.5	73.1	18.9
279	36	2	13.1	99.5	18.3
280	11	1	12.1	91.5	16.8
281	26	1	10.4	74.5	16.6
282	50	2	17.1	114.1	18.7
283	31	1	11.8	85.5	15.3
284	56	2	15.2	99.4	16.2
285	11	1	9.1	78.5	15.8
286	33	1	12.3	87.5	18.5
287	36	1	18.5	111.5	11
288	9	2	6.2	65.7	13.4
289	49	2	18	97	13.4
290	5	1	5.5	62.3	18.6
291	49	1	16	100.4	15.2
292	43	2	11.7	64.5	12.4
293	27	1	10.6	85.5	16.3
294	26	2	10	72.5	13.1
295	8	2	8.1	72.1	15.7
296	14	1	9.1	75.8	14.9
297	16	1	10	70.1	11.7
298	11	2	7.1	59.6	17.5
299	45	2	12.9	67	17.5
300	8	1	7.1	56.5	17.7
301	28	2	11.5	75.5	13.1
302	20	1	12.1	79.5	17.2
303	38	1	14.4	88.5	15.9
304	59	2	13	108.6	12.8
305	31	2	10.8	81.4	14.8
306	6	2	7	68.6	16.3
307	45	2	14.6	98.5	17.5
308	36	2	9.5	89.4	12.5
309	17	2	7	60.4	13.7
310	40	2	10.6	91.4	12.3
311	8	2	7.1	69	17.7
312	51	1	14	99.1	17.3
313	7	2	7	68.1	11.2
314	48	2	14.5	97.1	11.5
315	36	1	12	89.9	17.8
316	57	1	14.6	99.6	12.4
317	41	1	13.2	79.9	16.2
318	16	2	9	70.1	17.6
319	58	1	14.1	106.1	13.2
320	17	1	7.8	69	10.7
321	24	2	8.3	76.1	13.8
322	7	2	7.4	70.1	15.4
323	38	2	9.6	80.5	18.9
324	8	2	6.1	65.1	15
325	17	2	6.8	71	13.3
326	46	2	9.8	91	18.8
327	54	1	12.3	83.4	10.6
328	10	1	6.7	66.3	13.6
329	43	1	13.7	93.4	11.3
330	12	1	4.9	59.1	10.6
331	1	2	3.5	53	15.7
332	50	1	14.3	90.4	16.8
333	13	1	9.9	64.3	12.2
334	49	1	13.9	92.5	11.2
335	18	2	12.7	79.4	13.8
336	6	1	9.7	65.8	16.5
337	14	2	8	65.4	12.7
338	9	2	4	59.1	12.6
339	56	2	13	108.9	15.7
340	22	2	9.2	78.5	12.9
341	33	1	8.2	78	15
342	51	2	15.5	101	18.5
343	3	2	7.9	65.5	13.5
344	44	1	12.7	68.5	16.1
345	24	1	9.2	79	11
346	47	2	12.4	94.5	15.7
347	33	2	6.8	80	17.8
348	35	2	7.7	82.5	13.6
349	42	2	9.2	77.5	18.4
350	13	1	6.3	71.9	15.2
351	41	2	10.7	90.8	18.6
352	14	2	6.5	79.6	11.6
353	43	2	9.9	91.5	18.6
354	35	1	9.5	80.1	10.6
355	46	2	10.3	84	12.4
356	45	2	11.5	90.5	10.6
357	6	2	6.1	61.3	11.8
358	40	1	8.6	88.9	16.1
359	9	2	5.1	59.1	10.8
360	54	2	13.1	99.1	11.1
361	32	1	9.7	85.1	16.8
362	52	2	14.2	110.1	17.8
363	55	1	14	115.1	14.4
364	53	2	13.3	95.5	15.5
365	36	1	8.3	63.9	14.4
366	57	2	12.4	89	10.9
367	6	1	12.1	91.4	18
368	51	2	12.4	80.5	18.7
369	31	1	9	75.5	18.4
370	3	1	4	55.1	13.2
371	33	1	10.1	77	16.8
372	12	1	5.7	66.7	18.4
373	37	2	9.8	89.1	14
374	6	1	7	59.4	14.5
375	39	1	12.1	86.5	17.8
376	21	1	9.9	69.6	14.3
377	35	1	9.2	82.3	10.7
378	49	1	15	89.4	14.6
379	2	2	4.6	52.3	15.1
380	14	1	6	59.8	12.9
381	5	1	4.1	62.1	18.8
382	48	1	12.5	88.3	16.4
383	24	2	6.4	85	17.2
384	39	1	10	71.8	17.7
385	7	2	7	59.8	11.1
386	38	2	8.8	67.6	13.1
387	14	2	6.1	64	15
388	13	2	8.2	60.1	17.8
389	59	1	10.6	102.5	11.5
390	33	1	8.6	83.5	16.9
391	30	1	9.2	76.4	14.5
392	55	1	11.1	80.4	18.4
393	35	1	9.3	67.1	15.2
394	13	2	7	61.8	17.3
395	13	2	6.1	64.1	10.7
396	39	1	9.1	67.4	18.6
397	31	1	9.2	64.3	16.6
398	49	1	7.9	67.8	14.6
399	45	2	9.9	92.3	17.4
400	45	2	10.2	90.1	14
401	28	2	7.2	72.1	17.9
402	28	1	6.5	69.3	17.6
403	47	1	11	100	13.3
404	15	1	4.2	53.3	16.5
405	28	2	9.8	79.9	17.2
406	35	2	6.2	70	17.4
407	34	1	7.4	80	16.3
408	43	1	8.6	89.7	18.4
409	46	2	8.8	88.1	17.3
410	21	2	5.8	68	16
411	5	2	4	59.2	11.7
412	52	1	11.8	99.1	17.4
413	28	1	7	75.6	17.5
414	52	1	9.7	89.7	12.8
415	37	1	8.6	89.5	17.4
416	9	2	4.4	64	17
417	55	2	11.6	100	14.3
418	34	1	6.4	78	18.6
419	55	2	7.8	95.5	15.9
420	37	1	8.2	89.1	17.4
421	31	2	8	69	11.7
422	29	2	6.6	65.5	16.3
423	28	1	8.2	75.2	16.6
424	2	2	5	69.3	15.2
425	41	2	8.5	75	18.1
426	38	1	13.7	84.5	15.3
427	20	2	5.1	81	14.3
428	52	2	13.6	85.5	11
429	20	1	7.6	73	16
430	31	1	8.8	75	16.5
431	8	1	4.2	66.3	13.9
432	45	1	10	79.1	18.2
433	31	1	6	71.1	12
434	4	2	4.2	59.1	15.9
435	46	1	8	79.1	10.8
436	29	2	5.6	60.1	12
437	27	1	7	69.8	12.9
438	9	1	4.2	57.7	11.7
439	6	2	6.6	65	10.8
440	28	2	8.8	75	16
441	5	1	6.5	68.4	11.6
442	41	2	12.8	85.5	16.5
443	30	2	8.1	81	16.3
444	31	1	8.5	75.5	17.9
445	16	1	9.5	75.5	13.1
446	42	1	16.1	93.5	16.5
447	27	1	7.5	76.7	16.6
448	27	1	8.6	75.5	13.5
449	48	2	12.6	85	17.1
450	3	2	7.2	60.5	18.8
451	38	1	9.6	75	11.7
452	3	2	5	69.3	18.6
453	36	2	10.6	83.5	13
454	7	1	5.6	60.5	14.9
455	49	2	11.7	101	17.1
456	8	1	4.7	70	15.4
457	53	2	11.7	100	12.4
458	50	1	9.7	95.5	14
459	31	1	10.6	80	10.7
460	39	2	9.6	95	12.9
461	8	2	4.1	61.5	11
462	33	1	8.2	85	10.6
463	6	2	4.9	60.5	12.9
464	40	1	9.6	89.2	15
465	10	2	5.1	65.1	14.5
466	39	1	10.4	95.5	12.1
467	8	1	4	60.1	13.5
468	55	2	12.1	98.9	14.3
469	29	2	8.7	95.5	18.3
470	47	1	11.8	100	13.9
471	10	1	4	56.1	17.9
472	10	2	5	60.8	14.5
473	8	1	4.4	57.1	10.6
474	30	1	7.4	69	15
475	31	1	8.5	79.1	13.3
476	56	2	11.8	99.5	15.6
477	7	2	4	61	16.4
478	33	2	6.8	79.9	16.6
479	6	1	4.6	60.1	17.6
480	15	2	5	62.1	17
481	10	1	5.8	75	15.3
482	41	2	9.6	95.5	16.5
483	39	1	11.1	85	11.6
484	13	1	6.7	66	12
485	7	1	8.1	67.5	18.7
486	58	2	11.4	90.5	18.2
487	43	2	10	80.5	14.4
488	46	2	10	63.8	13.8
489	31	2	10.9	74.6	16.5
490	3	2	4	54.6	14.5
491	5	1	5.9	54.4	14.5
492	39	2	12.3	78.8	15.8
493	4	2	4.2	61.5	16.9
494	34	1	15	86.7	14
495	12	1	9.8	65	16.7
496	5	1	3.9	59.5	11.3
497	37	1	15	91.5	16.1
498	32	1	15.9	78.8	16.9
499	15	2	5.6	60.1	15.6
500	4	1	3.8	50.1	16.8
501	28	2	8.7	71.5	18.7
502	53	1	13.7	110.8	16.2
503	33	2	8	82.2	11.2
504	14	1	5.2	69.1	17
505	35	2	10.4	75.5	10.8
506	15	2	3.5	56.1	17.9
507	35	1	7.2	63.5	12.2
508	27	1	8.5	68	18.9
509	56	1	12.6	103	17.8
510	12	1	8.1	75.5	15.1
511	15	1	6.9	70.5	15.1
512	7	2	14.3	95.5	16.2
513	56	2	5.9	66.5	15.5
514	25	1	9.3	72.5	17.1
515	45	2	11.6	85.5	14.2
516	28	2	10	81.4	16.1
517	54	2	10.6	99.5	18.3
518	13	2	8.3	69.5	17
519	31	2	12.4	95.5	14.1
520	53	2	11.6	100.5	17.4
521	20	2	8.6	67.3	14
522	15	1	7.9	59.5	10.7
523	11	1	9.9	65.8	11.7
524	13	2	8	60	18.6
525	45	1	10.2	90.5	13.5
526	21	1	8.8	65.1	15.6
527	17	1	6.2	56.5	12.7
528	45	1	9.5	90	11.4
529	46	2	8.3	86.8	18.4
530	9	2	7.9	68.5	11.5
531	6	2	5.5	50	18.5
532	21	2	8	70	11.6
533	57	2	10	83.1	16.7
534	39	1	10	84	15.3
535	21	1	8	69.1	14.5
536	7	1	7.1	59.1	18
537	45	1	10.6	99.6	16.1
538	11	1	9	69.8	18.3
539	37	2	14.3	98	13.7
540	37	1	9.1	77	14.9
541	2	2	4.2	53.1	10.5
542	20	1	12.1	63.5	17.3
543	20	1	14.1	91	18.5
544	47	2	14.4	90	15.6
545	18	1	9	81	12.1
546	36	2	5.6	59.5	13.8
547	19	2	8.9	61	18.3
548	54	1	7.6	53.8	18.5
549	2	2	6.1	67.1	18.9
550	22	1	10	98.1	15.7
551	14	1	9.1	72.4	17.6
552	44	2	11.1	90.1	11.1
553	6	1	6.6	60.1	14.1
554	8	2	5.6	50.5	18.4
555	1	1	6.5	70.5	11.2
556	27	1	13.9	86.5	10.6
557	7	2	6.2	53.5	15.2
558	13	1	8.2	82.5	11.5
559	57	1	11.2	65.5	12.7
560	0	2	3.9	51	16.6
561	38	2	18	78	17.3
562	34	1	12.1	80.4	13.3
563	35	2	9.2	78.6	10.7
564	56	2	12.9	110.9	17.9
565	19	1	8.1	60.4	18
566	28	1	9.6	81.3	11.4
567	34	2	10.8	81.4	18
568	26	2	9.9	69.8	13
569	21	2	7.9	58.1	10.9
570	50	1	11.5	100	14
571	1	1	4.2	60	18.6
572	15	1	10.3	81	14.7
573	42	1	12.2	89.5	13
574	19	2	7.3	80.5	11.5
575	49	1	15.1	103	12.8
576	10	2	6.8	78.5	10.7
577	38	1	10.1	89.6	15.9
578	8	2	4.8	73	18.3
579	1	1	4	56.1	17
580	5	1	5	60.1	17.8
581	29	2	7	80.1	15.9
582	48	1	11.1	102.8	11.7
583	30	1	6.9	80.1	15.8
584	9	2	5	59.8	18
585	47	2	9.6	90	14.9
586	3	1	5	57.1	18.7
587	11	2	7.8	89.8	17.2
588	39	1	11	99.7	18.6
589	31	1	12.2	89.3	15.8
590	5	2	6.5	91.3	19
591	36	2	9.1	77	18.4
592	47	2	11	63.1	17.6
593	14	1	7.9	73.3	17.6
594	36	2	11.9	101	15.2
595	43	1	8.3	61.9	12
596	25	2	7.9	68.5	12.7
597	30	1	14.9	90.1	13.8
598	38	2	18	101	14.8
599	15	1	9.1	65.8	15.2
600	49	1	13.9	91	18.4
601	14	2	7.9	70.8	12.9
602	14	2	8	69.8	17
603	26	1	8	84.2	15.7
604	4	2	4.5	58.1	12.8
605	57	2	10.2	90.1	18.9
606	44	1	9.1	89.1	11.1
607	58	1	10.1	96.8	15.1
608	30	2	9.8	81.6	12.7
609	9	2	5.6	60.1	14.3
610	50	2	10.1	101	12.6
611	13	2	4.7	73	12.6
612	31	2	6.4	80.5	18.9
613	44	1	9.8	61.8	18
614	26	1	7.9	79.5	16.4
615	58	1	11.6	99.5	17.2
616	29	2	8.8	84	14.6
617	48	2	10.7	101	13
618	39	1	8.8	98.4	13.3
619	19	2	6.6	75	11
620	53	1	10.5	98.5	16
621	51	1	13	102	11.3
622	59	2	14.3	95.6	14.4
623	25	2	7.9	68.5	15.2
624	57	2	15	96.2	13
625	39	1	9.1	77	13.9
626	23	1	7.9	68.5	12.1
627	57	2	11.2	63	18.6
628	40	1	9.2	68.9	12.4
629	9	2	8.8	65.1	10.5
630	13	2	11.2	68.5	13.2
631	38	1	8.3	60.1	17.9
632	16	2	10.2	67.8	17.3
633	37	2	13.3	75.8	12.3
634	13	1	9.3	68.2	12
635	50	1	14.2	89.7	15.6
636	35	2	14.3	90.2	12.8
637	3	1	3.4	56.1	16.8
638	56	1	14.8	91.2	13.3
639	7	2	3.5	60	16
640	40	1	9.5	71.2	11.9
641	15	2	8.3	67.4	11
642	7	1	6.2	63.4	15.6
643	10	2	8.4	67.2	18.2
644	51	2	14.2	108.1	18.6
645	51	1	11.8	99	11.7
646	28	2	6.5	83	15.2
647	16	1	5.8	80	12.1
648	22	2	5.5	75.1	15
649	27	2	7.6	70.9	16.2
650	56	1	11.7	100	11.6
651	39	1	9.5	89.1	14.2
652	47	1	10.1	91.5	18
653	51	1	12.9	78.3	17.5
654	31	1	12	82.7	13.3
655	50	2	9.8	86.1	14.8
656	14	2	6.2	61.3	12.9
657	46	2	10	89.7	15.2
658	14	2	8.2	69.8	12.4
659	52	2	13.9	91.2	15.4
660	15	2	8.1	69.2	14.8
661	48	1	13.9	90.3	16
662	51	2	14.9	92.6	14.6
663	24	2	10.5	82.3	16.8
664	43	1	17.8	102.5	11.9
665	38	1	15.5	107.8	18.3
666	0	1	3.6	52	18.7
667	28	1	17	99.3	11
668	42	1	14.2	89.5	13.8
669	22	2	10.3	79.5	14.3
670	58	2	13.2	99.5	16.3
671	37	2	11.6	99.1	13.6
672	3	1	3.1	65	15.5
673	45	2	15.4	97.3	10.9
674	44	2	14.9	92.5	16.6
675	7	1	7	80	10.6
676	20	2	8.1	75.5	16.2
677	59	2	13.5	99.5	14.6
678	4	2	5.5	60	13.6
679	6	2	8.1	60.4	17.4
680	48	1	12.5	99.5	12.9
681	25	1	9.9	100.5	15.7
682	21	1	9.3	41.2	15.8
683	59	2	10.3	62.4	10.6
684	15	2	7.1	67.5	16.5
685	10	2	8.8	79.5	15.8
686	40	1	13.7	91.5	17.9
687	45	1	8.1	89.1	15.6
688	6	1	4	58.9	18.2
689	53	2	10	99.6	15.3
690	40	2	9.2	80	18.1
691	10	1	5	69.5	12.5
692	5	1	4	59	17.4
693	51	2	11	102.1	15.4
694	7	1	4.8	59	13.2
695	51	1	9.7	91	13.6
696	25	1	6.4	70.1	13.7
697	53	2	8.8	90.5	13.7
698	52	2	13.1	109	17.4
699	37	1	8.2	95.1	13.1
700	14	1	5	65.5	12.7
701	39	1	10.9	99.5	17.7
702	15	1	6.5	75.5	15.7
703	4	2	6.6	75	10.7
704	9	1	5.7	70	14.6
705	46	2	16.3	96.2	15.5
706	31	2	9.1	76.8	18.4
707	53	2	16	92.1	17.2
708	25	2	7	62.3	17.3
709	44	2	18	94.1	16.9
710	14	2	4.9	59	16.7
711	51	2	10.1	91.3	18.5
712	42	1	14.9	90.2	15.5
713	16	1	7.8	63.1	11
714	38	2	13.2	96.8	12.6
715	33	1	7.1	80.6	16.7
716	4	2	3.3	57.2	10.7
717	39	1	7.2	63.4	17.4
718	7	1	6	57.8	12.8
719	38	2	7.9	61.7	18.4
720	39	1	8.2	65.6	18.9
721	38	2	16	91.3	16.2
722	34	1	8.2	78.8	10.7
723	36	2	9.9	78.7	15.2
724	13	1	8.2	65.7	18.2
725	8	2	5.7	70	14.7
726	43	1	8.7	89	13.8
727	29	2	8.6	90.5	16.6
728	50	2	10.7	100.5	10.9
729	51	2	10.7	100	14.2
730	3	1	3.6	57.1	15.2
731	7	1	4	60.1	12
732	38	2	10.7	90.5	12.7
733	2	1	3.9	57.1	16.1
734	2	2	3.1	56.9	11
735	37	2	9.1	89	19.1
736	14	1	5.1	65.9	16.7
737	43	1	8.2	85	16.2
738	7	1	4	59.9	11.4
739	4	1	4.1	56.7	17.1
740	42	1	8.8	83.1	15.8
741	14	2	7.3	61.1	18.9
742	39	1	9.8	72.3	16
743	4	1	3.1	60.1	12.3
744	32	2	16	86.2	14.7
745	26	1	9	77.3	14.1
746	8	2	2.9	51.2	17.3
747	39	1	8.2	77.4	13.3
748	3	1	3	53.8	15.4
749	7	2	5.9	56.4	18.6
750	7	2	5.1	53.9	11.2
751	39	2	8.3	68.1	13.4
752	0	2	2.9	58.1	14.5
753	37	2	7.9	82.1	18.1
754	13	1	9	77.8	16.3
755	54	2	12.9	89.6	15.1
756	14	2	8.9	79.8	14.1
757	41	1	13.1	89.1	18
758	30	2	8.1	61.8	17.7
759	23	2	13.9	90	18.8
760	37	1	9	81.2	15.6
761	37	2	8.6	77.6	15.7
762	13	1	8.2	75.8	19
763	8	2	6	65.1	16.8
764	43	1	12.7	88.3	13.1
765	36	2	11.2	93.9	15.7
766	24	1	8.6	73.1	16.4
767	49	2	10.1	89.1	16.3
768	13	1	6	60.9	18.4
769	39	2	10	79.1	18.9
770	27	2	8.1	69.1	16.4
771	51	1	15.1	116.1	11.8
772	38	2	11.4	96.1	15.9
773	14	2	9	68.1	13.6
774	5	2	6.5	60	18.6
775	26	1	10.5	79.1	17
776	48	1	12	90.1	15.3
777	10	2	7	66.1	14.6
778	14	1	8.9	59.5	15.2
779	53	2	11.7	88.5	14.7
780	59	1	14	94.5	12.2
781	33	1	10.8	81.4	16.8
782	1	1	7	49.3	11.8
783	38	2	13.6	96.3	10.8
784	59	2	12.6	87.3	17.1
785	3	1	4	58.5	18.7
786	32	1	10.4	73.4	17.4
787	12	1	8.6	68.5	16.7
788	7	1	7.6	68.5	18.1
789	51	1	11.7	82.1	16.9
790	8	1	8	59.6	13.4
791	34	2	14	81.5	12.4
792	49	1	13.9	95.5	16.8
793	17	2	10.2	79.5	13.7
794	8	2	6.9	59.5	17.4
795	33	1	11.8	81	18.5
796	56	2	17.4	95	14.8
