## Supplementary material for "dsSurvival: Privacy preserving survival models for federated individual patient meta-analysis in DataSHIELD": Client side dsSurvivalClient code: anthro3.csv

	age	sex	weight	height	muac
1	10	1	5.7	64.2	12.5
2	10	2	5.8	64.4	12.1
3	9	2	6.5	62.2	13.9
4	11	9	6.5	64.9	12.9
5	24	2	6.5	72.9	12
6	12	2	6.6	69.4	12.6
7	9	2	7	66.7	13.6
8	7	1	7.1	63.5	13.9
9	9	2	7.1	66.2	14.4
10	16	2	7.2	69	13.1
11	13	2	7.4	68.2	13.7
12	11	2	7.4	70	13.2
13	14	2	7.5	64.8	12.5
14	8	2	7.5	65.7	15.1
15	8	1	7.5	69.1	14
16	13	1	7.6	69.2	13.1
17	13	2	7.6	70	12.5
18	22	2	7.6	76.2	12.1
19	16	1	7.7	69.6	13.6
20	8	2	7.8	63.3	14.4
21	11	2	7.8	71.5	13.4
22	14	2	7.8	76.6	12.4
23	7	1	8	66.8	13.9
24	8	1	8	69.3	14.7
25	24	2	8.2	70.7	12.5
26	10	1	8.2	71.1	14.5
27	15	1	8.3	70.4	13.3
28	14	2	8.3	71.5	13.7
29	14	2	8.3	72.9	14.1
30	17	2	8.3	73.5	13.6
31	15	1	8.3	76.1	13.3
32	13	2	8.4	71.8	14.3
33	20	1	8.4	77.8	13.2
34	29	2	8.5	75.6	12.7
35	21	2	8.5	75.6	13.3
36	21	1	8.5	76.7	12.3
37	17	1	8.5	77.6	13.7
38	15	2	8.6	74.9	13.4
39	24	1	8.6	77.8	13.7
40	12	1	8.7	72.1	15.6
41	27	2	8.7	75.8	12.7
42	25	2	8.7	80.8	12.9
43	25	1	8.8	81.4	12.5
44	24	2	8.9	74.3	14.2
45	30	1	9	77.6	13.2
46	22	1	9	82.2	13.5
47	16	1	9.1	76.4	14.5
48	24	1	9.1	80	12.6
49	17	2	9.2	74.8	14.4
50	15	2	9.2	75.3	14.5
51	33	1	9.2	80.1	13.6
52	25	2	9.2	80.9	14.2
53	16	1	9.4	75	14.8
54	29	2	9.4	81.9	13.8
55	16	1	9.5	73.2	15.1
56	17	1	9.6	73.5	14.6
57	29	2	9.6	84.6	13.4
58	16	1	9.7	74.2	14.8
59	20	1	9.7	80.4	14.2
60	34	1	9.8	80.2	13.8
61	21	2	9.8	80.9	14.5
62	20	1	9.8	82.2	13.9
63	29	1	9.9	78.6	14.2
64	25	2	9.9	82.9	13.8
65	15	1	10	75.3	15.7
66	39	1	10	81.4	13.3
67	9	1	10.1	72.6	15.5
68	21	1	10.1	76.7	15.3
69	17	2	10.1	79.1	14.3
70	25	1	10.1	79.5	14
71	13	2	10.2	74.6	15.7
72	25	2	10.3	81.3	14.1
73	31	2	10.3	85.1	13
74	25	2	10.4	81.3	13.8
75	37	1	10.6	76.2	15.3
76	25	2	10.6	80.7	13.8
77	26	1	10.6	83.1	14.2
78	36	2	10.6	84.2	13.5
79	37	2	10.7	84.2	15
80	34	2	10.7	85.7	14.6
81	47	1	10.7	89.8	13.1
82	12	1	10.8	82	14.7
83	25	2	10.8	83.6	14.1
84	31	1	10.8	83.8	15.8
85	34	1	10.8	84.4	14.4
86	27	2	10.9	79	15.3
87	23	2	10.9	85.9	14.5
88	19	1	11	75.4	16.8
89	26	2	11	83.2	14.5
90	54	1	11	85.9	13.9
91	20	1	11.1	79.9	15.6
92	23	1	11.1	84.7	14.6
93	43	2	11.1	86	14.2
94	31	1	11.1	87.1	14.3
95	40	2	11.2	95.2	13.7
96	18	2	11.3	75.5	16.1
97	41	1	11.3	89.4	14.2
98	40	1	11.3	90.7	14.8
99	33	2	11.3	91.2	13.9
100	11	1	11.4	78.4	17.1
101	25	1	11.4	82.2	16.3
102	27	2	11.4	86.8	15.5
103	38	1	11.4	89.4	14.1
104	17	2	11.5	80.6	15.8
105	31	2	11.5	85.4	15.3
106	45	1	11.5	86.2	14.3
107	53	1	11.6	81.4	15.3
108	23	2	11.6	86.3	14.3
109	37	1	11.6	86.3	14.9
110	38	1	11.6	89.9	14.6
111	40	1	11.7	93	14
112	36	1	11.8	87.1	14.6
113	29	1	11.9	84.3	16.6
114	26	2	12	81.2	16.4
115	33	1	12	86	15.4
116	36	1	12	87.5	15
117	55	2	12	96.2	14.4
118	16	1	12.1	82.3	15.7
119	35	2	12.1	86.6	14.7
120	43	1	12.1	91.7	15.1
121	38	2	12.2	80.9	17.5
122	37	1	12.2	85.5	16.2
123	41	2	12.2	87.6	15.5
124	45	2	12.2	90.1	14.9
125	46	2	12.2	99.6	14.6
126	31	1	12.3	88	16.7
127	44	1	12.3	88.1	15.1
128	47	2	12.3	94.9	13.3
129	29	1	12.4	91.8	14.1
130	46	2	12.4	99.6	14
131	34	1	12.6	87	15.6
132	38	2	12.7	85.7	15.2
133	32	1	12.8	87.6	16.1
134	36	1	12.8	90.4	15
135	39	1	12.8	92.7	15.2
136	42	1	12.8	94	14.6
137	38	2	12.9	83.4	17.4
138	26	2	12.9	86.2	15.9
139	35	1	12.9	90.9	15.4
140	41	1	12.9	91.2	16
141	32	1	12.9	91.4	14.8
142	49	1	13	93.1	15.2
143	30	1	13.1	84.3	16.1
144	32	1	13.1	85.1	13.6
145	35	1	13.1	87.5	15.8
146	34	1	13.1	88.6	16.2
147	45	2	13.1	91.6	15
148	29	1	13.2	90.8	15.8
149	47	2	13.2	91.4	14.6
150	37	2	13.2	93.8	15.5
151	35	1	13.3	96.5	14.2
152	15	2	13.4	82.4	15.7
153	38	2	13.4	93	15.2
154	37	2	13.4	94.1	14.9
155	53	2	13.4	100.3	14.5
156	37	2	13.5	84.4	16.8
157	43	1	13.5	96.1	15.1
158	52	1	13.5	97	14.4
159	45	2	13.5	98	14.8
160	39	2	13.5	99.1	14.5
161	47	2	13.6	97	14.6
162	26	2	13.7	85.7	17.1
163	24	1	13.8	80.9	17.2
164	38	2	13.8	93.3	15.3
165	57	1	13.8	94	14.9
166	42	2	13.8	103.4	14.4
167	42	2	13.9	92.3	17.5
168	52	1	13.9	95.5	15.1
169	52	1	13.9	95.7	15.6
170	57	2	13.9	97.2	15.3
171	52	2	13.9	97.8	14.1
172	52	2	13.9	97.9	15.5
173	49	2	13.9	98.2	15
174	58	2	14	96.6	15.4
175	50	1	14	97.9	15.8
176	39	2	14.1	93.7	15.5
177	49	2	14.1	96.4	14
178	50	2	14.1	97.1	14.8
179	59	2	14.1	97.3	15.2
180	52	2	14.1	102.4	15.6
181	41	1	14.2	96.7	14.6
182	53	1	14.2	97.7	15.1
183	49	2	14.2	98.1	15.6
184	35	2	14.3	89.8	16.5
185	50	1	14.3	93.7	15.2
186	41	1	14.4	94.8	15.8
187	42	1	14.5	95.1	16.1
188	58	1	14.5	104.9	13
189	49	1	14.7	96.6	15.2
190	52	2	14.7	96.7	15.4
191	51	2	14.7	99.2	15.5
192	49	1	14.7	99.6	16.4
193	42	2	15	93.5	17.2
194	28	2	15.1	91.5	16.4
195	41	2	15.2	95.9	16.5
196	53	1	15.3	95	16.6
197	58	1	15.3	100.7	15.5
198	48	1	15.3	103.5	14.3
199	54	1	15.5	97.9	15.9
200	58	1	15.5	101.3	16.6
201	52	2	15.6	100	16.4
202	50	1	15.7	99.6	15.3
203	53	2	15.7	103.1	15.8
204	43	1	15.8	91.1	17.9
205	57	1	15.9	103.8	16.1
206	55	2	16.3	95.4	16.9
207	54	2	15.3	102	15.6
208	44	1	16.3	96.2	17.3
209	47	1	16.3	102	16.6
210	57	1	16.3	108.4	13.8
211	52	1	16.4	103.9	15.2
212	52	2	16.6	97.8	14.4
213	56	1	16.6	103.9	14.8
214	55	1	16.7	106.3	15.4
215	52	1	17	101.3	16.3
216	50	1	17.3	101.8	16.8
217	53	1	17.5	102.2	16.8
218	42	1	17.7	100.9	14.5
219	48	2	17.8	111.3	17.6
220	53	1	17.9	98.7	17.1
221	50	1	18.1	106.4	16.6
