## Supplementary material for "dsSurvival: Privacy preserving survival models for federated individual patient meta-analysis in DataSHIELD": Client side dsSurvivalClient code: FACTOR_LEVELS_DATASET1.csv

ID	COLOURS	COLOURS.NUMBERS	POSITIVE.NUMBERS	NEGATIVE.NUMBERS	NUMBERS	POSITIVE.DECIMAL	NEGATIVE.DECIMAL	DECIMAL	PLANETS.CHARACTERS
1	red	100	1	-1	-1	1.1	-1.1	-1.098	Earth
2	blue	200	2	-2	1	2.2	-2.2	1.19	Jupiter
3	purple	300	3	-3	0	3.3	-3.3	0.0987	Saturn
4	orange	400	4	-4	2	4.4	-4.4	2.567	Mercury
5	green	500	1	-1	-1	1.1	-1.1	-1.098	Earth
6	red	100	2	-2	1	2.2	-2.2	1.19	Jupiter
7	blue	200	3	-3	0	3.3	-3.3	0.0987	Saturn
8	purple	300	4	-4	2	4.4	-4.4	2.567	Mercury
9	orange	400	1	-1	-1	1.1	-1.1	-1.098	Earth
10	green	500	2	-2	1	2.2	-2.2	1.19	Jupiter
11	red	100	3	-3	0	3.3	-3.3	0.0987	Saturn
12	blue	200	4	-4	2	4.4	-4.4	2.567	Mercury
13	purple	300	1	-1	-1	1.1	-1.1	-1.098	Earth
14	orange	400	2	-2	1	2.2	-2.2	1.19	Jupiter
15	green	500	3	-3	0	3.3	-3.3	0.0987	Saturn
16	red	100	4	-4	2	4.4	-4.4	2.567	Mercury
17	blue	200	1	-1	-1	1.1	-1.1	-1.098	Earth
18	purple	300	2	-2	1	2.2	-2.2	1.19	Jupiter
19	orange	400	3	-3	0	3.3	-3.3	0.0987	Saturn
20	green	500	4	-4	2	4.4	-4.4	2.567	Mercury
21	red	100	1	-1	-1	1.1	-1.1	-1.098	Earth
22	blue	200	2	-2	1	2.2	-2.2	1.19	Jupiter
23	purple	300	3	-3	0	3.3	-3.3	0.0987	Saturn
24	orange	400	4	-4	2	4.4	-4.4	2.567	Mercury
25	green	500	1	-1	-1	1.1	-1.1	-1.098	Earth
26	red	100	2	-2	1	2.2	-2.2	1.19	Jupiter
27	blue	200	3	-3	0	3.3	-3.3	0.0987	Saturn
28	purple	300	4	-4	2	4.4	-4.4	2.567	Mercury
29	orange	400	1	-1	-1	1.1	-1.1	-1.098	Earth
30	green	500	2	-2	1	2.2	-2.2	1.19	Jupiter
31	red	100	3	-3	0	3.3	-3.3	0.0987	Saturn
32	blue	200	4	-4	2	4.4	-4.4	2.567	Mercury
33	purple	300	1	-1	-1	1.1	-1.1	-1.098	Earth
34	orange	400	2	-2	1	2.2	-2.2	1.19	Jupiter
35	green	500	3	-3	0	3.3	-3.3	0.0987	Saturn
36	red	100	4	-4	2	4.4	-4.4	2.567	Mercury
37	blue	200	1	-1	-1	1.1	-1.1	-1.098	Earth
38	purple	300	2	-2	1	2.2	-2.2	1.19	Jupiter
39	orange	400	3	-3	0	3.3	-3.3	0.0987	Saturn
40	green	500	4	-4	2	4.4	-4.4	2.567	Mercury
41	red	100	1	-1	-1	1.1	-1.1	-1.098	Earth
42	blue	200	2	-2	1	2.2	-2.2	1.19	Jupiter
43	purple	300	3	-3	0	3.3	-3.3	0.0987	Saturn
44	orange	400	4	-4	2	4.4	-4.4	2.567	Mercury
45	green	500	1	-1	-1	1.1	-1.1	-1.098	Earth
46	red	100	2	-2	1	2.2	-2.2	1.19	Jupiter
47	blue	200	3	-3	0	3.3	-3.3	0.0987	Saturn
48	purple	300	4	-4	2	4.4	-4.4	2.567	Mercury
49	orange	400	1	-1	-1	1.1	-1.1	-1.098	Earth
50	green	500	2	-2	1	2.2	-2.2	1.19	Jupiter
51	red	100	3	-3	0	3.3	-3.3	0.0987	Saturn
52	blue	200	4	-4	2	4.4	-4.4	2.567	Mercury
53	purple	300	1	-1	-1	1.1	-1.1	-1.098	Earth
54	orange	400	2	-2	1	2.2	-2.2	1.19	Jupiter
55	green	500	3	-3	0	3.3	-3.3	0.0987	Saturn
56	red	100	4	-4	2	4.4	-4.4	2.567	Mercury
57	blue	200	1	-1	-1	1.1	-1.1	-1.098	Earth
58	purple	300	2	-2	1	2.2	-2.2	1.19	Jupiter
59	orange	400	3	-3	0	3.3	-3.3	0.0987	Saturn
60	green	500	4	-4	2	4.4	-4.4	2.567	Mercury
61	red	100	1	-1	-1	1.1	-1.1	-1.098	Earth
62	blue	200	2	-2	1	2.2	-2.2	1.19	Jupiter
63	purple	300	3	-3	0	3.3	-3.3	0.0987	Saturn
64	orange	400	4	-4	2	4.4	-4.4	2.567	Mercury
65	green	500	1	-1	-1	1.1	-1.1	-1.098	Earth
66	red	100	2	-2	1	2.2	-2.2	1.19	Jupiter
67	blue	200	3	-3	0	3.3	-3.3	0.0987	Saturn
68	purple	300	4	-4	2	4.4	-4.4	2.567	Mercury
69	orange	400	1	-1	-1	1.1	-1.1	-1.098	Earth
70	green	500	2	-2	1	2.2	-2.2	1.19	Jupiter
71	red	100	3	-3	0	3.3	-3.3	0.0987	Saturn
72	blue	200	4	-4	2	4.4	-4.4	2.567	Mercury
73	purple	300	1	-1	-1	1.1	-1.1	-1.098	Earth
74	orange	400	2	-2	1	2.2	-2.2	1.19	Jupiter
75	green	500	3	-3	0	3.3	-3.3	0.0987	Saturn
76	red	100	4	-4	2	4.4	-4.4	2.567	Mercury
77	blue	200	1	-1	-1	1.1	-1.1	-1.098	Earth
78	purple	300	2	-2	1	2.2	-2.2	1.19	Jupiter
79	orange	400	3	-3	0	3.3	-3.3	0.0987	Saturn
80	green	500	4	-4	2	4.4	-4.4	2.567	Mercury
81	red	100	1	-1	-1	1.1	-1.1	-1.098	Earth
82	blue	200	2	-2	1	2.2	-2.2	1.19	Jupiter
83	purple	300	3	-3	0	3.3	-3.3	0.0987	Saturn
84	orange	400	4	-4	2	4.4	-4.4	2.567	Mercury
85	green	500	1	-1	-1	1.1	-1.1	-1.098	Earth
86	red	100	2	-2	1	2.2	-2.2	1.19	Jupiter
87	blue	200	3	-3	0	3.3	-3.3	0.0987	Saturn
88	purple	300	4	-4	2	4.4	-4.4	2.567	Mercury
89	orange	400	1	-1	-1	1.1	-1.1	-1.098	Earth
90	green	500	2	-2	1	2.2	-2.2	1.19	Jupiter
91	red	100	3	-3	0	3.3	-3.3	0.0987	Saturn
92	blue	200	4	-4	2	4.4	-4.4	2.567	Mercury
93	purple	300	1	-1	-1	1.1	-1.1	-1.098	Earth
94	orange	400	2	-2	1	2.2	-2.2	1.19	Jupiter
95	green	500	3	-3	0	3.3	-3.3	0.0987	Saturn
96	red	100	4	-4	2	4.4	-4.4	2.567	Mercury
97	blue	200	1	-1	-1	1.1	-1.1	-1.098	Earth
98	purple	300	2	-2	1	2.2	-2.2	1.19	Jupiter
99	orange	400	3	-3	0	3.3	-3.3	0.0987	Saturn
100	green	500	4	-4	2	4.4	-4.4	2.567	Mercury
