## Supplementary material for "dsSurvival: Privacy preserving survival models for federated individual patient meta-analysis in DataSHIELD": Client side dsSurvivalClient code: FACTOR_LEVELS_DATASET3.csv

ID	COLOURS	COLOURS.NUMBERS	POSITIVE.NUMBERS	NEGATIVE.NUMBERS	NUMBERS	POSITIVE.DECIMAL	NEGATIVE.DECIMAL	DECIMAL	PLANETS.CHARACTERS
1	red	100	1	-1	-1	1.1	-1.1	-1.098	Earth
2	blue	200	2	-2	1	2.2	-2.2	1.19	Jupiter
3	purple	300	3	-3	0	3.3	-3.3	0.0987	Saturn
4	orange	400	4	-4	2	4.4	-4.4	2.567	Mercury
5	green	500	5	-5	-2379	6.6	-106.9	-1.098	Venus
6	pink	600	6	-6	8666	1.1	-1.1	1.19191919	Earth
7	red	100	7	-1	-1	2.2	-2.2	-1.098	Jupiter
8	blue	200	1	-2	1	3.3	-3.3	1.19	Saturn
9	purple	300	2	-3	0	4.4	-4.4	0.0987	Mercury
10	orange	400	3	-4	2	6.6	-106.9	2.567	Venus
11	green	500	4	-5	-2379	1.1	-1.1	-1.098	Earth
12	pink	600	5	-6	8666	2.2	-2.2	1.19191919	Jupiter
13	red	100	6	-1	-1	3.3	-3.3	-1.098	Saturn
14	blue	200	7	-2	1	4.4	-4.4	1.19	Mercury
15	purple	300	1	-3	0	6.6	-106.9	0.0987	Venus
16	orange	400	2	-4	2	1.1	-1.1	2.567	Earth
17	green	500	3	-5	-2379	2.2	-2.2	-1.098	Jupiter
18	pink	600	4	-6	8666	3.3	-3.3	1.19191919	Saturn
19	red	100	5	-1	-1	4.4	-4.4	-1.098	Mercury
20	blue	200	6	-2	1	6.6	-106.9	1.19	Venus
21	purple	300	7	-3	0	1.1	-1.1	0.0987	Earth
22	orange	400	1	-4	2	2.2	-2.2	2.567	Jupiter
23	green	500	2	-5	-2379	3.3	-3.3	-1.098	Saturn
24	pink	600	3	-6	8666	4.4	-4.4	1.19191919	Mercury
25	red	100	4	-1	-1	6.6	-106.9	-1.098	Venus
26	blue	200	5	-2	1	1.1	-1.1	1.19	Earth
27	purple	300	6	-3	0	2.2	-2.2	0.0987	Jupiter
28	orange	400	7	-4	2	3.3	-3.3	2.567	Saturn
29	green	500	1	-5	-2379	4.4	-4.4	-1.098	Mercury
30	pink	600	2	-6	8666	6.6	-106.9	1.19191919	Venus
31	red	100	3	-1	-1	1.1	-1.1	-1.098	Earth
32	blue	200	4	-2	1	2.2	-2.2	1.19	Jupiter
33	purple	300	5	-3	0	3.3	-3.3	0.0987	Saturn
34	orange	400	6	-4	2	4.4	-4.4	2.567	Mercury
35	green	500	7	-5	-2379	6.6	-106.9	-1.098	Venus
36	pink	600	1	-6	8666	1.1	-1.1	1.19191919	Earth
37	red	100	2	-1	-1	2.2	-2.2	-1.098	Jupiter
38	blue	200	3	-2	1	3.3	-3.3	1.19	Saturn
39	purple	300	4	-3	0	4.4	-4.4	0.0987	Mercury
40	orange	400	5	-4	2	6.6	-106.9	2.567	Venus
41	green	500	6	-5	-2379	1.1	-1.1	-1.098	Earth
42	pink	600	7	-6	8666	2.2	-2.2	1.19191919	Jupiter
43	red	100	1	-1	-1	3.3	-3.3	-1.098	Saturn
44	blue	200	2	-2	1	4.4	-4.4	1.19	Mercury
45	purple	300	3	-3	0	6.6	-106.9	0.0987	Venus
46	orange	400	4	-4	2	1.1	-1.1	2.567	Earth
47	green	500	5	-5	-2379	2.2	-2.2	-1.098	Jupiter
48	pink	600	6	-6	8666	3.3	-3.3	1.19191919	Saturn
49	red	100	7	-1	-1	4.4	-4.4	-1.098	Mercury
50	blue	200	1	-2	1	6.6	-106.9	1.19	Venus
51	purple	300	2	-3	0	1.1	-1.1	0.0987	Earth
52	orange	400	3	-4	2	2.2	-2.2	2.567	Jupiter
53	green	500	4	-5	-2379	3.3	-3.3	-1.098	Saturn
54	pink	600	5	-6	8666	4.4	-4.4	1.19191919	Mercury
55	red	100	6	-1	-1	6.6	-106.9	-1.098	Venus
56	blue	200	7	-2	1	1.1	-1.1	1.19	Earth
57	purple	300	1	-3	0	2.2	-2.2	0.0987	Jupiter
58	orange	400	2	-4	2	3.3	-3.3	2.567	Saturn
59	green	500	3	-5	-2379	4.4	-4.4	-1.098	Mercury
60	pink	600	4	-6	8666	6.6	-106.9	1.19191919	Venus
61	red	100	5	-1	-1	1.1	-1.1	-1.098	Earth
62	blue	200	6	-2	1	2.2	-2.2	1.19	Jupiter
63	purple	300	7	-3	0	3.3	-3.3	0.0987	Saturn
64	orange	400	1	-4	2	4.4	-4.4	2.567	Mercury
65	green	500	2	-5	-2379	6.6	-106.9	-1.098	Venus
66	pink	600	3	-6	8666	1.1	-1.1	1.19191919	Earth
67	red	100	4	-1	-1	2.2	-2.2	-1.098	Jupiter
68	blue	200	5	-2	1	3.3	-3.3	1.19	Saturn
69	purple	300	6	-3	0	4.4	-4.4	0.0987	Mercury
70	orange	400	7	-4	2	6.6	-106.9	2.567	Venus
71	green	500	1	-5	-2379	1.1	-1.1	-1.098	Earth
72	pink	600	2	-6	8666	2.2	-2.2	1.19191919	Jupiter
73	red	100	3	-1	-1	3.3	-3.3	-1.098	Saturn
74	blue	200	4	-2	1	4.4	-4.4	1.19	Mercury
75	purple	300	5	-3	0	6.6	-106.9	0.0987	Venus
76	orange	400	6	-4	2	1.1	-1.1	2.567	Earth
77	green	500	7	-5	-2379	2.2	-2.2	-1.098	Jupiter
78	pink	600	1	-6	8666	3.3	-3.3	1.19191919	Saturn
79	red	100	2	-1	-1	4.4	-4.4	-1.098	Mercury
80	blue	200	3	-2	1	6.6	-106.9	1.19	Venus
81	purple	300	4	-3	0	1.1	-1.1	0.0987	Earth
82	orange	400	5	-4	2	2.2	-2.2	2.567	Jupiter
83	green	500	6	-5	-2379	3.3	-3.3	-1.098	Saturn
84	pink	600	7	-6	8666	4.4	-4.4	1.19191919	Mercury
85	red	100	1	-1	-1	6.6	-106.9	-1.098	Venus
86	blue	200	2	-2	1	1.1	-1.1	1.19	Earth
87	purple	300	3	-3	0	2.2	-2.2	0.0987	Jupiter
88	orange	400	4	-4	2	3.3	-3.3	2.567	Saturn
89	green	500	5	-5	-2379	4.4	-4.4	-1.098	Mercury
90	pink	600	6	-6	8666	6.6	-106.9	1.19191919	Venus
91	red	100	7	-1	-1	1.1	-1.1	-1.098	Earth
92	blue	200	1	-2	1	2.2	-2.2	1.19	Jupiter
93	purple	300	2	-3	0	3.3	-3.3	0.0987	Saturn
94	orange	400	3	-4	2	4.4	-4.4	2.567	Mercury
95	green	500	4	-5	-2379	6.6	-106.9	-1.098	Venus
96	pink	600	5	-6	8666	1.1	-1.1	1.19191919	Earth
97	red	100	6	-1	-1	2.2	-2.2	-1.098	Jupiter
98	blue	200	7	-2	1	3.3	-3.3	1.19	Saturn
99	purple	300	1	-3	0	4.4	-4.4	0.0987	Mercury
100	orange	400	2	-4	2	6.6	-106.9	2.567	Venus
