## Supplementary material for "dsSurvival: Privacy preserving survival models for federated individual patient meta-analysis in DataSHIELD": Client side dsSurvivalClient code: collapse_missing_study1.csv

	ID	STUDY.ID	STARTTIME	ENDTIME	SURVTIME	CENS	age.60	female	noise.56	pm10.16	bmi.26
1	1	1	0	9.025	9.025	1	8	1	1.7	-0.0999999999999996	-4
2	2	1	0	10	10	0	16	1	0.700000000000003	0.899999999999999	-6
3	3	1	0	0.379	0.379	0	-5	1	1.6	-1.3	-4
4	4	1	0	0.087	0.087	1	13	0	3.5	0.399999999999999	4
5	5	1	0	1.425	1.425	1	26	0	0.100000000000001	-1.8	-1
6	6	1	0	1.694	1.694	1	8	1	-1.6	-0.0999999999999996	2
7	7	1	0	0.271	0.271	1	-6	0	-0.600000000000001	0	4
8	8	1	0	8.201	8.201	1	1	0	2.8	-1.4	4
9	9	1	0	1.166	1.166	0	30	1	-6.7	1.1	-3
10	10	1	0	0.435	0.435	0	-25	0	-8.6	0.5	-7
11	11	1	0	0.915	0.915	1	21	1	-8.1	0.5	-3
12	12	1	0	0.08	0.08	1	15	1	7	1.1	4
13	13	1	0	0.086	0.086	0	2	1	-3	-0.5	9
14	14	1	0	1.227	1.227	1	4	1	-3.4	-1.2	3
15	15	1	0	7.771	7.771	1	4	1	4.5	-0.699999999999999	-2
16	16	1	0	1.441	1.441	0	-2	1	2.2	1.6	-6
17	17	1	0	0.207	0.207	1	-10	1	2.2	-0.0999999999999996	6
18	18	1	0	6.806	6.806	1	-14	0	0.299999999999997	-0.9	5
19	19	1	0	2.154	2.154	0	3	1	10.9	-0.6	0
20	20	1	0	0.203	0.203	1	22	0	-4.5	-1	-3
21	21	1	0	0.238	0.238	1	28	0	-8.9	-1.3	-1
22	22	1	0	1.358	1.358	1	21	1	-4.6	1.5	0
23	23	1	0	10	10	0	-16	1	-6	0.100000000000001	-4
24	24	1	0	0.489	0.489	1	8	0	4.6	0.100000000000001	9
25	25	1	0	7.842	7.842	1	10	0	-7.8	-0.4	0
26	26	1	0	0.861	0.861	0	-21	0	-3.5	-1.1	4
27	27	1	0	10	10	0	26	1	-1.3	-1.3	-4
28	28	1	0	0.853	0.853	0	10	0	-6.8	-0.199999999999999	5
29	29	1	0	0.947	0.947	1	26	0	-1.9	0.5	-4
30	30	1	0	1.962	1.962	1	-5	0	3.8	1	2
31	31	1	0	9.065	9.065	0	22	1	-3.9	-0.4	-5
32	32	1	0	1.073	1.073	0	-19	0	8	-1	-9
33	33	1	0	0.652	0.652	0	0	1	0.799999999999997	3	-2
34	34	1	0	0.958	0.958	1	18	1	-3.8	0.300000000000001	3
35	35	1	0	4.659	4.659	0	-1	1	3.4	0.399999999999999	-4
36	36	1	0	4.182	4.182	1	21	1	6.8	-0.9	1
37	37	1	0	0.045	0.045	1	-13	0	4.7	1.4	4
38	38	1	0	8.042	8.042	0	-13	1	6.6	-0.0999999999999996	-8
39	39	1	0	0.666	0.666	1	1	1	-4.3	-1.5	4
40	40	1	0	2.408	2.408	0	-14	1	-1.3	-1.5	0
41	41	1	0	1.095	1.095	1	-6	0	-2.4	-0.0999999999999996	3
42	42	1	0	10	10	0	-21	0	1.5	-0.800000000000001	-5
43	43	1	0	0.155	0.155	1	13	1	-5.5	0.899999999999999	4
44	44	1	0	5.835	5.835	1	-25	0	2.3	0.100000000000001	3
45	45	1	0	0.901	0.901	1	10	0	-1.8	1.5	2
46	46	1	0	2.086	2.086	0	-14	1	-0.5	-1.2	-12
47	47	1	0	10	10	0	9	1	1.2	0	-7
48	48	1	0	0.277	0.277	1	11	1	5.8	1	-3
49	49	1	0	10	10	0	-11	1	0.899999999999999	0.300000000000001	2
50	50	1	0	0.332	0.332	1	-5	0	-2.3	-0.5	2
51	51	1	0	1.674	1.674	1	14	0		-0.4	-1
52	52	1	0	0.509	0.509	1	-2	0	6.2	-0.800000000000001	4
53	53	1	0	0.014	0.014	1	19	1	-1.6	1.9	-4
54	54	1	0	8.445	8.445	0	-24	1	-3.7	0	-4
55	55	1	0	1.299	1.299	1	-16	0	-4.2	1	0
56	56	1	0	1.714	1.714	0	-7	0	1.6	-0.5	-2
57	57	1	0	0.123	0.123	1	19	0	5.4	0	2
58	58	1	0	7.098	7.098	0	-16	1	-6.5	-0.800000000000001	-5
59	59	1	0	2.429	2.429	1	-9	0	7.9	1.3	-2
60	60	1	0	3.655	3.655	0	-7	0	7.8	-0.199999999999999	-1
61	61	1	0	7.528	7.528	0	-27	0	-7	-0.699999999999999	-2
62	62	1	0	1.278	1.278	1	-4	0	-1.9	1.3	1
63	63	1	0	1.014	1.014	0	-3	0	-5.3	0.199999999999999	5
64	64	1	0	4.752	4.752	1	-10	1	1.1	-1.1	5
65	65	1	0	8.022	8.022	0	6	1	4.3	0.800000000000001	-2
66	66	1	0	10	10	0	1	1	3.1	-1.4	1
67	67	1	0	10	10	0	-11	1	-1.2	-1.4	2
68	68	1	0	4.744	4.744	0	3	1	-4.9	0.100000000000001	-5
69	69	1	0	0.712	0.712	1	-1	1	3.1	0.800000000000001	4
70	70	1	0	10	10	0	15	0	-0.5	-1.1	-1
71	71	1	0	5.275	5.275	0	-22	0		-0.6	6
72	72	1	0	1.872	1.872	0	-21		-0.100000000000001	0.699999999999999	-2
73	73	1	0	4.012	4.012	0	11	1	-6.4	-0.6	5
74	74	1	0	0.144	0.144	1	-9	1	4.5	0	-1
75	75	1	0	0.25	0.25	1	8	1	5.1	0.800000000000001	-2
76	76	1	0	0.174	0.174	1	6	1	-3	1.2	4
77	77	1	0	1.528	1.528	1	27	1	-1	0	-8
78	78	1	0	10	10	0	-17	0	-5.4	-0.9	-1
79	79	1	0	0.656	0.656	1	10	0	2.4	1.2	2
80	80	1	0	10	10	0	-2	0	1.1	-0.199999999999999	-9
81	81	1	0	0.395	0.395	0	-4	1	0.100000000000001	-1.5	5
82	82	1	0	0.374	0.374	1	-12	0	5.2	1.8	6
83	83	1	0	10	10	0	-17	1	3.6	1.2	3
84	84	1	0	4.27	4.27	1	-8	0	-2	-0.4	0
85	85	1	0	0.023	0.023	1	36	0	4.6	0.199999999999999	-4
86	86	1	0	0.243	0.243	0	12	0	-3.1	0.5	6
87	87	1	0	6.163	6.163	1	11	1	6	-0.6	-3
88	88	1	0	1.389	1.389	0	-1	1	-6	0.399999999999999	4
89	89	1	0	0.046	0.046	1	31	1	-3.5	-0.0999999999999996	4
90	90	1	0	10	10	0	-6	0	0.799999999999997	-1.7	2
91	91	1	0	1.146	1.146	0	-5	0	6.3	-0.4	-1
92	92	1	0	0.052	0.052	1	17	0	-1.6	1.3	6
93	93	1	0	8.931	8.931	0	-36	0	0.600000000000001	-1.4	-2
94	94	1	0	0.673	0.673	1	9	0	-4.8	0.600000000000001	4
95	95	1	0	10	10	0	-31	1	-1.1	0.800000000000001	-1
96	96	1					-8	0	4.8	0.199999999999999	3
97	97	1	0	3.049	3.049	0	-18	0	-0.100000000000001	1.1	-3
98	98	1	0	4.02	4.02	0	-10	1	2.2	-0.699999999999999	3
99	99	1	0	1.835	1.835	1	9	0	-0.600000000000001	-2.6	-2
100	100	1	0	1.333	1.333	1	4	0	-4	0.5	-3
101	101	1	0	1.971	1.971	1	19	1	6.6	0.699999999999999	-11
102	102	1	0	4.516	4.516	0	-24	0	-2.8	0.199999999999999	0
103	103	1	0	0.779	0.779	1	11	0	-6.2	0.399999999999999	11
104	104	1	0	5.346	5.346	0	-12	1	-0.899999999999999	0.600000000000001	1
105	105	1	0	0.496	0.496	0	-36	1	-1.1	1	-1
106	106	1	0	1.241	1.241	1	2	0	6.3	-1.3	0
107	107	1	0	1.854	1.854	1	8	0	-3.7	0.399999999999999	-9
108	108	1	0	6.032	6.032	0	9	1	4.4	-0.0999999999999996	5
109	109	1	0	2.259	2.259	0	-21	0	-4	0.399999999999999	-12
110	110	1					9	1	-3.3	-1.2	-1
111	111	1	0	0.325	0.325	1	5	0	4.5	1.1	13
112	112	1	0	1.257	1.257	1	-6	0	4.7	-0.0999999999999996	-4
113	113	1	0	1.552	1.552	1	11	1	6	-0.800000000000001	5
114	114	1	0	0.436	0.436	1	-19	1	0	1	-5
115	115	1	0	5.235	5.235	0	24	1	0.600000000000001	0.699999999999999	-9
116	116	1	0	0.064	0.064	1	13	0	6.4	1.4	-4
117	117	1	0	4.233	4.233	0	8	0	-2.4	-0.0999999999999996	2
118	118	1	0	0.719	0.719	1	17	0	6.7	-0.5	-6
119	119	1	0	1.566	1.566	1		0	2.6	0.300000000000001	-3
120	120	1	0	0.464	0.464	1	9	0	2.3	-1.2	5
121	121	1	0	5.649	5.649	0	-16	1	1.4	-1.3	13
122	122	1	0	0.67	0.67	0	7	1	-1.6	-0.300000000000001	-4
123	123	1	0	1.582	1.582	0	-9	1	1.9	1.3	5
124	124	1	0	2.307	2.307	1	3	0	-2.1	0.399999999999999	9
125	125	1	0	4.726	4.726	0	3	0	-3.5	-1	0
126	126	1	0	9.007	9.007	1	-36	0	3	-1	4
127	127	1	0	10	10	0	-7	0	-0.399999999999999	-0.9	3
128	128	1	0	0.183	0.183	0	-19	0	3.9	-0.300000000000001	10
129	129	1	0	5.528	5.528	0	5	1	-2	-0.699999999999999	3
130	130	1	0	5.388	5.388	1	8	1	-7.2	0.800000000000001	1
131	131	1	0	8.272	8.272	1	-15	1	9.7	-1	-10
132	132	1	0	2.72	2.72	0	-8	1	7.4	-0.699999999999999	-12
133	133	1	0	5.239	5.239	0	8	1	5.9	-0.300000000000001	-7
134	134	1	0	0.448	0.448	1	6	0	1.2	-0.9	6
135	135	1	0	3.756	3.756	0	-40	1	5.2	1.2	2
136	136	1	0	1.858	1.858	0	8	1	3.9	-2.4	1
137	137	1	0	1.67	1.67	0	12	1	-5.2	-2.7	0
138	138	1	0	0.691	0.691	1	8	1	8.8	-0.699999999999999	4
139	139	1	0	0.094	0.094	0	-14	0	-0.600000000000001	-0.699999999999999
140	140	1	0	3.815	3.815	0	-2	0	-5.1	-0.4	-11
141	141	1	0	5.961	5.961	0	-2	1	-5.9	-0.5	1
142	142	1	0	0.412	0.412	0	15	0	1.7	-0.0999999999999996	-5
143	143	1	0	7.049	7.049	0	-6	1	-8.3	-0.6	2
144	144	1	0	10	10	0	13	0	-0.5	-1.4	-2
145	145	1	0	10	10	0	22	1	-0.799999999999997	0.300000000000001	-5
146	146	1	0	2.624	2.624	0	-7	0	-4.3	0.399999999999999	6
147	147	1	0	9.551	9.551	0	-31	1	0.799999999999997	-0.199999999999999	6
148	148	1	0	0.543	0.543	1	32	1	-2.1	1.1	-5
149	149	1	0	10	10	0	6	1	-6.9	0.199999999999999	-3
150	150	1	0	0.037	0.037	0	2	0	4.4	0.100000000000001	-6
151	151	1	0	1.491	1.491	1	1	1	10	-0.300000000000001	4
152	152	1	0	1.506	1.506	1	13	1	7.4	0	0
153	153	1	0	1.639	1.639	0	10	0	-1.5	-0.0999999999999996	6
154	154	1	0	2.559	2.559	1	-8	0	1.6	0.300000000000001	0
155	155	1	0	0.113	0.113	0	-11	0	-0.200000000000003	0	4
156	156	1	0	10	10	0	-3	1	-12.7	1	0
157	157	1	0	1.828	1.828	0	9	1	-2.9		-10
158	158	1	0	4.565	4.565	0	-28	1	-5.2	0.399999999999999	-3
159	159	1	0	3.635	3.635	1	6	0	-3.9	-0.6	0
160	160	1	0	6.888	6.888	0	-21	1	3.9	2.2	3
161	161	1	0	0.706	0.706	1	-4	1	1.3	-0.6	6
162	162	1	0	1.384	1.384	1	37	1	1.7	-0.6	-5
163	163	1	0	0.614	0.614	1	-14	0	3	0.399999999999999	-1
164	164	1	0	2.849	2.849	0	-4	0	-7.4	-2.4	-4
165	165	1	0	1	1	1	20	0	-4.4	0.199999999999999	11
166	166	1	0	5.168	5.168	0	-2	1	10.4	0.899999999999999	-1
167	167	1	0	5.384	5.384	0	-5	1	1.3	0	-6
168	168	1	0	0.117	0.117	1	10	1	-2.8	-0.4	2
169	169	1	0	0.553	0.553	1	13	0	0.399999999999999	-2.2	3
170	170	1	0	9.096	9.096	1	-19	0	3	1.4	-5
171	171	1	0	3.278	3.278	0	-20	1	-3.7	-0.9	-2
172	172	1	0	1.247	1.247	1	-1	1	1.9	1.5	11
173	173	1	0	0.304	0.304	1	11	1	2.1	-0.6	7
174	174	1	0	10	10	0	-25	1	2.8	0.899999999999999	-1
175	175	1	0	0.113	0.113	1	-9	1	0.700000000000003	0.699999999999999	1
176	176	1	0	4.856	4.856	0	-14	1	1	-1	-4
177	177	1	0	2.868	2.868	0	-26	1	-2.9	1	-5
178	178	1	0	10	10	0	-34	1	-2.9	0.399999999999999	2
179	179	1	0	0.515	0.515	1	-11	0	-2.5	1.6	5
180	180	1	0	6.618	6.618	0	-12	1	-6	0.100000000000001	-5
181	181	1	0	5.063	5.063	0	19	1	3.6	-0.9	-1
182	182	1	0	1.604	1.604	1	-1	0	-9.8	1	2
183	183	1	0	9.866	9.866	0	0	0	-7.3	-1.1	-3
184	184	1	0	5.343	5.343	0	-3	1	6.7	0	-1
185	185	1	0	2.401	2.401	0	-43	1	4.6	1.6	10
186	186	1	0	2.127	2.127	0	-16	1	5	-1.5	0
187	187	1	0	1.368	1.368	1	3	1	-1.9	-0.800000000000001	-2
188	188	1	0	6.44	6.44	0	-14	0	1.2	-0.699999999999999	2
189	189	1	0	10	10	0	-12	0	-1.7	-1.6	2
190	190	1	0	0.357	0.357	0	19	0	-2.1	1.2	-4
191	191	1	0	4.696	4.696	1	-16	1	-1	-1	-2
192	192	1	0	2.296	2.296	0	11	1	1.3	-0.0999999999999996	-7
193	193	1	0	2.812	2.812	0	-26	0	-0.100000000000001	1.4	0
194	194	1	0	10	10	0	10	1	0.399999999999999	-0.4	1
195	195	1	0	0.324	0.324	1	22	1	1.2	-0.199999999999999	1
196	196	1	0	0.66	0.66	0	-2	0	0.600000000000001	-0.6	6
197	197	1	0	2.931	2.931	1	6	1	-1.1	0.600000000000001	2
198	198	1	0	0.122	0.122	1	5	1	8	0.399999999999999	-2
199	199	1	0	6.852	6.852	1	15	0	-1.9	-0.5	-1
200	200	1	0	2.218	2.218	0	5	1	5.3	0.600000000000001	-9
201	201	1	0	0.434	0.434	1	-1	0	4.4	0.100000000000001	-10
202	202	1	0	3.965	3.965	0	-17	0	0.700000000000003	0.899999999999999	2
203	203	1	0	6.184	6.184	0	-20	0	-3.6	-1	0
204	204	1	0	0.649	0.649	0	-2	1	2.2	-1.3	-13
205	205	1	0	0.322	0.322	1	20	1	-0.5	0.699999999999999	0
206	206	1	0	0.373	0.373	1	21	0	0.5	0.399999999999999	4
207	207	1	0	10	10	0	-16	1	1.7	0.199999999999999	0
208	208	1	0	3.297	3.297	1	12	0	-5.4	0.300000000000001	1
209	209	1	0	0.168	0.168	1	-17	1	5.6	0.199999999999999	1
210	210	1	0	10	10	0	8	1	-3.6	-1.6	-7
211	211	1	0	1.72	1.72	1	0	0	-4	-0.699999999999999	1
212	212	1	0	1.783	1.783	1	15	1	-0.899999999999999	0.600000000000001	-2
213	213	1	0	0.543	0.543	1	11	0	-3.6	0.199999999999999	-2
214	214	1	0	0.05	0.05	1	17	1	-5.5	0.199999999999999	-6
215	215	1	0	0.924	0.924	0	-2	0	0	1.5	-6
216	216	1	0	8.551	8.551	0	0	0	-4.9	0.399999999999999	-3
217	217	1	0	0.112	0.112	1	7	0	-6.3	0.600000000000001	3
218	218	1	0	0.869	0.869	1	-6	0	-3.8	0.5	-2
219	219	1	0	0.099	0.099	1	1	0	2.5	0.300000000000001	-5
220	220	1	0	8.113	8.113	1	-18	0	2.9	-0.699999999999999	-4
221	221	1	0	5.393	5.393	0	-2	1	3.4	-0.800000000000001	0
222	222	1	0	0.094	0.094	1	5	0	-5	0.5	-1
223	223	1	0	0.228	0.228	0	-24	0	-9	-0.0999999999999996	1
224	224	1	0	0.027	0.027	0	-15	1	0.5	-0.0999999999999996	0
225	225	1	0	1.292	1.292	1	-28	1	1.2	1.7	-1
226	226	1	0	1.118	1.118	0	18	1	0.600000000000001	-0.300000000000001	3
227	227	1	0	8.954	8.954	0	20	1	5.1	-0.5	-4
228	228	1	0	0.832	0.832	0	1	1	0.100000000000001	-0.800000000000001	-3
229	229	1	0	0.273	0.273	0	5	0	-0.5	-0.199999999999999	-2
230	230	1	0	10	10	0	0	0	4.1	-0.0999999999999996	1
231	231	1	0	2.117	2.117	0	7	0	-6.5	-1.1	3
232	232	1	0	10	10	0	-35	0	-5.9	1.9	1
233	233	1	0	0.048	0.048	1	26	0	-1.2	0.100000000000001	0
234	234	1	0	0.18	0.18	1	10	0	-2	0.100000000000001	-9
235	235	1	0	0.266	0.266	1	1	0	-2.5	-1	-2
236	236	1	0	0.23	0.23	1	13	1		-1.3	1
237	237	1	0	0.273	0.273	1	-3	1	-4.5	0.800000000000001	1
238	238	1	0	1.757	1.757	1	11	1	-5.7	-0.800000000000001	-6
239	239	1	0	2.801	2.801	0	-5	1	-2.8	-0.5	-2
240	240	1	0	3.021	3.021	0	-28	1	3	-0.199999999999999	-6
241	241	1	0	1.115	1.115	0	7	0	-3.6	0.5	-1
242	242	1	0	1.958	1.958	0	-13	0	1.4	-0.5	-5
243	243	1	0	0.382	0.382	1	10	1	5.7	2.3	-5
244	244	1	0	1.003	1.003	1	38	1	-3.7	-0.300000000000001	-4
245	245	1	0	2.309	2.309	0	12	1	-5.3	0.699999999999999	2
246	246	1	0	1.115	1.115	0	-11	0	-4.1	-0.699999999999999	-15
247	247	1	0	0.618	0.618	1	-12	1	-4.9	1.4	4
248	248	1	0	2.818	2.818	0	-18	1	-8	0.300000000000001	8
249	249	1	0	0.664	0.664	1	-14	1	3.6	-0.0999999999999996	5
250	250	1	0	10	10	0	-13	1	-1.7	0.5	0
251	251	1	0	2.418	2.418	0	-39	1	7.2	1.7	-7
252	252	1					-21	1	0.299999999999997	0.5	12
253	253	1	0	7.319	7.319	0	-29	1	-3.4	0.899999999999999	-3
254	254	1	0	1.359	1.359	0	3	1	6.7	0.800000000000001	0
255	255	1	0	0.553	0.553	1	-8	0	1.5	0.399999999999999	13
256	256	1	0	0.174	0.174	1	31	1	7.4	1.2	4
257	257	1	0	0.5	0.5	0	-5	0	-4.7	-0.699999999999999	-9
258	258	1	0	2.976	2.976	0	-23	0	-2.6	-0.199999999999999	4
259	259	1	0	0.395	0.395	1	3	1	1.4	1.6	0
260	260	1	0	1.945	1.945	1	1	1	-4	0.800000000000001	-5
261	261	1	0	0.202	0.202	1	18	1	1.3	-1.3	1
262	262	1	0	0.472	0.472	1	14	1	-2.6	0	-4
263	263	1	0	0.75	0.75	1	16	1	0.799999999999997	0.199999999999999	12
264	264	1	0	0.564	0.564	1	13	0	-0.700000000000003	-0.800000000000001	8
265	265	1	0	2.235	2.235	0	-8	1	0.5	-1.4	6
266	266	1	0	0.803	0.803	1	11		1	0.899999999999999	2
267	267	1	0	0.851	0.851	1	31	1	0.899999999999999	0.899999999999999	-2
268	268	1	0	1.361	1.361	1	-8	1	5.7	0.5	6
269	269	1	0	1.051	1.051	1	11	1	3.6	0.199999999999999	7
270	270	1	0	0.722	0.722	0	-2	0	-2	0	-3
271	271	1	0	0.165	0.165	1	12	1	6.3	1.1	-5
272	272	1	0	10	10	0	9	1	1.9	-0.199999999999999	-6
273	273	1	0	6.305	6.305	0	-12	1	2.8	0	8
274	274	1	0	9.724	9.724	0	-42	1	-3.3	0	2
275	275	1	0	1.442	1.442	0	-39	1	-0.299999999999997	-0.9	-4
276	276	1	0	6.876	6.876	0	-5	0	-0.700000000000003	0.600000000000001	0
277	277	1	0	1.145	1.145	1	-5	0	0.299999999999997	-0.6	6
278	278	1	0	2.249	2.249	1	5	1	-1	1.1	0
279	279	1	0	10	10	0	-24	1	-3.1	-0.300000000000001	-12
280	280	1	0	3.983	3.983	0	-8	1	-1.1	0	0
281	281	1	0	0.569	0.569	1	-16	0	3	-0.300000000000001	14
282	282	1	0	1.395	1.395	1	0	0	1	0.600000000000001	3
283	283	1	0	4.316	4.316	1	-19	0	4.4	-1.3	7
284	284	1	0	7.972	7.972	1	-10	0	1.2	0.600000000000001	-8
285	285	1	0	9.45	9.45	0	-8	0	-1.3	0.899999999999999	-4
286	286	1	0	0.036	0.036	0	8	0	-0.700000000000003	1.5	1
287	287	1	0	2.722	2.722	0	-20	0	6.5	-1.1	-3
288	288	1	0	0.656	0.656	1	-13	0	-0.799999999999997	0.100000000000001	-2
289	289	1	0	0.302	0.302	1	43	1	-5.8	-0.4	2
290	290	1	0	1.866	1.866	1	-5	0	2.3	-0.5	0
291	291	1	0	3.526	3.526	0	-5	1	-4.8	-1.1	-11
292	292	1	0	1.857	1.857	1	-8	0	1	-0.5	2
293	293	1	0	7.314	7.314	0	12	0	-3.5	0.899999999999999	-11
294	294	1	0	10	10	0	-2	1	-0.700000000000003	0.300000000000001	-5
295	295	1	0	0.147	0.147	0	-2	0	-3.8	0	-7
296	296	1	0	1.153	1.153	1	-2	0	-3.9	0.399999999999999	0
297	297	1	0	4.902	4.902	1	-14	0	-6.8	-0.800000000000001	5
298	298	1	0	7.314	7.314	0	-13	0	-3.6	-0.5	-7
299	299	1	0	0.639	0.639	1	-2	0	0.5	0.199999999999999	4
300	300	1	0	0.345	0.345	0	5	1	4.6	-0.9	-1
301	301	1	0	10	10	0	-9	0	-6.4	-1.5	-2
302	302	1	0	1.39	1.39	0	-34	0	0.399999999999999	-0.4	1
303	303	1	0	1.682	1.682	0	8	0	-2.4	-1.3	0
304	304	1	0	3.013	3.013	0	23	0	8.7	-2.5	4
305	305	1	0	1.876	1.876	1	-9	1	6.7	-0.0999999999999996	4
306	306	1	0	6.83	6.83	0	-13	1	5.1	1.2	-7
307	307	1	0	0.09	0.09	0	-4	1	-10.8	-0.199999999999999	-2
308	308	1	0	1.866	1.866	1	4	1	8.2	-0.0999999999999996	0
309	309	1	0	3.72	3.72	0	-4	1	3.6	-0.199999999999999	0
310	310	1	0	0.027	0.027	1	-14	1	3.5	0.300000000000001	2
311	311	1	0	1.463	1.463	0	3	1	-2	-0.699999999999999	2
312	312	1	0	5.275	5.275	0	0	0	2.4	-1.1
313	313	1	0	8.197	8.197	0	-4	0	1.5	-0.800000000000001	-7
314	314	1	0	0.117	0.117	1	24	0	8.5	0.100000000000001	2
315	315	1	0	10	10	0	-3	1	1.7	-1.6	4
316	316	1	0	2.417	2.417	1	4	1	-3.9	0.899999999999999	2
317	317	1	0	0.172	0.172	1	21	0	-2.5	-1	-8
318	318	1	0	0.644	0.644	1	22	0	13.8	1.2	-12
319	319	1	0	0.202	0.202	0	8	1	-0.100000000000001	0.100000000000001	-12
320	320	1	0	0.322	0.322	0	-5	1	-2.6	-1.1	-5
321	321	1	0	1.97	1.97	1	-14	0	-9.1	0.399999999999999	4
322	322	1	0	0.539	0.539	1	16	0	0	1.6	3
323	323	1	0	2.037	2.037	0	13	0	-4.2	0.5	-3
324	324	1	0	0.411	0.411	1	16	0	-3.4	-1.6	0
325	325	1	0	6.887	6.887	0	24	1	1.7	-1.8	6
326	326	1	0	0.03	0.03	1	15	0	2.2	1.4	-1
327	327	1	0	0.732	0.732	1	8	1	2.8	1.1	-7
328	328	1	0	0.921	0.921	1	13	0	-4.5	0.600000000000001	10
329	329	1	0	4.038	4.038	0	1	1	-2.6	-1.3	-2
330	330	1	0	0.789	0.789	0	0	0	-1	-0.0999999999999996	12
331	331	1	0	0.551	0.551	1	2	1	-6.5	0	2
332	332	1	0	2.697	2.697	1	3	1	-4.1	-0.699999999999999	2
333	333	1					-3	0	3.4	-1	5
334	334	1	0	1.084	1.084	0	-7	1	4.2	1.1	-10
335	335	1	0	0.809	0.809	0	-34	0	-1.5	-1.3	-7
336	336	1	0	0.026	0.026	1	-2	0	-3.3	-0.199999999999999	5
337	337	1	0	1.211	1.211	1	0	0	-3.8	0.600000000000001	0
338	338	1	0	9.746	9.746	1	-21	1	0.200000000000003	2.1	-6
339	339	1	0	5.375	5.375	0	-1	1	1.7	0.899999999999999	6
340	340	1	0	0.135	0.135	1	14	1	-4.7	1.7	4
341	341	1	0	6.037	6.037	0	-6	0	2.3	-0.6	-3
342	342	1	0	0.04	0.04	0	7	1	6.4	-0.300000000000001	0
343	343	1	0	5.561	5.561	0	-4	0	3.4	-1.1	1
344	344	1	0	10	10	0	-8	0	3.7	-2	-3
345	345	1	0	10	10	0	10	0	-6.9	-0.0999999999999996	-4
346	346	1	0	2.71	2.71	1	14	0	-1.1	-1	-2
347	347	1	0	0.636	0.636	0	-12	0	1.8	0.5	-1
348	348	1	0	2.11	2.11	0	6	1	1	-0.4	0
349	349	1	0	9.939	9.939	1	-6	1	-1	-0.4	5
350	350	1	0	0.187	0.187	1	-20	0	-0.600000000000001	0.899999999999999	1
351	351	1	0	0.464	0.464	1	17	0	1.4	-0.300000000000001	1
352	352	1	0	0.777	0.777	0	7	0	0.399999999999999	0.699999999999999	-3
353	353	1	0	1.143	1.143	1	31	1	4.3	-1.6	-3
354	354	1	0	0.348	0.348	0	6	0	-1.1	0.399999999999999	10
355	355	1	0	0.067	0.067	1	15	0	0.399999999999999	0.100000000000001	4
356	356	1	0	7.125	7.125	1	-4	0	6	0.800000000000001	-2
357	357	1	0	2.884	2.884	1	-2	0	-0.5	-0.699999999999999	-1
358	358	1	0	0.582	0.582	0	-23	1	-4	-1.5	-3
359	359	1	0	0.915	0.915	0	4	1	2.7	0.399999999999999	-3
360	360	1	0	0.191	0.191	1	20	0	0.100000000000001	0.5	-1
361	361	1	0	0.934	0.934	1	-3	0	-5.8	1.3	0
362	362	1	0	1.425	1.425	1	2	1	3.3	0.300000000000001	9
363	363	1	0	0.294	0.294	1	-20	0	-1.1	0.399999999999999	5
364	364	1	0	7.726	7.726	1	-2	0	-3.8	-1.3	10
365	365	1	0	1.669	1.669	0	12	1	-1.6	-1.5	0
366	366	1	0	1.855	1.855	1	-9	0	-2.4	-0.0999999999999996	4
367	367	1	0	2.538	2.538	0	3	1	3.8	0.100000000000001	-6
368	368	1	0	1.168	1.168	1	8	0	-6	0.199999999999999	-1
369	369	1	0	1.207	1.207	0	-6	1	6.3	-0.6	0
370	370	1	0	1.386	1.386	1	1	1	-4.1	-0.6	1
371	371	1	0	2.932	2.932	0	-21	1	0.700000000000003	2.5	-1
372	372	1	0	5.78	5.78	1	17	0	1.6	-1	-4
373	373	1	0	0.425	0.425	1	13	0	3	-0.199999999999999	-5
374	374	1	0	2.732	2.732	1	7	0	0.100000000000001	0.800000000000001	2
375	375	1	0	0.56	0.56	1	6	1	4	1.7	3
376	376	1	0	9.553	9.553	0	10	1	-5.3	-1.4	8
377	377	1	0	5.784	5.784	0	18	1	-2	-0.800000000000001	-5
378	378	1	0	5.889	5.889	0	-5	0	-4.7	-1.2	-1
379	379	1	0	2.043	2.043	1		1	-3.4	-1.2	2
380	380	1	0	9.167	9.167	0	4	1	7.1	0	1
381	381	1	0	10	10	0	7	1	-7	-2.5	0
382	382	1	0	0.607	0.607	1	1	1	-1.5	-0.699999999999999	2
383	383	1	0	10	10	0	14	0	-6.9	-2	-3
384	384	1	0	1.445	1.445	1	15	0	-3.8	0.399999999999999	5
385	385	1	0	1.075	1.075	0	-9	0	-1.3	-0.800000000000001	3
386	386	1	0	0.135	0.135	0	-8	0	1.8	0.699999999999999	4
387	387	1	0	1.235	1.235	0	-9	1	3.3	0.899999999999999	-3
388	388	1	0	0.777	0.777	1	2	1	-2.5	-2.3	-2
389	389	1	0	1.147	1.147	1	9	1	-1	0.699999999999999	1
390	390	1	0	5.113	5.113	0	-9	0	-2.6	-1.6	-2
391	391	1	0	2.438	2.438	0	9	0	-0.700000000000003	-0.699999999999999	-7
392	392	1	0	6.029	6.029	0	-7	0	-0.899999999999999	1.3	-6
393	393	1	0	7.216	7.216	0	-9	0	-2.1	0.800000000000001	-6
394	394	1	0	10	10	0	5	0	-5.2	-1.3	-9
395	395	1	0	0.368	0.368	0	19	1	11.9	-0.0999999999999996	7
396	396	1	0	0.759	0.759	0	0	1	-5.4	-0.5	-3
397	397	1	0	1.2	1.2	0	-17	1	3.8	-0.199999999999999	4
398	398	1	0	1.524	1.524	1	23	0	0.899999999999999	0.899999999999999	-2
399	399	1	0	1.676	1.676	0	17	0	2	0.100000000000001	-3
400	400	1	0	2.871	2.871	0	14	1	-4.4	-0.5	-9
401	401	1	0	0.42	0.42	1	-5	0	-8.1	0.899999999999999	3
402	402	1	0	1.499	1.499	0	-14	0	5.8	1.1	-10
403	403	1	0	0.186	0.186	1	23	1	3.2	0.699999999999999	4
404	404	1	0	4.806	4.806	0	-3	1	-1.3	-1.1	4
405	405	1	0	1.561	1.561	1	-11	0	3.8	0.800000000000001	1
406	406	1	0	0.278	0.278	1	-11	0	8.8	-0.199999999999999	8
407	407	1	0	6.165	6.165	0	-16	0	2.8	-1.8	-3
408	408	1	0	1.007	1.007	1	6	1	-2.8	0.699999999999999	2
409	409	1	0	0.508	0.508	1	-14	0	1.6	2	-4
410	410	1	0	0.672	0.672	0	30	1	-4.7	1.9	-5
411	411	1	0	1.675	1.675	1	-10	0	5.9	0.800000000000001	11
412	412	1	0	2.078	2.078	1	18	0	-0.100000000000001	0	2
413	413	1	0	1.704	1.704	1	-32	0	-4.1	0.699999999999999	8
414	414	1	0	4.773	4.773	0	17	1	0.799999999999997	0.899999999999999	-8
415	415	1	0	6.144	6.144	0	4	0	1.4	0.399999999999999	-8
416	416	1	0	0.107	0.107	1	12	1	1	1.4	1
417	417	1	0	8.267	8.267	1	-21	0	1.2	-1.2	5
418	418	1	0	0.364	0.364	1	19		-2.5	0.600000000000001	1
419	419	1	0	10	10	0	-10	1	-4.2	0.100000000000001	6
420	420	1	0	1.078	1.078	1	11	0	-3.2	0.300000000000001	-3
421	421	1	0	4.907	4.907	0	-13	1	8.09999999999999	-0.4	5
422	422	1	0	0.344	0.344	1	10	0	-0.200000000000003	-0.4	-2
423	423	1	0	0.191	0.191	0	4	0	-1.3	1.2	-1
424	424	1	0	5.843	5.843	0	-27	1	4.7	1.7	-5
425	425	1	0	2.006	2.006	0	-15	0	-2.3	-1.8	-4
426	426	1	0	0.655	0.655	1	5	0	-0.100000000000001	0.300000000000001	8
427	427	1	0	4.685	4.685	1	14	0	0	0.300000000000001	4
428	428	1	0	1.176	1.176	0	-22	0	-4.1	1.9	-2
429	429	1	0	0.853	0.853	1	6	0	1.5	0.800000000000001	1
430	430	1	0	5.916	5.916	0	-14	1	6	-0.9	1
431	431	1	0	1.485	1.485	1	-5	1	2.1	0.800000000000001	-1
432	432	1	0	1.346	1.346	1	19	0	-1.4	-1.1	5
433	433	1	0	1.92	1.92	0	3	1	5.2	0.699999999999999	1
434	434	1	0	0.189	0.189	0	-4	1	4.7	-1.5	0
435	435	1	0	10	10	0	-5	1	-4.6	-1.4	6
436	436	1	0	0.218	0.218	1	10	0	12.1	1.1	1
437	437	1	0	5.696	5.696	0	-9	1	-2.7	-0.6	-1
438	438	1	0	10	10	0	-16	0	-2.5		-5
439	439	1	0	6.182	6.182	0	-1		2.9	-0.5	-5
440	440	1	0	0.384	0.384	1	-12	1	-6.7	-0.699999999999999	-3
441	441	1	0	0.471	0.471	1	-2	1	-4.1	-0.300000000000001	10
442	442	1	0	5.177	5.177	1	11	0	-5.1	-1.2	-1
443	443	1	0	10	10	0	-2	0	1.1	-0.699999999999999	-4
444	444	1	0	10	10	0	-15	1	-5.6	0.600000000000001	-7
445	445	1	0	0.538	0.538	0	-23	0	0.899999999999999	0.699999999999999	-9
446	446	1	0	8.699	8.699	0	-10	0	5.7	-0.4	-4
447	447	1	0	3.92	3.92	0	9	0	0.799999999999997	0.5	-9
448	448	1	0	1.742	1.742	0	-12	0	4	-1.8	0
449	449	1	0	1.179	1.179	0	-38	0	-6.6	0.100000000000001	2
450	450	1	0	0.85	0.85	1	16	1	-3.9	0.399999999999999	1
451	451	1	0	10	10	0	5	1	7.9	-0.4	-4
452	452	1	0	0.217	0.217	1	-8	0	-3.8	0.699999999999999	0
453	453	1	0	2.167	2.167	0	17	0	2.1	0	-7
454	454	1	0	1.464	1.464	1	2	0	-7.4	0.300000000000001	-7
455	455	1	0	5.366	5.366	0	5	0	-10.6	-0.9	-14
456	456	1	0	0.822	0.822	0	12	0	-2.5	0.399999999999999	6
457	457	1	0	0.325	0.325	1	-1	0	4.9	1.4	-1
458	458	1	0	10	10	0	-3	0	-3.3	-0.699999999999999	-6
459	459	1	0	0.045	0.045	1	5	0	4.9	-0.199999999999999	3
460	460	1	0	1.669	1.669	1	4	1	6.1	1.2	8
461	461	1	0	0.589	0.589	1	7	0	2.6	1.4	6
462	462	1	0	1.948	1.948	1	-5	0	-1.1	0.699999999999999	-4
463	463	1	0	1.136	1.136	0	-13	0	-0.600000000000001	-1	3
464	464	1	0	10	10	0	-9	0		0.600000000000001	-5
465	465	1	0	2.998	2.998	0	-18	0	0.399999999999999	0.5	-7
466	466	1	0	2.397	2.397	1	-1	0	1.9	-1.4	2
467	467	1	0	0.265	0.265	1	26	0	5.5	1.7	2
468	468	1	0	0.207	0.207	1	-17	0	-0.100000000000001	0.5	12
469	469	1	0	0.064	0.064	0	30	0	-4.3	0.199999999999999	-10
470	470	1	0	6.288	6.288	1	-15	1	-4.5	-0.300000000000001	3
471	471	1	0	0.044	0.044	1	-16	1	-2.2	2.6	3
472	472	1	0	0.101	0.101	0	-6	0	1.5	2.1	4
473	473	1	0	1.337	1.337	1	-33	0	-1	0.100000000000001	-1
474	474	1	0	0.673	0.673	1	17	0	-6	-0.0999999999999996	1
475	475	1	0	10	10	0	-8	1	4.6	0.600000000000001	-7
476	476	1	0	10	10	0	-16	0	9.3	-0.6	-1
477	477	1	0	3.627	3.627	0	9	1	1.3	-0.5	-3
478	478	1	0	5.889	5.889	1	22	1	2.9	1.1	-3
479	479	1	0	0.115	0.115	0	4	1	8.59999999999999	0.899999999999999	4
480	480	1	0	0.716	0.716	1	29	1	4.1	1.1	5
481	481	1	0	5.006	5.006	0	-19	1	3.2	1.2	-9
482	482	1	0	10	10	0	-7	0	5.5	-0.699999999999999	0
483	483	1	0	6.64	6.64	1	-18	0	-4.3	0.600000000000001	-1
484	484	1	0	3.78	3.78	0	-14	1	-3.6	-0.300000000000001	0
485	485	1	0	3.676	3.676	0	-18		-6.6	-0.0999999999999996	-2
486	486	1	0	4.44	4.44	0	-13	0	6.8	-1.1	0
487	487	1	0	0.153	0.153	1	25	0	0.200000000000003	2.2	1
488	488	1	0	0.01	0.01	1	-1	0	-4.8	-0.0999999999999996	5
489	489	1	0	1.869	1.869	1	-1	0	5	1.2	-9
490	490	1	0	0.192	0.192	1	-12	0	-5.5	0.800000000000001	0
491	491	1	0	3.777	3.777	0	-1	0	6.6	-0.0999999999999996	0
492	492	1	0	9.48	9.48	1	7	1	-2.5	-0.300000000000001	-2
493	493	1	0	0.44	0.44	1	5	1	-1.4	-0.9	3
494	494	1	0	0.089	0.089	1	10	0	2.5	0.800000000000001	-3
495	495	1	0	2.667	2.667	0	-20	0	2.4	-1.9	11
496	496	1	0	0.796	0.796	1	-3	0	-2.1	0.899999999999999	5
497	497	1	0	0.774	0.774	1	-5	1	1.1	0.800000000000001	2
498	498	1	0	10	10	0	-17	0	2.8	-1.1	1
499	499	1	0	0.304	0.304	1	10	1	6.4	0.399999999999999	5
500	500	1	0	1.997	1.997	0	-1	1	-0.399999999999999	0.600000000000001	1
501	501	1	0	6.003	6.003	1	-9	1	3.5	0.899999999999999	3
502	502	1	0	9.569	9.569	0	-7	1	-4.7	-0.5	11
503	503	1	0	3.368	3.368	0	8	0	-2.6	-0.699999999999999	1
504	504	1	0	0.551	0.551	1	-2	0	5.8	0.199999999999999	-6
505	505	1	0	1.759	1.759	1	-19	0	-1.6	0.899999999999999	5
506	506	1	0	9.943	9.943	1	13	1	-4.8	-1.2	3
507	507	1	0	0.255	0.255	1	-12	0		1.3	-1
508	508	1	0	1.994	1.994	1	1	1	5.1	-0.199999999999999	5
509	509	1	0	6.888	6.888	0	2	1	-4.1	0.800000000000001	-2
510	510	1	0	5.294	5.294	0	-3	0	-0.5	-1.6	-4
511	511	1	0	10	10	0	-4	0	1.1	-0.4	-7
512	512	1	0	4.598	4.598	0	3	0	-6.7	0.600000000000001	0
513	513	1	0	0.187	0.187	1	16	1	1.6	0.600000000000001	6
514	514	1	0	2.181	2.181	0	-3	0	3	0.300000000000001	2
515	515	1	0	0.699	0.699	0	-11	1	6.4	-0.5	3
516	516	1	0	3.167	3.167	0	-8	1	1.5	-2.3	-5
517	517	1	0	0.322	0.322	1	41	0	-6.3	-0.4	-4
518	518	1	0	4.591	4.591	0	19	0	-2.3	-1	-11
519	519	1	0	1.599	1.599	0	-15	1	5.8	-0.800000000000001	-4
520	520	1	0	1.124	1.124	1	20	1	-4.1	0.199999999999999	2
521	521	1	0	7.73	7.73	0	-11	1	1.4	0.5
522	522	1	0	1.505	1.505	1	-22	0	7.8	2.1	-5
523	523	1	0	6.762	6.762	0	12	1	3.7	-1.7	3
524	524	1	0	0.38	0.38	0	-5	0	-1	-1.4	-8
525	525	1	0	0.017	0.017	1	35	0	-1.7	-0.199999999999999	18
526	526	1	0	2.244	2.244	0	14	1	4.6	-2	2
527	527	1	0	1.308	1.308	0	-4	1	3.4	-0.199999999999999	-1
528	528	1	0	1.064	1.064	1	8	0	4.9	0.199999999999999	4
529	529	1	0	0.873	0.873	0	-2	1	3.6	-0.9	-10
530	530	1	0	0.625	0.625	1	-4	0	-5.1	0	1
531	531	1	0	4.847	4.847	0	-5	0	-3	-1.2	0
532	532	1	0	3.56	3.56	0	2	1	4.1	-0.0999999999999996	2
533	533	1	0	2.068	2.068	1	20	1	4.6	0.899999999999999	2
534	534	1	0	1.104	1.104	1	-12	1	-3.2	-0.6	18
535	535	1	0	1.823	1.823	1	-18	0	-1.2	0.600000000000001	9
536	536	1	0	10	10	0	-22	0	5.7	0.699999999999999	0
537	537	1	0	1.301	1.301	1	32	1	4.1	-1.8	3
538	538	1	0	0.043	0.043	0	-1	1	2.5	-2.2	-6
539	539	1	0	0.489	0.489	1	5	0	-1.3	0.800000000000001	1
540	540	1	0	2.425	2.425	0	11	1	2.6	-0.199999999999999	-5
541	541	1	0	0.122	0.122	1	18	0	2.8	1.5	2
542	542	1	0	0.977	0.977	1		0		-1.1	3
543	543	1	0	0.461	0.461	1	13	1	1.5	-0.0999999999999996	4
544	544	1	0	7.063	7.063	0	-4	0	-1.7	-0.4	4
545	545	1	0	0.293	0.293	1	17	0	-0.200000000000003	-0.300000000000001	-3
546	546	1	0	5.048	5.048	0	-14	0	-4.5	-0.699999999999999	-1
547	547	1	0	2.178	2.178	0	36	1	1.4	-0.199999999999999	-6
548	548	1	0	0.061	0.061	1	11	1	0.399999999999999	0.800000000000001	2
549	549	1	0	4.97	4.97	0	2	1	2.9	-0.199999999999999	10
550	550	1	0	5.177	5.177	0	-10	1	0.799999999999997	-2.3	1
551	551	1	0	0.949	0.949	1	11	0	-6.7	0.199999999999999	-5
552	552	1	0	0.468	0.468	0	-3	1	-0.399999999999999	-0.5	3
553	553	1	0	9.446	9.446	0	-19	0	3.3	-0.0999999999999996	-3
554	554	1	0	0.748	0.748	1	10	1	3.3	-0.699999999999999	-1
555	555	1					-1	1	0.600000000000001	0.100000000000001	6
556	556	1	0	1.072	1.072	1	-8	1	4.6	-1.1	5
557	557	1	0	8.496	8.496	1	-12	0	3.9	0.399999999999999	-1
558	558	1	0	1.814	1.814	1	-21	0	5.9	-0.5	6
559	559	1	0	0.259	0.259	0	19	1	7.1	-0.300000000000001	2
560	560	1	0	0.705	0.705	0	3	0	-6.6	-0.699999999999999	-10
561	561	1					-25	0	0.200000000000003	-0.9	-6
562	562	1	0	1.946	1.946	0	9	0	-10.1	0	-2
563	563	1	0	1.611	1.611	1	-5	1	-4	0.800000000000001	-7
564	564	1	0	5.153	5.153	0	-6	0	-4.3	-1.2	-3
565	565	1	0	1.98	1.98	1	3	0	0.700000000000003	-1.4	-4
566	566	1					-17	0	-1.1	-0.199999999999999	9
567	567	1	0	1.968	1.968	0	-7	1	4.5	0.300000000000001	9
568	568	1	0	1.367	1.367	0	1	0	-2.6	1	-8
569	569	1	0	8.958	8.958	1	3	0	1.9	0.699999999999999	-6
570	570	1	0	3.002	3.002	0	-18	0	0	-0.0999999999999996	4
571	571	1	0	1.064	1.064	0	2	1	-0.600000000000001	-0.9	0
572	572	1	0	2.149	2.149	1	1	0	-0.399999999999999	-2.5	3
573	573	1	0	0.983	0.983	0	3	1	0.399999999999999	-0.9	-2
574	574	1	0	0.515	0.515	0	-11	1	2.2	-0.4	3
575	575	1	0	1.634	1.634	0	-13	1	-10.5	-0.699999999999999	-3
576	576	1	0	0.167	0.167	1	7	1	-4.5	0.800000000000001	16
577	577	1	0	0.026	0.026	1	10	0	-2.6	-0.4	7
578	578	1	0	0.685	0.685	1	5	1	2.5	-0.300000000000001	6
579	579	1	0	6.12	6.12	0	-6	0	-11.4	-1.2	-1
580	580	1	0	0.628	0.628	0	3	0	-7.6	-1.9	-1
581	581	1	0	6.213	6.213	1	-27	0	1.5	0.5	8
582	582	1	0	9.752	9.752	0	5	1	-6	0.399999999999999	4
583	583	1	0	0.412	0.412	1	13	0	-2.8	0.600000000000001	5
584	584	1	0	0.313	0.313	1	28	0	-1.8	0.199999999999999	0
585	585	1	0	0.007	0.007	1	26	1	0.200000000000003	1.1	0
586	586	1	0	1.108	1.108	1	0	1	-0.799999999999997	1.6	4
587	587	1	0	2.697	2.697	1	5	0	0.100000000000001	0.399999999999999	-8
588	588	1	0	4.471	4.471	0	-8	0	2.2	-0.199999999999999	-5
589	589	1	0	7.712	7.712	1	-19	1	-7.3	-1.1	6
590	590	1	0	0.994	0.994	0	6	0	-1.8	-1	1
591	591	1	0	0.473	0.473	1	11	0	-4.9	2.5	7
592	592	1	0	5.384	5.384	0	-4	1	0.399999999999999	-0.300000000000001	-5
593	593	1	0	0.161	0.161	1	10	1	-4.6	2.4	2
594	594	1	0	7.467	7.467	0	8	1	-0.299999999999997	0.5	2
595	595	1	0	0.223	0.223	1	-11	1	3.4	1.2	-1
596	596	1	0	2.002	2.002	0	-12	0	0.200000000000003	-0.5	-7
597	597	1	0	0.321	0.321	1	24	0	1.6	-0.699999999999999	-5
598	598	1	0	3.476	3.476	0	-33	1	0.399999999999999	0.899999999999999	1
599	599	1	0	1.62	1.62	1	5	1	7	1.2	0
600	600	1	0	6.345	6.345	0	0	1	-1.9	-2	-7
601	601	1	0	10	10	0	-8	0	-2.6	-0.6	1
602	602	1	0	1.678	1.678	0	3	0	1.7	-0.9	-5
603	603	1	0	10	10	0	-14	0	-2.2	-0.4	-4
604	604	1	0	0.653	0.653	0	20	1	-2.7	0.199999999999999	3
605	605	1	0	5.332	5.332	0	-8	1	5	-0.6	1
606	606	1	0	10	10	0	14	1	4.8	-2.1	-6
607	607	1	0	9.378	9.378	0	-2	0	-4.7	-0.9	-2
608	608	1	0	0.649	0.649	0	0	0	-0.700000000000003	1.5	2
609	609	1	0	3.845	3.845	1	11	0	-1.7	-0.199999999999999	-2
610	610	1	0	0.131	0.131	1	2	1	1.2	0.300000000000001	9
611	611	1	0	0.877	0.877	0	-7	0	3.8	-0.199999999999999	2
612	612	1	0	0.115	0.115	1	10	0	-1.2	1.6	-4
613	613	1	0	5.642	5.642	0	9	1	2	-0.800000000000001	2
614	614	1	0	10	10	0	2	1	-4.4	0.399999999999999	-6
615	615	1	0	9.039	9.039	0	-3	1	-3	0.399999999999999	-4
616	616	1	0	0.152	0.152	1	-4	1	0.5	1.6	-3
617	617	1	0	3.965	3.965	0	-7	1	-1.4	-0.199999999999999	0
618	618	1	0	0.645	0.645	1	-5	1	-2.7	-2.4	-7
619	619	1	0	2.683	2.683	0	-9	0	-2.6	0.399999999999999	-7
620	620	1	0	1.336	1.336	1	5	1	1.1	1.2	8
621	621	1	0	0.193	0.193	1	6	0	0.700000000000003	-0.800000000000001	3
622	622	1	0	0.288	0.288	1	11	1	-0.299999999999997	0.199999999999999	-5
623	623	1	0	0.366	0.366	1	-2	0	-2.2	1.1	-9
624	624	1	0	2.96	2.96	1	16	1	6.4	-1	3
625	625	1	0	0.41	0.41	1	7	1	0.299999999999997	0.100000000000001	0
626	626	1	0	1.143	1.143	1	30	1	5.9	0.100000000000001	-4
627	627	1	0	1.867	1.867	1	1	0	-8.5	-1.1	5
628	628	1	0	0.174	0.174	0	-18	1	3.1	-0.199999999999999	6
629	629	1	0	1.94	1.94	0	-22	1	-1.9	-1	3
630	630	1	0	2.396	2.396	1	11	0	-2.4	-1	10
631	631	1	0	0.205	0.205	1		0	-3.3	0.300000000000001	7
632	632	1	0	10	10	0	-14	1	6.3	-1.1	2
633	633	1	0	2.014	2.014	0	2	1	6.5	-1.2	0
634	634	1	0	1.774	1.774	1	16	0	0.799999999999997	-0.300000000000001	-3
635	635	1	0	0.069	0.069	1	24	0	4.2	0.899999999999999	-4
636	636	1	0	1.969	1.969	0	-6	1	-0.799999999999997	-1.5	-4
637	637	1	0	1.098	1.098	0	-3	0	3.8	1	-9
638	638	1	0	2.162	2.162	0	13	1	1.8	1.5	-3
639	639	1	0	0.168	0.168	0	-10	0		-1.6	-3
640	640	1	0	0.989	0.989	1	29	0	0.399999999999999	0.399999999999999	-3
641	641	1	0	0.194	0.194	0	2	1	-2.3	-1.4	9
642	642	1	0	0.078	0.078	0	-17	1	-1.1	0.399999999999999	-4
643	643	1	0	0.528	0.528	0	-5	1	0.799999999999997	-2.4	-8
644	644	1	0	4.749	4.749	0	-8	1	0.399999999999999	0.399999999999999	4
645	645	1					-12	0	-3.5	1.4	5
646	646	1	0	0.863	0.863	1	-7	1	6	-1.6	-2
647	647	1	0	1.991	1.991	1	-8	1	0.299999999999997	-0.9	-10
648	648	1	0	7.787	7.787	0	6	0	5.9	-0.5	6
649	649	1	0	0.731	0.731	1	4	0	0.299999999999997	0.5	4
650	650	1	0	1.214	1.214	1	2	0	0.600000000000001	-2.4	-1
651	651	1	0	3.799	3.799	1	0	0	1.2	-0.800000000000001	9
652	652	1	0	1.816	1.816	0	-13	1	-5.9	-1.3	-1
653	653	1	0	2.284	2.284	0	2	1	-5	0.100000000000001	-9
654	654	1	0	0.494	0.494	0	15	1	-3.4	-1.2	-5
655	655	1	0	6.926	6.926	0	-19	0	-2.3	0.800000000000001	-8
656	656	1	0	0.159	0.159	1	22	0	4.2	-1.4	7
657	657	1	0	0.261	0.261	0	9	1	2.7	0.399999999999999	9
658	658	1	0	0.952	0.952	1	5	0	4.3	-0.4	-2
659	659	1	0	10	10	0	-30	1	-2.6	0.100000000000001	-1
660	660	1	0	4.477	4.477	0	-4	1	0.200000000000003	0.300000000000001	3
661	661	1	0	0.634	0.634	0	-22	0	-3.6	-0.4	0
662	662	1	0	0.045	0.045	1	1	1	-4.5	0.399999999999999	-4
663	663	1	0	6.572	6.572	0	-4	1	4.5	-1.5	-12
664	664	1	0	0.917	0.917	1	8	0	7	0.399999999999999	4
665	665	1	0	5.828	5.828	0	8	1	-14.8	-1.2	2
666	666	1	0	0.168	0.168	1	14	0	2.5	-0.5	-7
667	667	1	0	1.733	1.733	1	-4	1	-7.3	1	10
668	668	1	0	1.361	1.361	1	15	0	0.799999999999997	-1	-2
669	669	1	0	0.439	0.439	0	-3	1	-6.6	0.5	-1
670	670	1	0	0.053	0.053	0	8	1	3.1	1.2	-2
671	671	1	0	1.319	1.319	1	-1	1	-1.2	1.6	5
672	672	1	0	6.07	6.07	1	-2	1	4.8	0.199999999999999	-6
673	673	1	0	5.843	5.843	0	1	1	1	1.2	-5
674	674	1	0	0.126	0.126	0	-21	0	-0.200000000000003	0.399999999999999	3
675	675	1	0	7.042	7.042	0	-2	1	2.3	1.7	4
676	676	1	0	1.454	1.454	0	-10	0	-5.4	0.600000000000001	-13
677	677	1	0	10	10	0	-39	1		0.399999999999999	1
678	678	1	0	2.002	2.002	1	-5	0	0.700000000000003	-0.6	-2
679	679	1	0	3.03	3.03	1	20	0	2.1	-1.5	-2
680	680	1	0	0.01	0.01	1	11	0	1	0.199999999999999	1
681	681	1	0	9.27	9.27	0	-10	1	-6	-1.7	-8
682	682	1	0	0.696	0.696	1	-8	0	3.1	0.199999999999999	2
683	683	1	0	0.032	0.032	1	2	1	-3.7	1.6	2
684	684	1	0	3.945	3.945	0	-19	1	2.4	-0.199999999999999	-1
685	685	1	0	0.407	0.407	1	-14	0	1.7	0.600000000000001	-5
686	686	1	0	0.592	0.592	1	-9	1	2	-0.0999999999999996	6
687	687	1	0	4.361	4.361	0	-10	0	1.3	-0.699999999999999	3
688	688	1	0	0.094	0.094	1	23	0	4.2	0.100000000000001	-1
689	689	1	0	0.298	0.298	1	25	0	-4	-0.0999999999999996	6
690	690	1	0	1.527	1.527	0	-22	1	-5.7	0	10
691	691	1	0	2.571	2.571	1	-3	0	5.2	-1.5	0
692	692	1	0	10	10	0	-29	1	-0.399999999999999	0.100000000000001	3
693	693	1	0	0.819	0.819	1	7	1	-2.5	-0.699999999999999	6
694	694	1	0	4.024	4.024	1	-4	1	-0.200000000000003	-1.7	0
695	695	1	0	1.322	1.322	1	3	1	5.6	1	7
696	696	1	0	10	10	0	6	1	-0.600000000000001	0.5	-8
697	697	1	0	2.626	2.626	0	16	1	0.100000000000001	-1.5	12
698	698	1	0	6.527	6.527	0	0	1	-4.5	-0.5	-8
699	699	1	0	10	10	0	-5	0	-10.6	0.100000000000001	-3
700	700	1	0	2.635	2.635	0	11	1	1.5	-0.9	-5
701	701	1	0	0.746	0.746	0	2	0	-1.3	1.7	1
702	702	1	0	6.64	6.64	1	15	1	3.8	-0.6	5
703	703	1	0	7.823	7.823	0	-23	1	-1.6	-0.0999999999999996	-6
704	704	1	0	0.484	0.484	1	26	1	-6.4	-0.199999999999999	2
705	705	1	0	1.046	1.046	1	-7	1	3.3	0.199999999999999	1
706	706	1	0	0.074	0.074	1	10	0	1.3	0.699999999999999	4
707	707	1	0	10	10	0	-8	1	2.7	-0.0999999999999996	-1
708	708	1	0	10	10	0	-15	0	-2.9	-0.5	-10
709	709	1	0	0.75	0.75	1	15	0	5.1	0.800000000000001	-7
710	710	1	0	4.445	4.445	0	7	1	0.799999999999997	-1.8	-3
711	711	1	0	6.974	6.974	1	14	0	-0.200000000000003	-1.2	-2
712	712	1	0	0.285	0.285	1	-2	0	-0.600000000000001	-0.5	-4
713	713	1	0	0.233	0.233	0	4	0	1.5	-1.2	3
714	714	1	0	10	10	0	-8	1	1.4	-0.699999999999999	-3
715	715	1	0	10	10	0	-2	0	-0.600000000000001	-2.3	2
716	716	1	0	0.251	0.251	0	-20	0	-7.6	-1.8	3
717	717	1	0	0.52	0.52	1	-2	0	3.8	-0.0999999999999996	8
718	718	1	0	6.723	6.723	1	0		-8.3	-0.199999999999999	10
719	719	1	0	0.285	0.285	1	-17	0	-3.1	-1	0
720	720	1	0	0.416	0.416	1	7	1	6.9	1.3	6
721	721	1	0	0.974	0.974	0	12	1	0.299999999999997	-0.800000000000001	-7
722	722	1	0	1.11	1.11	1	26	1	-1.5	-1.4	0
723	723	1	0	0.586	0.586	1	1	0	6.7	1.4	5
724	724	1	0	1.129	1.129	0	10	1	3.2	0.699999999999999	-14
725	725	1	0	1.145	1.145	0	1	0	-2	0.600000000000001	-4
726	726	1	0	5.229	5.229	0	11	1	-3	-0.6	1
727	727	1	0	2.872	2.872	1	-8	1	4.8	0.800000000000001	-6
728	728	1	0	8.56	8.56	0	2	1	4.7	-0.4	-2
729	729	1	0	7.38	7.38	0	6	1	5.6	-0.5	-7
730	730	1	0	1.015	1.015	1	9	0		-0.699999999999999	-5
731	731	1	0	0.518	0.518	1	7	0	-5.8	-0.699999999999999	14
732	732	1	0	0.116	0.116	1	13	0	-1.8	-1.1	-6
733	733	1	0	10	10	0	-4	1	-5.3	-1.1	-7
734	734	1	0	0.869	0.869	1	0	1	-9.2	1.5	13
735	735	1	0	0.201	0.201	1	1	0	-1.3	0.100000000000001	-4
736	736	1	0	10	10	0	-17	1	7.1	-2	-6
737	737	1	0	0.819	0.819	1	-8	0	-0.200000000000003	1.4	-3
738	738	1	0	3.956	3.956	0	-10	1	-1	0.399999999999999
739	739	1	0	0.23	0.23	0	8	1	0.600000000000001	0.100000000000001	3
740	740	1	0	0.256	0.256	1	15	0	-1.3	0.199999999999999	3
741	741	1	0	0.954	0.954	1	17	0	2.4	-0.699999999999999	-2
742	742	1	0	2.893	2.893	0	-3	1	3.2	0
743	743	1	0	0.541	0.541	0	7	0	-8.7	-0.800000000000001	3
744	744	1	0	0.593	0.593	1	15	0	7.8	0.699999999999999	4
745	745	1	0	10	10	0	11	1	2.3	-1	-6
746	746	1	0	10	10	0	-24	0	2.3	-0.6	-4
747	747	1	0	4.177	4.177	1	-9	0	4.4	0.699999999999999	7
748	748	1	0	1.598	1.598	0	-27	0	-0.399999999999999	-0.300000000000001	7
749	749	1	0	4.234	4.234	0	-2	0	-3.5	0.800000000000001	-8
750	750	1	0	1.182	1.182	1	-4	0	5.4	-0.0999999999999996	3
751	751	1	0	7.833	7.833	0	-7	1	7.3	1.5	2
752	752	1	0	0.275	0.275	0	4	0	0.799999999999997	1.7	-4
753	753	1	0	0.252	0.252	1	2	0	-1.6	2.3	6
754	754	1	0	10	10	0	9	1	4.6	-0.5	2
755	755	1	0	9.608	9.608	1	4	0	-1.7	-0.0999999999999996	0
756	756	1	0	4.624	4.624	0	-12	1	4.8	-1.5	0
757	757	1	0	0.966	0.966	0	-22	1	9.09999999999999	1.8	4
758	758	1	0	3.506	3.506	0	-20	0	5.8	-0.199999999999999	-1
759	759	1	0	2.677	2.677	0	-24	1	3.9	0.899999999999999	-7
760	760	1	0	0.461	0.461	1	26	0	3.5	1.8	-1
761	761	1	0	0.618	0.618	1	-1	0	7	-1.1	7
762	762	1	0	3.268	3.268	0	-13	0	-3.3	-0.4	-2
763	763	1	0	10	10	0	-19	1	2.6	0.100000000000001	-5
764	764	1	0	1.306	1.306	1	-13	0	-2.4	0.5	-2
765	765	1	0	10	10	0	11	1	5.3	-0.800000000000001	-2
766	766	1	0	1.547	1.547	1	2	1	1.6	0.899999999999999	4
767	767	1	0	5.081	5.081	0	-5	0	2.7	-2.1	-1
768	768	1	0	0.051	0.051	1	15	1	-3.6	1.8	1
769	769	1	0	10	10	0	-10	0	-3.2	0.199999999999999	-2
770	770	1	0	10	10	0	-21	0	-1.4	0.5	7
771	771	1	0	1.226	1.226	1	16	1	-1.5	1.2	-4
772	772	1	0	0.07	0.07	0	5	0	-2.8	1.2	0
773	773	1	0	0.217	0.217	1	-13	0	-1.3	0.800000000000001	10
774	774	1	0	6.956	6.956	1	2	0	-3.1	0.100000000000001	-1
775	775	1	0	3.638	3.638	0	8	1	3.7	0.199999999999999	-6
776	776	1	0	1.999	1.999	0	-3	0	-3.1	-0.5	-3
777	777	1	0	0.116	0.116	1	3	1	3.2	1.3	4
778	778	1	0	10	10	0	4	1	-0.200000000000003	-0.199999999999999	-2
779	779	1	0	0.743	0.743	1	18	0	-2.1	-0.5	-1
780	780	1	0	6.749	6.749	0	-1	1	1.5	-0.9	-4
781	781	1	0	3.777	3.777	1	-18	1	8.5	1	-3
782	782	1	0	1.707	1.707	1	4	1		0.899999999999999	2
783	783	1	0	0.357	0.357	1	23	0	-5.1	0	-4
784	784	1					-8	0	-7.7	-0.6	3
785	785	1	0	8.723	8.723	0	-17	1	2.9	-0.9	-2
786	786	1	0	0.255	0.255	0	7	1	0.5	-0.699999999999999	-7
787	787	1	0	1.714	1.714	0	-14	1	6.1	-0.800000000000001	-3
788	788	1	0	1.283	1.283	0	-1	0	3.8	-1.9	-3
789	789	1	0	5.923	5.923	0	-25	1	-3.5	-0.9	-4
790	790	1	0	3.105	3.105	0	-16	1	-3.1	-0.0999999999999996	8
791	791	1	0	6.182	6.182	0	-22	0	3.3	0.699999999999999	2
792	792	1	0	3.945	3.945	0	10	1	-0.799999999999997	-1.4	2
793	793	1	0	4.911	4.911	0	-14	0	2.5	1.4	2
794	794	1	0	0.895	0.895	1	7	0	2.9	0.5	-4
795	795	1	0	1.493	1.493	0	21	1	3	-0.4	-1
796	796	1	0	0.507	0.507	1	-4	0	1.1	-0.199999999999999	7
797	797	1	0	1.049	1.049	1	15	0	-7	1	0
798	798	1	0	1.419	1.419	0	-17	0	-6	0.399999999999999	0
799	799	1	0	1.342	1.342	1	-5	0	0.299999999999997	0.899999999999999	2
800	800	1	0	0.07	0.07	0	-20	1	-3.9	1.2	-10
801	801	1	0	1.427	1.427	0	-16	0	0.5	-0.800000000000001	-4
802	802	1	0	10	10	0	-12	1	-9.9	-0.6	1
803	803	1	0	3.522	3.522	0	-18	0	-0.899999999999999	-0.300000000000001	-8
804	804	1	0	0.01	0.01	1	-29	0	9.2	0.600000000000001	3
805	805	1	0	2.26	2.26	0	-13	0	-4.7	-0.9	1
806	806	1	0	0.055	0.055	0	-8	0	3.6	-0.5	1
807	807	1	0	0.1	0.1	1	5	0	-1.2	0.800000000000001	1
808	808	1	0	1.254	1.254	1	20	1	2.2	-1	1
809	809	1	0	3.001	3.001	0	19	1	-1.2	-1.1	4
810	810	1	0	1.028	1.028	1	28	1	9.8	0	-4
811	811	1	0	8.162	8.162	1	-4	0	1.9	-0.4	-1
812	812	1	0	1.046	1.046	1	-5	1	3.3	0.300000000000001	0
813	813	1	0	0.606	0.606	1	16	0	-3.7	0	1
814	814	1	0	8.081	8.081	1	-15	0	-4.3	0.699999999999999	-8
815	815	1	0	1.734	1.734	0	-28	1	-3.2	-1.3	6
816	816	1	0	1.074	1.074	1	2	1	4.3	-1.1	2
817	817	1	0	1.042	1.042	1	10	0	4.3	-0.300000000000001	-1
818	818	1	0	0.752	0.752	1	-9	1	-6.5	1	1
819	819	1	0	0.06	0.06	1	-24	1	-0.899999999999999	1.2	9
820	820	1	0	1.145	1.145	0	22	1	0.200000000000003	0.199999999999999	-3
821	821	1	0	1.971	1.971	0	-12	1	-2.9	-1.6	2
822	822	1	0	1.661	1.661	1	-7	1	3.8	0	3
823	823	1	0	1.069	1.069	1	41	0	-0.299999999999997	-0.0999999999999996	-1
824	824	1	0	1.402	1.402	1	22	1	-2	-0.4	-7
825	825	1	0	6.837	6.837	1	7	1	4.4	-0.300000000000001	3
826	826	1	0	10	10	0	-16	1	-9.4	0.399999999999999	-7
827	827	1	0	0.829	0.829	1	37	0	0.700000000000003	-0.199999999999999	0
828	828	1	0	0.196	0.196	1	8	0	1.2	-0.199999999999999	5
829	829	1	0	4.555	4.555	0	-10	1	3.7	0.199999999999999	3
830	830	1	0	1.083	1.083	1	13	1	-4.4	-2	3
831	831	1	0	0.387	0.387	1	24	0	1.9	-0.699999999999999	1
832	832	1	0	0.888	0.888	1	18	1	0.5	-0.6	-2
833	833	1	0	0.418	0.418	1	-19	1	1.8	1.5	2
834	834	1	0	0.01	0.01	1	20	0	0.100000000000001	0.600000000000001	0
835	835	1	0	1.554	1.554	1	3	0	3.1	0.199999999999999	-3
836	836	1	0	8.359	8.359	0	-9	0	-2.8	-1	-7
837	837	1	0	3.13	3.13	1	9	1	5.6	-0.0999999999999996	-2
838	838	1	0	0.419	0.419	1	53	0	5.5	0.699999999999999	-1
839	839	1	0	3.259	3.259	0	-11	1	4.5	-1.1	-4
840	840	1	0	1.235	1.235	1	15	0	1.2	0.399999999999999	6
841	841	1	0	2.28	2.28	1	2	1	-3.9	0.399999999999999	1
842	842	1	0	1.793	1.793	0	-12	0	-5.7	0	4
843	843	1	0	10	10	0	-2	1	5.1	-0.5	-6
844	844	1	0	3.68	3.68	1	34	1	-2.2	-0.199999999999999	-1
845	845	1	0	9.342	9.342	1	11	1	3.5	-1.4	-1
846	846	1	0	5.972	5.972	0	-10	1	-1.7	0.199999999999999	1
847	847	1	0	0.8	0.8	0	11	1	2.4	-0.199999999999999	-1
848	848	1	0	7.028	7.028	0	6	1	-2.5	-0.699999999999999	-2
849	849	1	0	0.547	0.547	1	-2		2.9	0.399999999999999	-9
850	850	1	0	1.711	1.711	0	-14	1	-8.3	0.199999999999999	-2
851	851	1	0	5.138	5.138	0	-1	1	-1.9	0.399999999999999	-3
852	852	1	0	7.233	7.233	0	7	0	3.9	0.100000000000001	-1
853	853	1	0	1.41	1.41	0	16	1	5	-2.2	4
854	854	1	0	0.424	0.424	0	-7	1	7.7	-1	5
855	855	1	0	0.807	0.807	0	-17	0	0.5	0.100000000000001	0
856	856	1	0	3.363	3.363	0	7	1	6.6	-0.6	-5
857	857	1	0	10	10	0	4	1	-8.6	-0.5	2
858	858	1	0	2.278	2.278	1	-5	0	-4.7	-0.0999999999999996	-8
859	859	1	0	5.895	5.895	0	-5	0	-2.1	-0.0999999999999996	-4
860	860	1	0	4.066	4.066	0	4	1	-0.200000000000003	0	2
861	861	1	0	3.093	3.093	0	-27	0	4.6	-0.5	-3
862	862	1					6	0	8.3	0.399999999999999	-6
863	863	1	0	10	10	0	-13	1	2	-0.300000000000001	-4
864	864	1	0	0.117	0.117	1	-16	0		0.399999999999999	-3
865	865	1	0	4.918	4.918	0	-23	1	1.8	0.600000000000001	4
866	866	1	0	0.087	0.087	1	-7	0	-0.700000000000003	-0.6	3
867	867	1	0	3.586	3.586	1	-11	1	1	-1.9	9
868	868	1	0	2.926	2.926	1	-17	1	0.5	0.300000000000001	2
869	869	1	0	6.27	6.27	1	7	1	-2.1	0.199999999999999	-3
870	870	1	0	0.038	0.038	0	-4	0	0	0	-2
871	871	1	0	0.42	0.42	1	-14	0	-2.9	0	0
872	872	1	0	1.006	1.006	0	4	1	-2.3	-1.2	-2
873	873	1	0	0.499	0.499	1	-12	0	3.4	0	9
874	874	1	0	0.178	0.178	1	-6	0	-4.1	1.3	-1
875	875	1	0	2.128	2.128	0	1	1	-3.7	-0.199999999999999	0
876	876	1	0	1.38	1.38	0	2	1	4.3	0.699999999999999	-4
877	877	1	0	5.253	5.253	0	-18	1	-4.2	-0.6	-1
878	878	1	0	1.562	1.562	1	9	0	0.5	1.4	0
879	879	1	0	1.094	1.094	0	17	1	-5.7	1.5	3
880	880	1	0	0.352	0.352	1	8	1	-1.9	1.6	6
881	881	1	0	6.909	6.909	1	16	0	-2.7	-2	-2
882	882	1	0	8.624	8.624	1	-16	0	2.5	-0.800000000000001	-3
883	883	1	0	1.231	1.231	1	-9	1	-1.5	0.5	8
884	884	1	0	0.078	0.078	1	11	0	6.4	2.3	4
885	885	1	0	2.932	2.932	0	2	0	-9.1	-0.6	6
886	886	1	0	0.121	0.121	1	41	1	-1	0.399999999999999	1
