## Supplementary material for "dsSurvival: Privacy preserving survival models for federated individual patient meta-analysis in DataSHIELD": Client side dsSurvivalClient code: collapse_missing_study2.csv

	ID	STUDY.ID	STARTTIME	ENDTIME	SURVTIME	CENS	age.60	female	noise.56	pm10.16	bmi.26
1	887	2	0	0.196	0.196	0	24	1	5.8	-1	1
2	888	2	0	0.542	0.542	1	18	0	2.7	1.1	5
3	889	2	0	0.546	0.546	1	-5		6.6	0.199999999999999	-1
4	890	2	0	1.732	1.732	1	-2	0	-5.6	1.9	2
5	891	2	0	7.068	7.068	0	-23	1	0.799999999999997	-2.4	3
6	892	2	0	3.243	3.243	0	-4	0	-3.4	-1.9	-3
7	893	2	0	10	10	0	-16	0	0	0.699999999999999	1
8	894	2	0	0.577	0.577	1	-6	1	-0.899999999999999	0.699999999999999	3
9	895	2	0	6.439	6.439	1	-6	0	3.4	0.699999999999999	4
10	896	2	0	1.217	1.217	0	-10	1	1.8	0.699999999999999	-1
11	897	2	0	0.275	0.275	1	-5	0	-0.700000000000003	-0.199999999999999	0
12	898	2	0	8.163	8.163	1	-6	1	-1.5	-0.5	-1
13	899	2	0	6.531	6.531	1	6	0	-0.299999999999997	-0.300000000000001	5
14	900	2	0	0.162	0.162	1	8	1	-2.5	0.699999999999999	4
15	901	2	0	8.261	8.261	0	-19	1		-2.1	-8
16	902	2	0	2.363	2.363	1	25	1	-0.100000000000001	1.2	-2
17	903	2	0	1.685	1.685	1	-20	1	-0.100000000000001	1.2	2
18	904	2	0	2.643	2.643	0	3	1		0	-4
19	905	2	0	0.369	0.369	0	-16	0	4.8	1.5	0
20	906	2	0	1.438	1.438	1	-1	1	-7.9	0.399999999999999	-7
21	907	2	0	0.141	0.141	0	22	1	1.1	0.199999999999999	-5
22	908	2	0	1.971	1.971	1	-4	0	2.9	1.1	-2
23	909	2	0	10	10	0	-4	1	3.3	0.699999999999999	2
24	910	2	0	0.49	0.49	0	14	0	2.4	0.5	-2
25	911	2	0	6.464	6.464	1	2	1	1.2	1.4	-3
26	912	2	0	5.556	5.556	0	-15	0	6	-1.5	5
27	913	2	0	0.111	0.111	1	-13	0	11.1	-0.6	-1
28	914	2	0	1.049	1.049	0	10	1	0.600000000000001	-0.0999999999999996	-6
29	915	2	0	0.999	0.999	1	-4	0	0.700000000000003	1.4	0
30	916	2	0	0.114	0.114	1	0	0	4.1	-0.4	8
31	917	2	0	2.501	2.501	1	-17	0	1	0	0
32	918	2	0	5.504	5.504	0	-11	1	2	-1.6	-4
33	919	2	0	0.675	0.675	1	-6	0	-0.5	-1.1	-1
34	920	2	0	0.158	0.158	1	20	0	1.1	2.3	2
35	921	2	0	7.311	7.311	0	-1	1	-3.3	-1	-3
36	922	2	0	10	10	0	9	1	-2.5		-9
37	923	2	0	10	10	0	-1	1	5.2	0.399999999999999	-2
38	924	2	0	0.161	0.161	1	7	0	0	0.699999999999999	5
39	925	2	0	0.137	0.137	1	-2	1	-10	2	3
40	926	2	0	0.219	0.219	1	25	1	-6.4	-0.5	6
41	927	2	0	10	10	0	-26	1	0	-1.4	-6
42	928	2	0	8.555	8.555	0	4	0	4.3	-1.1	0
43	929	2	0	10	10	0	-7	1	-6.2	-1.1	1
44	930	2	0	9.618	9.618	0	-5	1	-3	0.399999999999999	8
45	931	2	0	2.118	2.118	0	-7	1	4.7	1.1	0
46	932	2	0	3.104	3.104	0		0	-1.1	0.199999999999999	7
47	933	2	0	10	10	0	8	1	-1.7	0.100000000000001	-3
48	934	2	0	0.737	0.737	1	13	1	-1.4	-0.9	6
49	935	2	0	0.661	0.661	0	0	1	7.7	-1.2	-10
50	936	2	0	1.262	1.262	1	15	0	-3.9	0	7
51	937	2	0	0.266	0.266	1	-22	1	-3.8	0.600000000000001	10
52	938	2	0	3.204	3.204	1	13	1	-2.1	0.300000000000001	-1
53	939	2					5	0	-5	0.100000000000001	-6
54	940	2	0	2.079	2.079	1	-26	0	0.200000000000003	0.199999999999999	1
55	941	2	0	1.94	1.94	1	24	0	2.7	1.6	-7
56	942	2	0	0.012	0.012	0	-25	1	7.1	0.100000000000001	0
57	943	2	0	10	10	0	8	0	-7.1	0.100000000000001	-8
58	944	2	0	3.283	3.283	0	-3	1	4.3	0.899999999999999	1
59	945	2	0	9.042	9.042	0	-18	1	2.5	-0.0999999999999996	-1
60	946	2	0	10	10	0	-10	1	2.1	-0.300000000000001	1
61	947	2	0	10	10	0	-15	1	-0.799999999999997	-1.4	6
62	948	2	0	8.384	8.384	0	-18	1	0.899999999999999	-0.5	-7
63	949	2	0	2.113	2.113	1	8	1	1.4	1.6	-10
64	950	2	0	1.353	1.353	0	7	1	-1.9	0.800000000000001
65	951	2	0	1.605	1.605	1	-15	0	0.899999999999999	0.699999999999999	2
66	952	2	0	10	10	0	8	1	3.3	-1	3
67	953	2	0	10	10	0	-28	1	3.1	0.600000000000001	-3
68	954	2	0	6.016	6.016	1	-19	0	-5.9	1.4	-2
69	955	2	0	0.816	0.816	1	8	1	-0.5	1.8	1
70	956	2	0	0.787	0.787	1	1	0	3.1	0.100000000000001	-9
71	957	2	0	7.159	7.159	0	-14	1	-2.2	-0.699999999999999
72	958	2	0	7.31	7.31	0	-15	1	0.399999999999999	0.300000000000001	-2
73	959	2	0	0.486	0.486	1	10	0	-2.7	3	2
74	960	2	0	7.777	7.777	0	-4	1	-7.8	-1.3	-3
75	961	2	0	3.338	3.338	0	11	1	3.3	0.699999999999999	-5
76	962	2	0	0.754	0.754	1	17	1	2.1	-0.199999999999999	4
77	963	2	0	0.253	0.253	1	25	1	5	0.699999999999999	3
78	964	2	0	2.79	2.79	0	-2	0	-7.1	-1	0
79	965	2	0	0.162	0.162	0	4		-1.2	0.300000000000001	-2
80	966	2	0	2.548	2.548	0	-26	1	-0.899999999999999	-0.300000000000001	-7
81	967	2	0	0.664	0.664	1	19	0	-0.899999999999999	-1	4
82	968	2	0	6.602	6.602	0	7	1	2.3	0	-2
83	969	2	0	10	10	0	-1	1	4.3	-1.3	1
84	970	2	0	4.055	4.055	0	-25	0	0.399999999999999	1.9	-1
85	971	2	0	10	10	0	-19	1	3.1	0.600000000000001	-1
86	972	2	0	0.604	0.604	1	32	1	4.6	-0.300000000000001	-12
87	973	2	0	1.52	1.52	0	-18	0	-4.7	-0.0999999999999996	3
88	974	2	0	1.64	1.64	1	-8	0	12.6	0.199999999999999	-4
89	975	2	0	7.866	7.866	1	3	1	1.8	1.3	-2
90	976	2	0	2.321	2.321	0	-9	1	2.8	-1.5	-4
91	977	2	0	0.396	0.396	1	0	1	-1.1	1.2	8
92	978	2	0	10	10	0	-4	1	-2.6	-1	1
93	979	2	0	0.351	0.351	1	18	1	6.1	0.300000000000001	-2
94	980	2	0	0.741	0.741	0	6	0	4.9	0.5	-2
95	981	2	0	1.524	1.524	1	5	0	-4.2	-0.800000000000001	9
96	982	2	0	2.847	2.847	0	-10	1	-3.2	-1.3	-3
97	983	2	0	2.054	2.054	0	13	1	2.3	0	-6
98	984	2	0	0.348	0.348	0	8	1	-2.7	-1.1	2
99	985	2	0	10	10	0	-21	1	-0.600000000000001	-1.2	-2
100	986	2	0	1.415	1.415	0	9	1	-6.7	-0.5	-5
101	987	2	0	2.738	2.738	0	-5	0	-0.799999999999997	0.199999999999999	-5
102	988	2	0	0.127	0.127	0	0	0	8.90000000000001	2	4
103	989	2	0	8.419	8.419	0	-2	1	1.2	-2.5	-8
104	990	2	0	5.468	5.468	0	10	1	-6.6	0.699999999999999	-6
105	991	2	0	0.299	0.299	0	-9	1	-1	0.399999999999999	-1
106	992	2	0	1.151	1.151	1	8	1	5.6	-0.800000000000001	-9
107	993	2	0	2.664	2.664	1	-17	0	0.799999999999997	0.100000000000001	0
108	994	2	0	7.676	7.676	0	-7	1	-1.2	-1	-8
109	995	2	0	0.273	0.273	1	3	0	3.4	-0.199999999999999	2
110	996	2	0	4.146	4.146	0	18	1	5.7	-0.0999999999999996	4
111	997	2	0	1.939	1.939	1	6	0	-7.1	0.600000000000001	-5
112	998	2	0	10	10	0	12	1	7.6	-1.2	1
113	999	2	0	7.684	7.684	0	-15	1	2.4	-1.2	-9
114	1000	2	0	5.587	5.587	0	-7	0	-1.7	-0.0999999999999996	-11
115	1001	2	0	1	1	1	41	1	-6.3	-0.6	2
116	1002	2	0	1.986	1.986	0	12	0	7.3	-1.3	-5
117	1003	2	0	1.055	1.055	0	21	1	2.9	1.4	-1
118	1004	2	0	0.409	0.409	1	18	0	-8.3	1.4	-3
119	1005	2	0	10	10	0	15	1	4.3	-0.9	-1
120	1006	2	0	3.752	3.752	0	0	0	1.8	-2.1	-3
121	1007	2	0	1.436	1.436	0	-24	0	1.5	0.199999999999999	-3
122	1008	2	0	0.017	0.017	1	28	0	-0.5	-0.0999999999999996	0
123	1009	2	0	10	10	0	-14	0	-6.1	0.100000000000001	-7
124	1010	2	0	0.954	0.954	1	32	0	4.7	-0.4	-4
125	1011	2	0	6.286	6.286	1	6	0	-3.6	-0.199999999999999	8
126	1012	2	0	10	10	0	-7	0	-5	-0.4	-2
127	1013	2	0	7.3	7.3	0	7	1	3.5	0.300000000000001	5
128	1014	2	0	0.427	0.427	1	4	0	-13.4	-0.4	0
129	1015	2	0	10	10	0	14	1	7.5	-1.1	-2
130	1016	2	0	0.157	0.157	1	-5	1	1.2	0.800000000000001	-6
131	1017	2	0	9.382	9.382	1	2	1	5.3	1.3	-6
132	1018	2	0	0.592	0.592	1	14	0	1.1	1.7	-5
133	1019	2	0	6.06	6.06	0	15	1	6.4	-1.1	-1
134	1020	2	0	0.109	0.109	1	-26	1	9.2	0.199999999999999	2
135	1021	2	0	0.653	0.653	1	-10	0	-0.100000000000001	0.399999999999999	6
136	1022	2	0	0.019	0.019	0	-3	0	4.5	0.399999999999999	-5
137	1023	2	0	1.027	1.027	1	-1	0	-1.7	-0.5	5
138	1024	2	0	1.404	1.404	0	17	0	-1.3	-0.699999999999999	-5
139	1025	2	0	2.131	2.131	1	23	0	-1.1	-0.300000000000001	3
140	1026	2	0	0.849	0.849	1		1	-3.9	-0.300000000000001	-6
141	1027	2	0	1.792	1.792	0	-15	0	-4.1	1.4	1
142	1028	2	0	7.713	7.713	0	-10	0	3.7	0.300000000000001	-6
143	1029	2	0	1.238	1.238	1	-28	0	14.8	0.199999999999999	-4
144	1030	2	0	0.139	0.139	1	-8	1	5.8	1.9	-3
145	1031	2	0	0.906	0.906	1	5	1	-4.4	0.5	0
146	1032	2	0	6.069	6.069	0	0	0	-3.4	-0.300000000000001	-6
147	1033	2	0	2.152	2.152	1	-7	1	6.3	0.600000000000001	3
148	1034	2	0	0.271	0.271	0	12	0	0.200000000000003	2.2	-12
149	1035	2	0	6.181	6.181	0	-18	0	-5.5	-0.6	5
150	1036	2	0	1.255	1.255	1	9	0	-0.600000000000001	-0.0999999999999996	0
151	1037	2	0	1.603	1.603	1	7	0	0.299999999999997	0.600000000000001	0
152	1038	2	0	1.837	1.837	1	0	0	-2.7	0.399999999999999	-5
153	1039	2	0	10	10	0	-15	1	0.899999999999999	0.800000000000001	1
154	1040	2	0	0.438	0.438	0	9	0	-4.5	-0.0999999999999996	-5
155	1041	2	0	2.573	2.573	1	25	1	-2.4	-1.8	2
156	1042	2	0	0.845	0.845	0	12	0	-5.6	-0.9	0
157	1043	2	0	3.182	3.182	0	-1	1	8.2	-0.699999999999999	3
158	1044	2	0	2.031	2.031	0	11	1	2.9	-1.1	5
159	1045	2	0	2.303	2.303	0	-4	0	1.2	-0.199999999999999	-7
160	1046	2	0	0.342	0.342	1	18	1	-2	-0.300000000000001	-3
161	1047	2	0	0.576	0.576	1	27	0	-1.4	0.5	6
162	1048	2	0	2.998	2.998	1	9	0	5.7	0	5
163	1049	2	0	0.26	0.26	1	11	0	3.9	0.699999999999999	-2
164	1050	2	0	0.078	0.078	0	15	0		1.1	-1
165	1051	2	0	4.029	4.029	0	21	0	7.3		-9
166	1052	2	0	8.966	8.966	1	-13	0	-6.4	1.8	-11
167	1053	2	0	0.184	0.184	1	5	0	1.3	-0.300000000000001	4
168	1054	2	0	0.295	0.295	1	-13	0	3.3	0.800000000000001	-1
169	1055	2	0	5.962	5.962	0	-17	0	0.899999999999999	-1.3	-7
170	1056	2	0	6.649	6.649	0	-27	1		-1.4	1
171	1057	2	0	1.172	1.172	1	2	0	3.4	0.899999999999999	-1
172	1058	2	0	1.505	1.505	0	-14	1	-4.5	0	1
173	1059	2	0	0.532	0.532	1	16	1	4.6	1.3	4
174	1060	2	0	5.826	5.826	0	-1	1	-4.9	-1.6	-1
175	1061	2	0	10	10	0	-22	0	-5.8	-0.4	-4
176	1062	2	0	10	10	0	1	1	8	0.199999999999999	5
177	1063	2	0	0.335	0.335	1	-8	0	-2.5	-0.199999999999999	8
178	1064	2	0	9.295	9.295	0	3	1	4.8	-1.4	1
179	1065	2	0	2.082	2.082	0	2	0	3.5	-0.199999999999999	1
180	1066	2	0	4.673	4.673	0	-17	1	-1.8	-0.199999999999999	4
181	1067	2	0	0.751	0.751	1	5	0	-3.7	0.600000000000001	-1
182	1068	2	0	9.287	9.287	0	-15	1	9.59999999999999	-0.800000000000001	2
183	1069	2	0	0.301	0.301	1	-6	0	-4.7	0.600000000000001	2
184	1070	2	0	0.333	0.333	1	21	0	-0.399999999999999	-1.2	1
185	1071	2	0	2.284	2.284	0	1	1	5.4	-1.9	-5
186	1072	2	0	0.323	0.323	1	-28	0	-12.1	1.6	4
187	1073	2	0	3.077	3.077	1	11	1	-2.2	0.100000000000001	0
188	1074	2	0	4.104	4.104	1	9	1	-2.5	-1.4	5
189	1075	2	0	1.561	1.561	1	7	0	4.7	1.2	0
190	1076	2	0	0.645	0.645	1	15	1	1.2	-0.4	-9
191	1077	2	0	0.435	0.435	1	13	1	-7.7	-0.9	5
192	1078	2	0	1.041	1.041	0	0	1	1	-0.800000000000001	9
193	1079	2	0	0.611	0.611	0	-14	0	3	0	3
194	1080	2	0	1.973	1.973	1	-5	1	-2.9	-0.9	5
195	1081	2	0	10	10	0	13	1	-6.4	0	1
196	1082	2	0	9.514	9.514	0	1	0	2	-1	-4
197	1083	2	0	1.869	1.869	0	4	0	-2.7	-0.9	-2
198	1084	2	0	0.805	0.805	1	12	1	1.4	0.600000000000001	0
199	1085	2	0	1.554	1.554	0	4	0	-2.6	-0.800000000000001	4
200	1086	2	0	2.727	2.727	0	-17	1	2.5	-1	-7
201	1087	2	0	0.954	0.954	1	8	0	4.8	-0.199999999999999	1
202	1088	2	0	7.426	7.426	0	14	1	-2.4	-0.800000000000001	-7
203	1089	2	0	0.951	0.951	1	4	0	-3.6	0.699999999999999	4
204	1090	2	0	7.328	7.328	0	-4	0	2	0	-8
205	1091	2	0	0.127	0.127	1	18	0	6	-0.300000000000001	5
206	1092	2	0	10	10	0	-34	0	-3.3	-2.4	1
207	1093	2	0	0.307	0.307	1	15	0	0.899999999999999		-10
208	1094	2	0	0.494	0.494	1	9	0	3.7	0.100000000000001	3
209	1095	2	0	0.994	0.994	1	22	1	-3.3	-0.199999999999999	3
210	1096	2	0	0.633	0.633	1	-3	0	6	0.5	5
211	1097	2	0	9.633	9.633	1	33	1	-4.9	-0.0999999999999996	1
212	1098	2	0	6.388	6.388	1	6	0	1.3	-0.300000000000001	5
213	1099	2	0	0.099	0.099	1	26	0	2.4	0.399999999999999	8
214	1100	2	0	0.895	0.895	0	14	1	0.899999999999999	0.399999999999999	0
215	1101	2	0	1.005	1.005	0	-11	0	-0.100000000000001	0.899999999999999	-2
216	1102	2	0	8.452	8.452	1	-9	1	-2.8	-1.1	0
217	1103	2	0	1.828	1.828	0	-16	0	0.100000000000001	-1.8	1
218	1104	2	0	1.268	1.268	1	6	1	-6.2	1.1	-3
219	1105	2	0	2.034	2.034	0	18	0	-2.2	-1	8
220	1106	2	0	0.109	0.109	1	19	0	0.100000000000001	0.699999999999999	-1
221	1107	2	0	1.329	1.329	1	5	1	-4.3	1	2
222	1108	2	0	0.197	0.197	1	15	1	7.6	0.699999999999999	1
223	1109	2	0	1.19	1.19	0	-15	1	-1	-1	2
224	1110	2	0	0.214	0.214	1	12	0	-4.5	-0.6	-7
225	1111	2	0	2.547	2.547	0	-16	0	3.5	-0.800000000000001	4
226	1112	2	0	0.033	0.033	1	-5	0	9.5	0.399999999999999	8
227	1113	2	0	3.054	3.054	0	-12	1	-0.5	-1.4	7
228	1114	2	0	5.989	5.989	0	-9	0	-5.8	-0.6	-5
229	1115	2	0	7.185	7.185	1	-10	0		-0.4	-4
230	1116	2	0	3.054	3.054	0	7	1	1	-0.199999999999999	7
231	1117	2	0	1.852	1.852	1	14	1	2.2	0.800000000000001	1
232	1118	2	0	3.902	3.902	0	-16	0	4.4	-0.5	-5
233	1119	2	0	0.023	0.023	1	16	1	1	0.199999999999999	4
234	1120	2	0	1.645	1.645	1	16	0	-3.9	0	1
235	1121	2	0	3.725	3.725	0	14	1	5.5	-0.6	1
236	1122	2	0	0.18	0.18	1	18	0	2.1	0.699999999999999	-3
237	1123	2	0	0.177	0.177	1	-12	1	1.2	0.699999999999999	7
238	1124	2	0	0.414	0.414	1	-2	0	3.4	0.399999999999999	-2
239	1125	2	0	10	10	0	-7	0	1.2	-0.0999999999999996	1
240	1126	2	0	0.371	0.371	1	5	0	9.90000000000001	-0.9	10
241	1127	2	0	0.436	0.436	1	15	1	-0.600000000000001	1.1	4
242	1128	2	0	2.772	2.772	1	0	0	-3	0.699999999999999	-4
243	1129	2	0	1.159	1.159	0	8	0	0.600000000000001	0.899999999999999	-5
244	1130	2	0	3.869	3.869	0	10	1	-1.5	-0.0999999999999996	3
245	1131	2	0	0.799	0.799	0	-15	0	-1.6	2.6	2
246	1132	2	0	3.133	3.133	0	16	0	-4.2	-1.3	2
247	1133	2	0	0.561	0.561	1	-1	1	6.4	0.399999999999999	-5
248	1134	2	0	3.206	3.206	0	-5	1		-0.699999999999999	4
249	1135	2	0	0.182	0.182	1	13	1	-4.8	-0.0999999999999996	3
250	1136	2	0	3.696	3.696	0	-8	0	-5.9	-0.9	-2
251	1137	2	0	0.514	0.514	1	1	1	3.8	0.600000000000001	1
252	1138	2	0	2.213	2.213	1	7	1	5.2		-3
253	1139	2	0	0.729	0.729	1	-2	0	-0.600000000000001	1	4
254	1140	2	0	10	10	0	-20	0	-4.4	-2	7
255	1141	2	0	1.626	1.626	0	-4	0	5	0.899999999999999	3
256	1142	2	0	5.44	5.44	0	-1	0	-1.8	0.899999999999999	3
257	1143	2	0	3.541	3.541	0	-22	1	8.2	0.100000000000001	-4
258	1144	2	0	1.028	1.028	0	9	1	-2.3	-1.2	0
259	1145	2	0	10	10	0	-6	1	5	-1.9	-4
260	1146	2	0	0.485	0.485	0	-9	0	-0.5	-1	-1
261	1147	2	0	1.205	1.205	1	-5	0	0	0.800000000000001	-2
262	1148	2	0	0.106	0.106	1	36	0	-0.100000000000001	0.300000000000001	0
263	1149	2	0	2.325	2.325	1	0	1	8.7	1.2	-2
264	1150	2	0	10	10	0	-29	0	4.1		-3
265	1151	2	0	0.086	0.086	1	19	1	-0.399999999999999	0.399999999999999	0
266	1152	2	0	1.178	1.178	0	9	0	2.8	-1.8	3
267	1153	2	0	6.426	6.426	0	-16	1		0.199999999999999	8
268	1154	2	0	1.667	1.667	0	-14	1	0.200000000000003	-0.5	4
269	1155	2	0	2.062	2.062	0	-1	0	0.5	0.300000000000001	-8
270	1156	2	0	1.095	1.095	1	8	0	-3.7	-0.199999999999999	0
271	1157	2	0	0.817	0.817	1	18	0	2.1	-0.4	-2
272	1158	2	0	5.675	5.675	0	2	0		1	-6
273	1159	2	0	1.203	1.203	1	22	1	4.2	0.5	-3
274	1160	2	0	1.578	1.578	0	-1	1	-1.7	0.300000000000001	-1
275	1161	2	0	0.468	0.468	0	13	1	-7.5	-0.5	-4
276	1162	2	0	0.541	0.541	1	-11	0	2.2	0.100000000000001	7
277	1163	2	0	6.52	6.52	1	7	0	-8.5	0.399999999999999	0
278	1164	2	0	6.33	6.33	0	1	1	0.5	0.300000000000001	-1
279	1165	2	0	5.63	5.63	0	-13	0	1.1	-0.699999999999999	-9
280	1166	2	0	0.896	0.896	1	2	1	4.3	0.199999999999999	0
281	1167	2	0	0.701	0.701	1	24	0	-5.6	0.199999999999999	-1
282	1168	2	0	0.302	0.302	1	-8	0	-5.6	1.2	7
283	1169	2	0	1.479	1.479	0	-1	1	-3	-0.4	1
284	1170	2	0	2.285	2.285	1	-11	0	5.5	1.2	0
285	1171	2	0	1.915	1.915	1	-13	0	-3.5	0	-4
286	1172	2	0	10	10	0	-7	1	7.2	0.600000000000001	-1
287	1173	2	0	0.502	0.502	1	15	0	5.9	-2.8	5
288	1174	2	0	2.193	2.193	0	1	0	-1.4	-0.199999999999999	-2
289	1175	2	0	3.822	3.822	0	-27	1	-1	1.9	-2
290	1176	2	0	1.536	1.536	1	-21	1	8.7	0.399999999999999	1
291	1177	2	0	2.066	2.066	0	26	1	2.8	1.3	-7
292	1178	2	0	0.034	0.034	1	5	1	-2.2	1.3	-1
293	1179	2	0	10	10	0	-26	0	-4.4	-1.8	0
294	1180	2	0	5.863	5.863	0	15	1	1.2	1	-4
295	1181	2	0	0.333	0.333	1	-4	0	-1.6	0.199999999999999	6
296	1182	2	0	1.895	1.895	1	-15	1	-0.399999999999999	0	5
297	1183	2	0	4.609	4.609	0	-14	1	-4	-0.5	10
298	1184	2	0	1.002	1.002	1	17	1	0.600000000000001	0.399999999999999	3
299	1185	2	0	2.371	2.371	0	-7	1	-5.2	0.800000000000001	5
300	1186	2	0	10	10	0	-2	1	1.3	-2	3
301	1187	2	0	0.126	0.126	1	21	0	-0.899999999999999	0.899999999999999	-3
302	1188	2	0	2.192	2.192	0	-14	0	-7.5	-1.9	-1
303	1189	2	0	1.537	1.537	1	-12	1	5.5	-0.5	2
304	1190	2	0	8.537	8.537	0	-21	0	-0.399999999999999	-1.2	6
305	1191	2	0	2.04	2.04	0	-12	0	-5.9	-2	0
306	1192	2	0	1.286	1.286	1	-8	1	7	0.100000000000001	6
307	1193	2	0	0.381	0.381	0	-18	0	6.4	-1.3	3
308	1194	2	0	0.449	0.449	1	2	0	5.9	0.399999999999999	-1
309	1195	2	0	9.463	9.463	1	-1	1	1.2	0.5	1
310	1196	2	0	0.635	0.635	1	-18	0	11.2	0	5
311	1197	2	0	1.091	1.091	1	-22	0	5.2	-0.699999999999999	1
312	1198	2	0	2.608	2.608	0	-1	1	-2.7	-0.0999999999999996	-3
313	1199	2	0	1.292	1.292	0	0	1	1.5	-0.300000000000001	0
314	1200	2	0	3.206	3.206	0	5	0	3.7	-0.0999999999999996	4
315	1201	2	0	1.547	1.547	1	-19	0	-0.200000000000003	1.3	6
316	1202	2	0	5.701	5.701	0	20	0	-2.4	-0.800000000000001	1
317	1203	2	0	3.863	3.863	0	-19	0	2	1.6	1
318	1204	2	0	1.09	1.09	0	2	0	1.9	-1.2	1
319	1205	2	0	1.956	1.956	1	5	1	-1.3	0.899999999999999	-3
320	1206	2	0	0.395	0.395	1	-2	1	-3.3	1.1	9
321	1207	2	0	0.751	0.751	1	10	0	8	-0.300000000000001	-5
322	1208	2	0	0.106	0.106	0	0	1	3.7	1.1	-5
323	1209	2	0	1.148	1.148	0	12	1	-0.5	0	-4
324	1210	2	0	6.42	6.42	1	-18	0	-8	1.1	1
325	1211	2	0	0.189	0.189	1	-13	0	-2.5	1.9	4
326	1212	2	0	6.195	6.195	1	-14	0	3.6	-0.0999999999999996	0
327	1213	2	0	1.216	1.216	0	-10	0	0.299999999999997	-0.4	0
328	1214	2	0	0.26	0.26	1		0	5.3	0.199999999999999	-4
329	1215	2	0	1.157	1.157	1	8	1	-3.9	0.300000000000001	-1
330	1216	2	0	0.363	0.363	0	9	0	-2.1	0.199999999999999	-4
331	1217	2	0	7.893	7.893	0	-4	1	-5.5	0.899999999999999	-5
332	1218	2	0	0.377	0.377	0	11	1	6.5	-0.0999999999999996	0
333	1219	2	0	8.025	8.025	1	0	0	-2.8	0.300000000000001	-6
334	1220	2	0	8.645	8.645	0	13	1	1.6	0.199999999999999	-6
335	1221	2	0	0.454	0.454	1	9	0	-1.8	1.5	-2
336	1222	2	0	0.457	0.457	1	10	0	2.5	0.300000000000001	-3
337	1223	2	0	10	10	0	-5	0	-0.100000000000001	-0.800000000000001	2
338	1224	2	0	7.683	7.683	0	-45	1	-3.2	1.4	-5
339	1225	2	0	4.613	4.613	0	-15	1	1.2	-0.4	-4
340	1226	2	0	10	10	0	-35	0	9.59999999999999	-0.300000000000001	2
341	1227	2	0	2.306	2.306	0	4	1	2.9	-0.5	-2
342	1228	2	0	6.263	6.263	0	2	1	-1.4	-1.1	1
343	1229	2	0	4.272	4.272	0	17	0	1.3	0.600000000000001	-12
344	1230	2	0	0.549	0.549	1	23	1	3.1	0.5	11
345	1231	2	0	4.071	4.071	0	-12	1	3.4	0.5	-1
346	1232	2	0	0.224	0.224	0	20	1	1.3	0.199999999999999	9
347	1233	2	0	9.034	9.034	0	-7	0	3	-0.4	-6
348	1234	2	0	0.068	0.068	0	-14	1	0.5	0.399999999999999	2
349	1235	2	0	2.537	2.537	1	-1	1	-2.9	-0.4	4
350	1236	2	0	1.068	1.068	1	5	0	-6.9	1.3	9
351	1237	2	0	10	10	0	-12	1	1.6	-0.4	6
352	1238	2	0	9.648	9.648	1	-16	0	-6.3	0.399999999999999	11
353	1239	2	0	9.711	9.711	0	-23	1	1.1	-2.1	1
354	1240	2	0	4.203	4.203	0	3	1	0.299999999999997	0.899999999999999	-3
355	1241	2	0	0.51	0.51	1	24	1	4.4	-0.5	0
356	1242	2	0	0.554	0.554	0	1	1	4.8	0	5
357	1243	2	0	1.252	1.252	1	23	1	0.299999999999997	-0.699999999999999	-1
358	1244	2	0	0.304	0.304	1	-4	0	-9.3	-0.199999999999999	10
359	1245	2	0	0.485	0.485	1	5	0	3.8	0.100000000000001	-2
360	1246	2	0	7.737	7.737	0	-9	0	1.1	0.5	2
361	1247	2	0	7.12	7.12	0	-22	0	-8.3	-1	4
362	1248	2	0	0.855	0.855	0	-3	0	5	-0.9	-12
363	1249	2	0	2.536	2.536	1	-4	1	4.7	0.199999999999999	-15
364	1250	2	0	0.347	0.347	1	4	0	0.399999999999999	1.4	1
365	1251	2	0	1.923	1.923	1	9	0	0	0.600000000000001	-3
366	1252	2	0	0.956	0.956	1	13	1	0.399999999999999	0	-2
367	1253	2	0	0.638	0.638	1	16	0	-4.9	1.4	7
368	1254	2	0	5.074	5.074	1	-8	1	0	1	-4
369	1255	2	0	1.227	1.227	1	19	0	6.7	0.399999999999999	-3
370	1256	2	0	2.788	2.788	0	0	1	-6	-0.800000000000001	-9
371	1257	2	0	7.493	7.493	0	-33	0	3.6	1	3
372	1258	2	0	6.184	6.184	1	1	0	6.1	0.399999999999999	3
373	1259	2	0	0.326	0.326	1	44	1	8.59999999999999	-0.300000000000001	-3
374	1260	2	0	0.875	0.875	1	-25	0	-3.3	1.9	2
375	1261	2	0	6.562	6.562	0	-11	1	2.2	-0.300000000000001	0
376	1262	2	0	7.192	7.192	1	-6	0	-5.9	-2.8	-3
377	1263	2	0	7.877	7.877	0	-19	1	0.100000000000001	0.199999999999999	0
378	1264	2	0	2.066	2.066	1	-37	0	8.3	-0.800000000000001	0
379	1265	2	0	2.327	2.327	0	-14	1	0.600000000000001	0.399999999999999	3
380	1266	2	0	1.369	1.369	1	1	0	3.4	-1.1	-2
381	1267	2	0	1.948	1.948	0	3	1	1.7	0.5	-5
382	1268	2	0	0.008	0.008	1	5	1	4.6	0.399999999999999	3
383	1269	2	0	0.246	0.246	1	-17	1	0.299999999999997	-0.0999999999999996	10
384	1270	2	0	4.972	4.972	0	-15	1	-2.6	-0.6	6
385	1271	2	0	1.524	1.524	1	0	1	6.1	0.100000000000001	1
386	1272	2	0	1.654	1.654	1	5	1	4.1	0.5	-4
387	1273	2	0	0.045	0.045	1	20	1	0.5	-1.9	6
388	1274	2	0	6.346	6.346	0	-17	1	-0.799999999999997	-1.1	6
389	1275	2	0	10	10	0	-14	1	-9.6	-0.9	-7
390	1276	2	0	10	10	0	-35	0	-4.7	1.1	3
391	1277	2	0	4.524	4.524	0	-18	0	3.7	0	-1
392	1278	2	0	7.159	7.159	0	10	1	12	-0.9	1
393	1279	2	0	8.33	8.33	0	-9	0	-1	-0.6	1
394	1280	2	0	0.109	0.109	0	-2	1	-6.9	-1.4	2
395	1281	2	0	8.301	8.301	0	2	0	2.1	-0.5	2
396	1282	2	0	1.741	1.741	1	6	0	4	1	-6
397	1283	2	0	10	10	0	-12	0	-1.2	0.600000000000001	-8
398	1284	2	0	1.511	1.511	1	-16	1	0	1.6	-1
399	1285	2	0	6.616	6.616	0	-14	1	2.6	-2	-2
400	1286	2	0	7.971	7.971	1	5	1	2.5	-0.5	8
401	1287	2	0	1.463	1.463	0	-16	0	1.7	-1	-9
402	1288	2	0	1.504	1.504	1	19	1	3	-0.300000000000001	1
403	1289	2	0	0.53	0.53	0	16	1	2.2	0.600000000000001
404	1290	2	0	0.69	0.69	0	20	1	-2.8	-0.6	-4
405	1291	2	0	1.613	1.613	1	1	0	2.9	-1.5	5
406	1292	2	0	0.83	0.83	1	6	0	3.1	1.1	0
407	1293	2	0	10	10	0	-8	0	5.3	-1.3	1
408	1294	2	0	0.248	0.248	1	-3	1	0.200000000000003	-0.199999999999999	-1
409	1295	2	0	9.938	9.938	0	30	1	-8.6	0
410	1296	2	0	3.955	3.955	0	8	1	1.7	-1.2	2
411	1297	2	0	2.416	2.416	0	-1	1	-4.3	-0.6	6
412	1298	2	0	0.417	0.417	0	-4	1	-3.2	-1.5	9
413	1299	2	0	0.453	0.453	0	9	1	-1.7	1.3	-2
414	1300	2	0	5.061	5.061	0	7	1	2.2	-0.0999999999999996	-7
415	1301	2	0	1.291	1.291	0	22	0	-2.4	-1	-15
416	1302	2	0	0.721	0.721	0	-9	1	-1.4	-0.5	-6
417	1303	2	0	0.37	0.37	0	5	0	0.200000000000003	0.899999999999999	-5
418	1304	2	0	0.464	0.464	1	17	0	8.8	-0.699999999999999	2
419	1305	2	0	10	10	0	-14	0	-1.1	-1	1
420	1306	2	0	1.607	1.607	1	1	1	5.6	-1.3	-3
421	1307	2	0	1.967	1.967	1	23	1	-1.3	0.399999999999999	2
422	1308	2	0	0.149	0.149	1	21	1	10.6	0.300000000000001	-1
423	1309	2	0	8.195	8.195	0	14	1	-0.600000000000001	0.5	-4
424	1310	2	0	2.976	2.976	0	-27	1	-4.4	0.800000000000001	-5
425	1311	2	0	1.381	1.381	1	-13	0	-0.5	-0.699999999999999	3
426	1312	2	0	1.771	1.771	0	-25	1	2.9	-0.300000000000001	0
427	1313	2	0	1.241	1.241	1	10	0	1.4	-0.4	-2
428	1314	2	0	0.493	0.493	0	17	1	-3.8	-0.0999999999999996	-4
429	1315	2	0	0.192	0.192	1	-19	0	1.8	1.2	9
430	1316	2	0	4.187	4.187	0		1	0.100000000000001	-0.800000000000001	10
431	1317	2	0	0.251	0.251	1	8	1	-5.9	2.6	-2
432	1318	2	0	0.104	0.104	1	28	0	-8.1	2.1	2
433	1319	2	0	1.68	1.68	0	-10	1	-3.6	-1.4	-3
434	1320	2	0	0.963	0.963	1	15	0	-1.7	-0.5	4
435	1321	2	0	1.827	1.827	1	-32	0	2.1	-0.0999999999999996	8
436	1322	2	0	6.412	6.412	0	-9	0	5.9	-0.699999999999999	-1
437	1323	2	0	7.842	7.842	0	-29	1	4.8	1	2
438	1324	2	0	0.189	0.189	1	28	0	-2.4	0.5	3
439	1325	2	0	0.748	0.748	1	-1	0	-8	1.7	5
440	1326	2	0	10	10	0	-15	0	-0.299999999999997	-0.6	-5
441	1327	2	0	0.725	0.725	0	12	0	-2.4	0.800000000000001	-9
442	1328	2	0	1.781	1.781	0	9	1	-4	1.4	-4
443	1329	2	0	0.17	0.17	1	-5	0		1.6	-1
444	1330	2	0	6.197	6.197	0	6	1	1.6	-1	4
445	1331	2	0	0.088	0.088	0	2	0	-2	1.6	1
446	1332	2	0	1.548	1.548	1	21	1	-4	0	-4
447	1333	2	0	0.652	0.652	1	-2	0	3.3	-0.699999999999999	-2
448	1334	2	0	1.357	1.357	0	-10	1	3.5	-0.800000000000001	-1
449	1335	2	0	1.807	1.807	0	-1	0	0.5	0.100000000000001	-6
450	1336	2	0	10	10	0	-7	0	2.9	-1.2	-4
451	1337	2	0	1.029	1.029	0	-10	1	-2.1	0	7
452	1338	2	0	0.327	0.327	0	9	1	-3.3	-2.2	-1
453	1339	2	0	7.31	7.31	1	-5	1	0.799999999999997	-0.5	3
454	1340	2	0	6.054	6.054	0	-18	0	4.4	0.5	-3
455	1341	2	0	6.062	6.062	0	-10	0	0.299999999999997	0.300000000000001	-1
456	1342	2	0	0.922	0.922	0	-22	1	-4.5	-0.699999999999999	3
457	1343	2	0	5.416	5.416	0	-13	0	5.1	0	-12
458	1344	2	0	7.122	7.122	1	-6	0	-5.8	-0.5	4
459	1345	2	0	2.187	2.187	0	-9	1	0.299999999999997	0.5	1
460	1346	2	0	0.072	0.072	0	12	0	-0.200000000000003	1.7	-6
461	1347	2	0	0.661	0.661	0	-1	0	7.1	-0.300000000000001	3
462	1348	2	0	0.745	0.745	0	17	1	2.4	-0.300000000000001	3
463	1349	2	0	0.437	0.437	1		1	-5.2	-1.2	2
464	1350	2	0	10	10	0	9	0	-2.7	-1	-6
465	1351	2	0	3.626	3.626	0	1	1	1.9	-1.6	-1
466	1352	2	0	0.495	0.495	1	-10	1	-5.3	1.2	5
467	1353	2	0	10	10	0	14	1	2.2	0.100000000000001	-2
468	1354	2	0	5.166	5.166	0	0	0	1.6	-0.6	0
469	1355	2	0	10	10	0	13	1	-3.2	-0.800000000000001	-12
470	1356	2	0	0.131	0.131	0	6	1	-2.7	0.5	2
471	1357	2	0	8.154	8.154	0	-25	1	-5.3	0.800000000000001	5
472	1358	2	0	10	10	0	-10	0	10.8	0.5	-2
473	1359	2					22	0	-4.5	2.3	7
474	1360	2	0	1.861	1.861	1	-34	0	-1.5	1.3	0
475	1361	2	0	1.843	1.843	1	12	0	5.4	0.199999999999999	3
476	1362	2	0	0.669	0.669	1	24	0	-2	-1.6	-1
477	1363	2	0	2.362	2.362	1	11	0	5.6		4
478	1364	2	0	10	10	0	5	1	0.700000000000003	0.199999999999999	-1
479	1365	2	0	0.756	0.756	0	7	1	3.2	0	5
480	1366	2	0	0.53	0.53	0	17	1	-3.4	0.800000000000001	-6
481	1367	2	0	4.134	4.134	0	-13	1	3.4	0.699999999999999	8
482	1368	2	0	2.402	2.402	0	-20	1	-0.700000000000003	-0.6	-6
483	1369	2	0	6.745	6.745	0	20	1	0.799999999999997	-0.9	-3
484	1370	2	0	1.884	1.884	0	-13	1	-2.2	1.1	-11
485	1371	2	0	7.172	7.172	0	1	0	-7	0.899999999999999	-1
486	1372	2	0	1.466	1.466	0	9	1	0.899999999999999	-1.2	-6
487	1373	2	0	2.883	2.883	0	25	0	-8.7	-1.1	-3
488	1374	2	0	0.044	0.044	1	11	0	-3.6	1	-3
489	1375	2	0	2.875	2.875	0	-4	1	3.1	0.600000000000001	0
490	1376	2	0	8.018	8.018	0	-21	0	3	-0.0999999999999996	2
491	1377	2	0	3.152	3.152	1	17	0	-1.5	-0.300000000000001	4
492	1378	2	0	2.165	2.165	0	-12	0	-7.1	-1.1	2
493	1379	2	0	2.026	2.026	1	2	0	-6		-9
494	1380	2	0	1.071	1.071	1	-6	1	-0.700000000000003	1.1	-4
495	1381	2					7	1	-0.299999999999997	-0.199999999999999	1
496	1382	2	0	0.968	0.968	1	16	0	-1	-1.1	7
497	1383	2	0	4.719	4.719	1	13	1	0.100000000000001	0.199999999999999	0
498	1384	2	0	1.078	1.078	1	0	1	-3.5	0.699999999999999	1
499	1385	2	0	10	10	0	10	1	-1.3	-0.199999999999999	-4
500	1386	2	0	7.318	7.318	1	-22	1	-5.6	-0.0999999999999996	0
501	1387	2	0	10	10	0	-3	1	-2.3	1.1	2
502	1388	2	0	0.062	0.062	1	-10	1	-4.1	1	1
503	1389	2	0	0.723	0.723	1	12	0	1.7	0	-6
504	1390	2	0	2.683	2.683	0	-25	1	2.3	1	-1
505	1391	2	0	4.406	4.406	0	19	1	-1.7	-0.800000000000001	3
506	1392	2	0	0.658	0.658	1	26	0	1.7	-1.3	10
507	1393	2	0	1.039	1.039	1	16	1	-3.5	-0.0999999999999996	4
508	1394	2	0	0.098	0.098	1	-4	1	7.4	-0.0999999999999996	5
509	1395	2	0	0.519	0.519	0	2	1	-0.899999999999999	1.4	2
510	1396	2	0	1.536	1.536	0	6	0	1.2	-0.199999999999999	1
511	1397	2	0	0.343	0.343	1	13	0	0.600000000000001	-0.300000000000001	-1
512	1398	2	0	0.075	0.075	1	-2	1	-0.399999999999999	0.699999999999999	4
513	1399	2	0	0.366	0.366	1	5	0	-4.3	0.600000000000001	-7
514	1400	2	0	0.603	0.603	1	-19	1	-1.3	0.5	1
515	1401	2	0	3.722	3.722	0	-3	0	-3.4	0.600000000000001	-7
516	1402	2	0	3.834	3.834	1	0	0	3.5	-1.1	5
517	1403	2	0	0.183	0.183	1	-1	0	4.8	-1.4	4
518	1404	2	0	9.309	9.309	1	0	1	0.700000000000003	0.600000000000001	0
519	1405	2	0	1.128	1.128	1	24	0	-1	-0.199999999999999	-5
520	1406	2	0	4.27	4.27	0	-36	1	4.9	1.4	0
521	1407	2	0	6.201	6.201	1	-16	0	1	-0.6	-4
522	1408	2	0	5.59	5.59	0	-12	0	3.7	2.2	-1
523	1409	2	0	1.347	1.347	1	20	0	2.4	-1.7	4
524	1410	2	0	1.46	1.46	1	-3	1	0	1.5	-12
525	1411	2	0	0.321	0.321	1	4	1	-0.100000000000001	0.300000000000001	6
526	1412	2	0	0.367	0.367	1	-3	0	-4.7	0.300000000000001	1
527	1413	2	0	10	10	0	-1	1	4.8	-0.6	4
528	1414	2	0	10	10	0	-19	0	-1.6	-0.6	-6
529	1415	2	0	9.866	9.866	1	9	0	1.5	-0.699999999999999	-3
530	1416	2	0	4.424	4.424	0	11	1	2.5	-0.5	-1
531	1417	2	0	10	10	0	17	0	-2.6	0.899999999999999	-8
532	1418	2	0	1.908	1.908	0	6	1	0.100000000000001	-0.300000000000001	0
533	1419	2	0	1.14	1.14	0	-20	0	8	-2	-5
534	1420	2	0	10	10	0	-3	1	-3.3	-0.300000000000001	6
535	1421	2	0	10	10	0	-2	1	-1	-1.2	-1
536	1422	2	0	5.029	5.029	0	-24		-2.9	-1.2	-3
537	1423	2	0	4.049	4.049	0	-3	1	-3	0.699999999999999	-6
538	1424	2	0	0.087	0.087	0	-1	0	-0.200000000000003	-1.8	2
539	1425	2	0	2.615	2.615	1	-11	0	5.1	0.699999999999999	0
540	1426	2	0	10	10	0	-15	1	8.2	1.1	2
541	1427	2	0	0.817	0.817	0	5	0	-3.2	-0.699999999999999	-9
542	1428	2	0	10	10	0	-1	1	-2.6	0	-3
543	1429	2	0	10	10	0	2	1		-0.199999999999999	-4
544	1430	2	0	8.976	8.976	0	-27	1	-0.200000000000003	-1	0
545	1431	2	0	0.902	0.902	1	21	1	-1.9	0.699999999999999	0
546	1432	2	0	1.674	1.674	1	-9	0	-3.9	2.1	-2
547	1433	2	0	10	10	0	-26	1	-0.600000000000001	1.8	-1
548	1434	2	0	2.185	2.185	0	-27	1	-4.2	-0.199999999999999	11
549	1435	2	0	1.02	1.02	1	12	0	0.299999999999997	0	2
550	1436	2	0	0.72	0.72	1	-14	1	2.9	0.399999999999999	8
551	1437	2	0	0.244	0.244	1	11	1	1	1.4	2
552	1438	2	0	2.543	2.543	1	-19	0	-0.299999999999997	-0.300000000000001	7
553	1439	2	0	0.844	0.844	1	-27	0	5.5	0.5	-5
554	1440	2	0	2.279	2.279	0	8	1	0.700000000000003	-1.3	-5
555	1441	2	0	2.186	2.186	0	-25	1	3.4	-0.699999999999999	7
556	1442	2	0	3.49	3.49	0	6	1	-2.7	0.399999999999999	1
557	1443	2	0	0.898	0.898	1	34	0	-3.9	-0.6	1
558	1444	2	0	0.257	0.257	1	32	0	-4	1.7	-1
559	1445	2	0	1.103	1.103	0	-17	1	5.6	-0.6	6
560	1446	2	0	1.754	1.754	1	12	0	2.5	0.300000000000001	2
561	1447	2	0	4.203	4.203	0	-12	1	-9.7	-0.0999999999999996	1
562	1448	2	0	10	10	0	-22	1	0.899999999999999	-0.800000000000001	1
563	1449	2	0	10	10	0	-9	0	5.8	-1.4	-8
564	1450	2	0	4.322	4.322	0	-16	0	3.4	-1.8	-4
565	1451	2	0	1.452	1.452	0	-13	1	7.9	-0.6	5
566	1452	2	0	9.762	9.762	0	-30	0	-3.1	-1.1	2
567	1453	2	0	6.788	6.788	1	22	0	0.600000000000001	-0.5	-7
568	1454	2	0	3.986	3.986	1	3	1	-4.5	1.2	1
569	1455	2	0	0.133	0.133	0	4	0	-3.2	0.300000000000001	2
570	1456	2	0	2.947	2.947	0	-20	1	-1.4	-0.199999999999999	8
571	1457	2	0	0.736	0.736	0	-11	0	3.9	0.199999999999999	2
572	1458	2	0	8.729	8.729	0	-11	1	-3.6	-0.4
573	1459	2	0	1.774	1.774	1	-2	1	0.700000000000003	1.7	-1
574	1460	2	0	0.155	0.155	0	-11	1	-6.2	0.100000000000001	8
575	1461	2	0	0.731	0.731	0	7	1	0.5	0.399999999999999
576	1462	2	0	0.446	0.446	0	-32	1	4.5	2.3	2
577	1463	2	0	7.136	7.136	0	6	0	0.100000000000001	-1.5	-2
578	1464	2	0	10	10	0	-20	1	-2	-0.699999999999999	-2
579	1465	2	0	6.078	6.078	0	12	1	-5.3	-0.4	1
580	1466	2	0	0.32	0.32	1	14	1	6.9	1	6
581	1467	2	0	4.565	4.565	1		0	-0.200000000000003	0.300000000000001	-3
582	1468	2	0	0.878	0.878	0	6	1	1.7	-0.699999999999999	3
583	1469	2	0	0.229	0.229	0	-15	0	2.9	0.5	2
584	1470	2	0	2.876	2.876	1	-10	1	-5.5	2.6	3
585	1471	2	0	0.106	0.106	1	21	0	-1.1	0.199999999999999	6
586	1472	2	0	1.41	1.41	1	-18	0	0.600000000000001	-0.199999999999999	-2
587	1473	2	0	1.42	1.42	1	-8	1	-3.5	-0.199999999999999	4
588	1474	2	0	7.962	7.962	0	-13	1	1.3	-0.699999999999999	-2
589	1475	2	0	2.352	2.352	0	3	1	-2.9	0	-6
590	1476	2	0	1.29	1.29	1	-18	1	-2	1.7	6
591	1477	2	0	8.419	8.419	0	-20	1	1.6	-1	-12
592	1478	2	0	3.808	3.808	0	-23	1	2.8	0.199999999999999	-2
593	1479	2	0	8.13	8.13	0	-4	0	-7.4	-0.6	-5
594	1480	2	0	0.025	0.025	1	24	0	-3.4	-1.1	5
595	1481	2	0	2.712	2.712	0	-19	0	5.6	-2	3
596	1482	2	0	0.141	0.141	1	-6	1	-1.3	0.300000000000001	1
597	1483	2	0	4.952	4.952	0	-4	0	-0.600000000000001	-0.699999999999999	0
598	1484	2	0	0.931	0.931	0	4	1	0.100000000000001	-1.2
599	1485	2	0	10	10	0	-46	1	-1.2	-0.0999999999999996	9
600	1486	2	0	0.77	0.77	0	15	0	0.200000000000003	-0.5	-4
601	1487	2	0	10	10	0	2	1	-0.100000000000001	-0.4	5
602	1488	2	0	1.62	1.62	1	-14	0	2.7	0.899999999999999	-4
603	1489	2	0	0.735	0.735	1	17	1	-5.7	-0.699999999999999	-2
604	1490	2	0	1.204	1.204	1	-1	0	4.3	-0.199999999999999	-1
605	1491	2	0	10	10	0	8	1	-1.3	-0.4	-7
606	1492	2	0	1.57	1.57	0	-8	1	3.7	-0.699999999999999	4
607	1493	2	0	5.08	5.08	0	-38	0	4.8	0.399999999999999	9
608	1494	2	0	4.791	4.791	1	7	0	-8.1	0.100000000000001	3
609	1495	2	0	0.701	0.701	1	2	0	-4.2	-1.1	3
610	1496	2	0	5.292	5.292	0	11	0	0.600000000000001	-0.5	-6
611	1497	2	0	2.429	2.429	0	-15	0	5.2	0.800000000000001	8
612	1498	2	0	0.371	0.371	1	9	0	-1.9	0.600000000000001	0
613	1499	2	0	10	10	0	11	1	-0.5	-1	-3
614	1500	2	0	1.984	1.984	1	-29	1	1.3	2.3	2
615	1501	2	0	0.803	0.803	1	0	1	2.5	2	-2
616	1502	2	0	1.078	1.078	1	13	1	1	-0.9	5
617	1503	2	0	1.658	1.658	1	-7	1	5.7	-0.6	3
618	1504	2	0	10	10	0	-21	1	-0.5	1.3	2
619	1505	2	0	1.291	1.291	0	-23	0	-1.1	-0.0999999999999996	3
620	1506	2	0	10	10	0	4	0		-0.9	-1
621	1507	2	0	9.013	9.013	1	-24	1	1.1	-0.9	3
622	1508	2	0	0.052	0.052	1	-15	1	0	1.3	3
623	1509	2	0	1.257	1.257	0	-14	1	-3.1	-0.800000000000001	7
624	1510	2	0	1.677	1.677	1	7	1	0.399999999999999	-0.9	-5
625	1511	2	0	1.421	1.421	0	-2	0	1.6	-0.699999999999999	1
626	1512	2	0	1.357	1.357	1	-3	0	-1.1	0.399999999999999	5
627	1513	2	0	0.472	0.472	1	-2	1	-5.9	2.3	-8
628	1514	2	0	3	3	1	11	1	5.5	0.300000000000001	6
629	1515	2	0	4.762	4.762	0	3	0	-9.2	-1.7	-5
630	1516	2	0	0.368	0.368	1	16	1	-2.1	0.600000000000001	6
631	1517	2	0	1.036	1.036	0	5	1	7.4	1.1	5
632	1518	2	0	1.48	1.48	1	30	0	7.3	-0.6	-5
633	1519	2	0	1.364	1.364	0	-24	0	3.8	0.300000000000001	-7
634	1520	2	0	0.108	0.108	0	0	0	-2.5	0.600000000000001	13
635	1521	2	0	7.834	7.834	1	0	0	-4.5	2.1	-8
636	1522	2	0	10	10	0		1	-3.6	-1.6
637	1523	2	0	10	10	0	-20	0	4.8	-0.5	-2
638	1524	2	0	1.641	1.641	0		1	-3.6	-0.199999999999999	-6
639	1525	2	0	1.417	1.417	1	-11	1	6	1.4	8
640	1526	2	0	10	10	0	5	1	-6.8	0.699999999999999	1
641	1527	2	0	0.058	0.058	1	13	0	7.3	0.899999999999999	4
642	1528	2	0	2.203	2.203	0	-15	0	-4.8	-0.699999999999999	-3
643	1529	2	0	0.568	0.568	1	10	1	-5	0.800000000000001	-3
644	1530	2	0	0.317	0.317	1	-3	1	2.6	-0.6	4
645	1531	2	0	1.953	1.953	0	3	1	-1.7	-0.800000000000001	-4
646	1532	2	0	4.364	4.364	0	-25	0	-1.5	1.3	-2
647	1533	2	0	0.034	0.034	0	8	0	0.700000000000003	0.699999999999999	-3
648	1534	2	0	4.49	4.49	0	-11	0	-2.2	0.300000000000001	4
649	1535	2	0	9.187	9.187	0	-1	1	1.8	1	-10
650	1536	2	0	0.478	0.478	1	15	1	-1.5	0.600000000000001	1
651	1537	2	0	10	10	0	-19	0	-5	-1.2	-4
652	1538	2	0	10	10	0	-2	1	3.4	-1.1	-5
653	1539	2	0	10	10	0	10	1	3.9	0.800000000000001	-1
654	1540	2	0	0.456	0.456	1	11	1	-8.2	-0.6	-5
655	1541	2	0	0.082	0.082	1	28	0	-9.9	-0.0999999999999996	-2
656	1542	2	0	0.377	0.377	1	12	1	-3.7	0.699999999999999	-1
657	1543	2	0	3.386	3.386	0	-7	1	0	-0.800000000000001	-9
658	1544	2	0	2.456	2.456	1	3	0	-4	-0.199999999999999	-1
659	1545	2	0	0.329	0.329	1	-15	0	-7.4	-0.0999999999999996	-4
