## Supplementary material for "dsSurvival: Privacy preserving survival models for federated individual patient meta-analysis in DataSHIELD": Client side dsSurvivalClient code: DATASET1.csv

ID	CHARACTER	LOGICAL	NA_VALUES	NULL_VALUES	INTEGER	NON_NEGATIVE_INTEGER	POSITIVE_INTEGER	NEGATIVE_INTEGER	NUMERIC	NON_NEGATIVE_NUMERIC	POSITIVE_NUMERIC	NEGATIVE_NUMERIC	FACTOR_CHARACTER	FACTOR_INTEGER	IDENTIFIER	CATEGORY	NUMERIC_ONE_CHANGE	INTEGER_ONE_CHANGE
1	Zeus	TRUE	NA		9341	4202	657	-3179	2923.7581974153	5379.24614667274	6514.15395085488	-6897.91286267618	married	0	1	100	2923.7581974153	9341
2	Hera	FALSE	NA		-1252	6290	7038	-4954	-3897.11975526751	808.499985192554	8587.92722912802	-6900.23380584103	divorced	1	1	200	-3897.11975526751	-1252
3	Poseidon	TRUE	NA		7203	3198	5321	-2568	521.0969282585	6583.46271746688	6981.21982893776	-244.635269169248	single	2	1	300	521.0969282585	7203
4	Demeter	FALSE	NA		-3761	2844	3407	-2012	-6060.820598129	0	7826.1807714341	-8152.32299139582	widowed	3	1	400	-6060.820598129	-3761
5	Ares	TRUE	NA		7712	8952	7576	-1080	497.351173655977	610.474878356973	1088.14027603084	-3309.0691424742	in_civil_relationship	0	1	500	497.351173655977	7712
6	Athena	FALSE	NA		-1225	4729	3641	-3586	-3728.14833339524	3106.95651277413	8152.57016935135	-3001.60793829306	married	1	1	600	-3728.14833339524	-1225
7	Apollo	TRUE	NA		3855	7330	6551	-5679	7505.31517692802	6325.64928658789	496.371137466699	-8839.33493314935	divorced	2	2	100	7505.31517692802	3855
8	Artemis	FALSE	NA		-9020	7185	4397	-7435	-8825.61007684142	9529.7676841366	141.456585280659	-3542.40732878919	single	3	2	200	-8825.61007684142	-9020
9	Hephaestus	TRUE	NA		106	266	5231	-6361	7804.25699831023	7411.5760881749	7333.30666957932	-5040.47849023947	widowed	0	2	300	7804.25699831023	106
10	Aphrodite	FALSE	NA		-6038	7304	7099	-9468	-4714.47103432362	9736.99896768678	2480.42540146726	-9077.99959010686	in_civil_relationship	1	2	400	-4714.47103432362	-6038
11	Hermes	TRUE	NA		9081	3217	1795	-483	9271.83091671044	2713.15446279447	8194.50650734961	-6674.99811877063	married	2	2	500	9271.83091671044	9081
12	Dionysus	FALSE	NA		-9308	7288	3385	-9750	-1650.68081307081	9832.01225697354	872.977498795182	-8713.8095286436	divorced	3	2	600	-1650.68081307081	-9308
13	Hades	TRUE	NA		6569	3022	2869	-4126	7347.74058129981	9608.7875818978	866.294001398101	-675.467333505162	single	0	3	100	7347.74058129981	6569
14	Hypnos	FALSE	NA		-4279	0	2303	-5247	-1080.31048279617	5745.24037217575	794.711761858492	-5447.68883309206	widowed	1	3	200	-1080.31048279617	-4279
15	Nike	TRUE	NA		7450	6790	6071	-1299	4754.00495717629	2166.65863682638	4617.80096077377	-5476.66148522311	in_civil_relationship	2	3	300	4754.00495717629	7450
16	Janus	FALSE	NA		-6669	934	9871	-6626	-8124.5787887829	7614.62989058166	9349.95738612513	-1015.19971142311	married	3	3	400	-8124.5787887829	-6669
17	Nemesis	TRUE	NA		9962	1624	1069	-1527	9109.75757701583	5612.23929835875	909.395703789748	-7608.49727043559	divorced	0	3	500	9109.75757701583	9962
18	Iris	FALSE	NA		-7714	7024	8777	-6727	-4250.56557673115	357.331422265683	3555.18503489267	-5648.77457334475	single	1	3	600	-4250.56557673115	-1637714
19	Hectate	TRUE	NA		7535	8510	9910	-1895	4660.40612581846	769.729270714389	1967.58576422653	-2765.74961965438	widowed	2	4	100	4660.40612581846	7535
20	Apollo	FALSE	NA		-7571	5384	9101	-4869	-7220.78027682354	2878.69014098638	4964.44490558932	-3941.29455121397	in_civil_relationship	3	4	200	-7220.78027682354	-7571
21	Bacchus	TRUE	NA		2197	3120	9470	-536	7390.13400861439	2843.86821827635	222.05763090482	-2754.2351431542	married	0	4	300	7390.13400861439	2197
22	Caelus	FALSE	NA		-9335	8020	3785	-4290	-1118.62599198607	5733.49567896176	5065.39458252694	-7619.44489900309	divorced	1	4	400	-1118.62599198607	-9335
23	Ceres	TRUE	NA		9446	2405	1394	-7889	941.85702474806	9693.09718783129	7734.52736648577	-5938.08724372999	single	2	4	500	941.85702474806	9446
24	Cupid	FALSE	NA		-6400	877	3196	-6704	-3800.45519408517	4131.17053322188	6980.88046914918	-8371.21788955736	widowed	3	4	600	-3800.45519408517	-6400
25	Diana	TRUE	NA		7529	6268	5635	-5965	6833.68530400861	9071.35395591943	3546.30051520787	-536.362694245823	in_civil_relationship	0	5	100	146833.685304009	7529
26	Fortuna	FALSE	NA		-3550	1081	6887	-7855	-8755.47638015194	3377.58234068136	1536.16694534896	-4710.05579543633	married	1	5	200	-8755.47638015194	-3550
27	Janus	TRUE	NA		9974	2301	7112	-3109	4487.28438776892	3038.95801813161	3797.62527167353	-8552.1740356377	divorced	2	5	300	4487.28438776892	9974
28	Juno 22	FALSE	NA		-314	6178	5910	-249	-5362.19077434909	1405.61506286243	4482.19970293754	-2528.67097979661	single	3	5	400	-5362.19077434909	-314
29	Jupiter	TRUE	NA		5384	405	9248	-7499	2952.23113168694	6771.02805066129	3670.29699692056	-7343.76271702155	widowed	0	5	500	2952.23113168694	5384
30	Mars	FALSE	NA		-3300	7359	792	-5365	-2720.75182939007	4981.12165140065	651.799169491499	-9745.16599101165	in_civil_relationship	1	5	600	-2720.75182939007	-3300
31	Mercury	TRUE	NA		4557	1123	6814	-6077	2780.33616354499	3493.59223110384	6124.31095404908	-2461.59485906329	married	2	6	100	2780.33616354499	4557
32	Minerva	FALSE	NA		-1162	4405	4729	-8635	-4429.89119268089	5231.15964155738	4089.58688884641	-8770.30434079525	divorced	3	6	200	-4429.89119268089	-1162
33	Neptune	TRUE	NA		9549	2904	3132	-2551	2266.82510293152	1066.00585749681	6872.00047523009	-6275.36922603526	single	0	6	300	2266.82510293152	9549
34	Nox	FALSE	NA		-4983	2500	2499	-7472	-3363.09492558606	6841.72728056647	1466.33961811251	-9145.94374815553	widowed	1	6	400	-3363.09492558606	-4983
35	Pluto	TRUE	NA		3436	3922	5271	-693	1756.20558930092	1152.97355123071	770.183572805105	-3886.95693790091	in_civil_relationship	2	6	500	1756.20558930092	3436
36	Proserpina	FALSE	NA		-6805	5354	2451	-4507	-2472.38719039548	219.854137283077	5193.71426297105	-5978.27712377193	married	3	6	600	-2472.38719039548	-6805
37	Satum	TRUE	NA		6751	9505	6799	-3662	4872.9242593774	1824.91843797876	5771.88063366416	-2629.57425836242	divorced	0	7	100	4872.9242593774	6751
38	Saturn	FALSE	NA		-2782	9499	3627	-8213	-3722.89618492449	5349.95425104132	1371.78000689	-6363.15319706253	single	1	7	200	-3722.89618492449	-2782
39	Sol Invictus	TRUE	NA		5579	3234	8194	-9162	6474.55617408606	5966.98825257332	8200.33037699542	-7641.3775705154	widowed	2	7	300	6474.55617408606	5579
40	Spes	FALSE	NA		-5070	8693	8641	-3346	-5666.24695631297	4309.48609764578	397.105548015551	-1920.54263296413	in_civil_relationship	3	7	400	-5666.24695631297	-5070
41	Terra	TRUE	NA		5211	533	8860	-5207	684.546443765822	3023.83223859999	4965.99177272871	-7164.83895467754	married	0	7	500	684.546443765822	5211
42	Venus	FALSE	NA		-303	3848	3282	-2372	-5949.0511513502	6786.54189168	453.957730905231	-5095.05639103825	divorced	1	7	600	-5949.0511513502	-303
43	Veritas	TRUE	NA		6423	7166	2191	-7284	3684.59727282031	6539.61872674021	6013.0136384321	-1077.99494773626	single	2	8	100	3684.59727282031	6423
44	Vesta 39	FALSE	NA		-6532	1210	20	-8184	-7917.01181648066	6989.23953650492	2728.00572138031	-2987.20888704697	widowed	3	8	200	-7917.01181648066	-6532
45	Vulcan	TRUE	NA		1463	4045	6114	-7414	2098.56075764144	7858.80224379913	9174.85329553428	-2304.1352446285	in_civil_relationship	0	8	300	2098.56075764144	1463
46	Axomamma	FALSE	NA		-7049	6230	3437	-4793	-7642.9165620464	2640.86944786192	3962.56578117408	-6367.86534131495	married	1	8	400	-7642.9165620464	-7049
47	Ka-Ata-Killa	TRUE	NA		9878	8791	8424	-1380	1825.53053703588	8670.65236001845	339.717605153958	-3562.72303941992	divorced	2	8	500	1825.53053703588	9878
48	Mamma Killa	FALSE	NA		-3462	3794	7343	-7877	-3472.33351260357	1499.96794050188	6085.81074909787	-9287.90431494673	single	3	8	600	-3472.33351260357	-3462
49	Mama Ocilo	TRUE	NA		3157	6708	9842	-271	5555.3266056452	2897.2414473196	943.641576294812	-4664.22782983927	widowed	0	9	100	5555.3266056452	3157
50	Mama Qucha	FALSE	NA		-6803	519	3892	-7334	-4458.54413367197	8526.9780187924	4182.96644884041	-3956.97631394616	in_civil_relationship	1	9	200	-4458.54413367197	-6803
51	Pachamama	TRUE	NA		2206	2942	5424	-4238	6243.84498013809	3056.19863335145	5170.12678987648	-1755.76473576102	married	2	9	300	6243.84498013809	2206
52	Age	FALSE	NA		-5570	2641	449	-4194	-3158.19808819613	3172.09175149985	1980.99289233428	-41.9814224629338	divorced	3	9	400	-3158.19808819613	-5570
53	Ayaba	TRUE	NA		8514	9387	8592	-5242	6793.42501797997	8127.82794843758	1477.14628855811	-4631.40010625304	single	0	9	500	6793.42501797997	8514
54	Da	FALSE	NA		-8790	8635	4016	-8680	-9854.79840115859	617.256279937285	3909.1518639169	-2322.88141506477	widowed	1	9	600	-9854.79840115859	-8790
55	Gdabu 50	TRUE	NA		2364	3644	2169	-9257	474.282600207035	924.627310918651	2483.39870096412	-5646.78108550781	in_civil_relationship	2	10	100	474.282600207035	2364
56	Sakpata	FALSE	NA		-1565	1820	2698	-6007	-1467.30492280268	1692.41912645939	2636.83685268398	-1569.04425708398	married	3	10	200	-1467.30492280268	-1565
57	Zinsu	TRUE	NA		432	2601	4382	-427	265.391437934094	2481.48180215218	2268.11184853731	-3896.19944819443	divorced	0	10	300	265.391437934094	432
58	Ogbunabali	FALSE	NA		-3550	8750	9865	-4406	-1138.57101012021	779.935860860072	5417.88871842665	-9981.48965360276	single	1	10	400	-1138.57101012021	-3550
59	Manuriki	TRUE	NA		7151	5442	1168	-7010	5059.44749433256	8624.15533254076	9859.71743096745	-471.186363425424	widowed	2	10	500	5059.44749433256	7151
60	Ulanji	FALSE	NA		-8575	2497	1392	-1659	-5221.7332908332	9299.49343924924	8536.04507021335	-6350.80490013852	in_civil_relationship	3	10	600	-5221.7332908332	-8575
61	Yhi	TRUE	NA		2785	8999	3857	-8325	3667.42886654637	9279.44389830908	4025.288681424	-7972.97655961014	married	0	11	100	3667.42886654637	2785
62	Guanyin	FALSE	NA		-2007	5495	9076	-4137	-8986.84634583693	1187.30980037582	3231.51993402462	-3460.07480195096	divorced	1	11	200	-8986.84634583693	-2007
63	Yan Wang	TRUE	NA		2763	2675	9914	-4407	3635.26248430302	391.574144688054	9787.56631572562	-1351.21456015149	single	2	11	300	3635.26248430302	2763
64	Nezha	FALSE	NA		-5464	699	4254	-1160	-7153.42075830333	7973.05788962437	8844.28539420467	-7448.47720999379	widowed	3	11	400	-7153.42075830333	-5464
65	Brahma	TRUE	NA		8903	7770	6800	-1205	1653.1945180602	5514.19883385902	9818.98959187041	-1758.04073483251	in_civil_relationship	0	11	500	1653.1945180602	8903
66	Shiva	FALSE	NA		-7508	7565	8240	-8187	-9816.81301051242	5917.17079432954	128.414793115579	-8177.44303762046	married	1	11	600	-9816.81301051242	-7508
67	Saraswati	TRUE	NA		5080	4158	5332	-4720	1529.00180282924	6126.21082156067	3235.39588974023	-6510.49547277735	divorced	2	12	100	1529.00180282924	5080
68	Lakshmi 63	FALSE	NA		-6055	8447	8641	-5520	-5175.93038137528	4150.34105190449	7542.46377955142	-2505.44455398804	single	3	12	200	-5175.93038137528	-6055
69	Yama	TRUE	NA		7680	9919	5642	-9689	8823.81001912255	5538.63824748755	4363.40024240505	-255.164703509092	widowed	0	12	300	8823.81001912255	7680
70	Palden Lhamo	FALSE	NA		-7673	3639	8500	-4946	-3388.35552186682	6164.54069279923	8459.89826384528	-4385.44866297772	in_civil_relationship	1	12	400	-3388.35552186682	-7673
71	Kubera	TRUE	NA		7891	4139	1812	-4774	5407.15994060151	2970.74919762455	7378.79330831692	-355.611092002725	married	2	12	500	5407.15994060151	7891
