## Supplementary material for "dsSurvival: Privacy preserving survival models for federated individual patient meta-analysis in DataSHIELD": Client side dsSurvivalClient code: DATASET2.csv

ID	CHARACTER	LOGICAL	NA_VALUES	NULL_VALUES	INTEGER	NON_NEGATIVE_INTEGER	POSITIVE_INTEGER	NEGATIVE_INTEGER	NUMERIC	NON_NEGATIVE_NUMERIC	POSITIVE_NUMERIC	NEGATIVE_NUMERIC	FACTOR_CHARACTER	FACTOR_INTEGER	IDENTIFIER	CATEGORY	NUMERIC_ONE_CHANGE	INTEGER_ONE_CHANGE
1	Zeus	TRUE	NA		5770	7819	8898	-898	3242.10849454101	2528.19785793179	5152.29281706489	-3016.53593526917	married	0	1000	100	3242.10849454101	5770
2	Hera	FALSE	NA		-774	2745	2538	-3441	-3357.14759717119	9910.05471623735	163.078138586903	-3402.22618843785	single	1	1000	200	-3357.14759717119	-774
3	Poseidon	TRUE	NA		3957	9007	313	-3032	8198.52155683268	2988.95325851122	3593.46288261425	-4087.7926188834	widowed	2	1000	300	8198.52155683268	3957
4	Demeter	FALSE	NA		-7915	3251	3959	-6716	-2628.31171190944	0	415.263720687645	-5139.22348604363	married	3	1000	400	-2628.31171190944	-7915
5	Ares	TRUE	NA		5741	4111	939	-2957	7762.56552395918	5982.87558815021	7071.76826595232	-3914.74563060221	single	4	1000	500	7762.56552395918	5741
6	Athena	FALSE	NA		-9080	5294	7934	-1996	-1891.42190971618	4334.31002082544	9367.76955209479	-139.248658174025	widowed	5	1000	600	-1891.42190971618	-9080
7	Apollo	TRUE	NA		3977	3967	4390	-6777	7144.12580882459	4893.25495075111	4368.69783433152	-4930.51786196733	married	6	2000	100	7144.12580882459	397700
8	Artemis	FALSE	NA		-3698	451	1920	-340	-1647.4888717262	8911.14054530842	46.5864091366317	-4412.05926158759	single	0	2000	200	-1647.4888717262	-3698
9	Hephaestus	TRUE	NA		4299	6330	2270	-9476	6663.14890615883	2243.39909269511	3615.99969077702	-6434.41495484717	widowed	1	2000	300	6663.14890615883	4299
10	Aphrodite	FALSE	NA		-1860	9554	3619	-8839	-501.08578715165	1430.4107742824	7535.8280441444	-6921.73405800455	married	2	2000	400	-501.08578715165	-1860
11	Hermes	TRUE	NA		6816	7246	3450	-5786	175.108455447885	1807.69004806068	226.219982565218	-1506.48860417778	single	3	2000	500	159817.999911	6816
12	Dionysus	FALSE	NA		-8894	1695	9632	-3585	-1765.91767965096	6675.85102062557	4136.08573754367	-5918.06999041245	widowed	4	2000	600	-1765.91767965096	-8894
13	Hades	TRUE	NA		94	8454	7080	-3465	7572.69594656377	4212.51012705537	2694.32232185012	-9049.91556466629	married	5	3000	100	7572.69594656377	94
14	Hypnos	FALSE	NA		-6410	0	8722	-220	-4124.47202397339	4217.5969199363	3315.08573069432	-6383.47834109802	single	6	3000	200	-4124.47202397339	-6410
15	Nike	TRUE	NA		9829	9472	9294	-2287	7558.90977361979	9981.30683408507	9075.55156260687	-9318.92065561448	widowed	0	3000	300	7558.90977361979	9829
16	Janus	FALSE	NA		-5962	4795	131	-6823	-381.750808859544	4700.15214687768	4619.65628782957	-3358.21637705972	married	1	3000	400	-381.750808859544	-5962
17	Nemesis	TRUE	NA		9201	1236	5173	-7121	3537.64492586427	447.770191793613	2098.28353780388	-3322.92085311594	single	2	3000	500	3537.64492586427	9201
18	Iris	FALSE	NA		-510	3158	9219	-6841	-6370.47268081471	9611.94878072043	6399.34606484641	-5833.6938592385	widowed	3	3000	600	-6370.47268081471	-510
19	Hectate	TRUE	NA		600	332	4858	-2957	4565.10037323376	7218.95215376405	8522.18154848552	-5682.70639746925	married	4	4000	100	4565.10037323376	600
20	Apollo	FALSE	NA		-488	7457	1742	-6151	-2443.19025477907	2876.37625418996	5167.67507340899	-9235.94648483698	single	5	4000	200	-2443.19025477907	-488
21	Bacchus	TRUE	NA		2617	5313	7655	-3820	4927.92338665788	9065.34352900715	2599.53503169028	-7672.45231424743	widowed	6	4000	300	4927.92338665788	2617
22	Caelus	FALSE	NA		-3827	2793	5159	-3278	-5598.82507339034	3672.02063951804	6867.71203477254	-6054.8995658965	married	0	4000	400	-5598.82507339034	-3827
23	Ceres	TRUE	NA		1675	6535	4490	-3312	6648.80841348662	1913.30134929969	5292.50485344002	-1328.34902959795	single	1	4000	500	6648.80841348662	1675
24	Cupid	FALSE	NA		-3773	9289	4727	-1750	-1931.64918287261	9138.03753206587	3626.54819872765	-1420.71237097631	widowed	2	4000	600	-1931.64918287261	-3773
25	Diana	TRUE	NA		9221	2106	2520	-2493	7761.22764719631	1654.76917998813	648.902365251343	-1522.63126080445	married	3	5000	100	7761.22764719631	9221
26	Fortuna	FALSE	NA		-7525	5242	9952	-8254	-1363.19245944799	8248.36979026779	5443.61687196163	-291.152001485511	single	4	5000	200	-1363.19245944799	-7525
27	Janus	TRUE	NA		7550	7384	1792	-7984	6240.54193905781	7557.87851973715	564.821040631642	-2500.96396590815	widowed	5	5000	300	6240.54193905781	7550
28	Juno 22	FALSE	NA		-8918	6970	171	-3981	-1850.93172776373	9395.32449933802	1480.68625235252	-1607.36084709595	married	6	5000	400	-1850.93172776373	-8918
29	Jupiter	TRUE	NA		7975	6753	7534	-4658	732.648568802777	3378.09421064423	1548.26072486443	-3412.10844553756	single	0	5000	500	732.648568802777	7975
30	Mars	FALSE	NA		-6307	5878	1588	-6675	-3918.19256935004	3473.65888741394	9888.90848436941	-7722.57622961916	widowed	1	5000	600	-3918.19256935004	-6307
31	Mercury	TRUE	NA		6859	5031	4991	-3917	2781.31889647447	5937.99445029518	4738.94794391848	-8117.47487078954	married	2	6000	100	2781.31889647447	6859
32	Minerva	FALSE	NA		-9613	9272	3594	-2953	-7472.41853677841	4525.43029618987	7931.92970272188	-6951.06630248758	single	3	6000	200	-7472.41853677841	-9613
33	Neptune	TRUE	NA		8127	1285	8956	-7672	4249.98936641473	8234.29222058127	6337.75283520736	-1448.89274112672	widowed	4	6000	300	4249.98936641473	8127
34	Nox	FALSE	NA		-3616	8768	9417	-8328	-6672.8789753734	4940.9129517145	4129.71953675289	-8856.55561500306	married	5	6000	400	-6672.8789753734	-3616
35	Pluto	TRUE	NA		5465	4399	5769	-5507	7984.06133145684	2720.34320793403	6813.87260325127	-6108.68876035979	single	6	6000	500	7984.06133145684	5465
36	Proserpina	FALSE	NA		-1951	209	4339	-1938	-6189.88811868173	8797.93904800366	2413.08975188955	-1241.45303752624	widowed	0	6000	600	-6189.88811868173	-1951
37	Satum	TRUE	NA		5053	527	6033	-4463	8285.57588110189	4685.44954751071	5152.75134825301	-8552.30824327361	married	1	7000	100	8285.57588110189	5053
38	Saturn	FALSE	NA		-7554	4806	8456	-1474	-9953.96838814163	6041.58891873116	6206.69019758379	-1789.65151556349	single	2	7000	200	-9953.96838814163	-7554
39	Sol Invictus	TRUE	NA		850	676	8668	-1470	4920.45058775056	4827.4903206341	3875.68107282892	-8430.58901734265	widowed	3	7000	300	4920.45058775056	850
40	Spes	FALSE	NA		-2943	1131	9789	-7291	-435.805462380003	6979.04450623085	1830.57196557997	-8653.863172583	married	4	7000	400	-435.805462380003	-2943
41	Terra	TRUE	NA		3432	1193	7829	-4129	4533.29758215679	4196.48636559542	1195.12901133639	-9691.38109438372	single	5	7000	500	4533.29758215679	3432
42	Venus	FALSE	NA		-6041	635	9572	-3087	-9258.24417176185	8585.81642528838	1724.66905600389	-5017.59797376632	widowed	6	7000	600	-9258.24417176185	-6041
43	Veritas	TRUE	NA		152	2176	989	-2951	3386.38245698924	1683.05858887486	7254.00071495472	-970.034254178204	married	0	8000	100	3386.38245698924	152
44	Vesta 39	FALSE	NA		-1435	281	144	-235	-1565.70237928387	8513.41139375439	3950.0095147072	-618.573957232356	single	1	8000	200	-1565.70237928387	-1435
45	Vulcan	TRUE	NA		8761	9763	164	-1729	7541.07904832461	9262.47125491237	2786.21169278503	-9762.8159810503	widowed	2	8000	300	7541.07904832461	8761
46	Axomamma	FALSE	NA		-7256	301	566	-8949	-3986.90080037578	9376.1709392314	4451.23029734412	-2166.55552582088	married	3	8000	400	-3986.90080037578	-7256
47	Ka-Ata-Killa	TRUE	NA		9979	6121	7469	-5691	9296.71172602761	9610.330465684	5001.62798706449	-4027.35514854566	single	4	8000	500	9296000.71172603	9979
48	Mamma Killa	FALSE	NA		-7975	362	3084	-1273	-6811.16971523228	6415.11444127133	5144.96525777703	-7041.10037613326	widowed	5	8000	600	-6811.16971523228	-7975
49	Mama Ocilo	TRUE	NA		7694	4825	6469	-1819	2749.94583455314	633.660655521237	8405.61613370769	-5978.09835596086	married	6	9000	100	2749.94583455314	7694
50	Mama Qucha	FALSE	NA		-339	6485	1125	-7099	-8910.29357021298	4879.21750260042	653.087252616187	-2006.24723046975	single	0	9000	200	-8910.29357021298	-339
51	Pachamama	TRUE	NA		7569	4735	4781	-9764	4093.45512357345	9303.18939595898	377.204104168366	-7939.51218611833	widowed	1	9000	300	4093.45512357345	7569
52	Age	FALSE	NA		-334	6701	8538	-7338	-2927.16462857792	7104.23552556101	38.7280812613392	-5166.35792497386	married	2	9000	400	-2927.16462857792	-334
53	Ayaba	TRUE	NA		8191	6365	9868	-8891	3394.63071796808	3141.8961759548	6600.75815210945	-6179.94629479866	single	3	9000	500	3394.63071796808	8191
54	Da	FALSE	NA		-111	5326	7960	-7448	-8415.87711867095	75.2567617905144	7158.84309410787	-3024.24590006265	widowed	4	9000	600	-8415.87711867095	-111
55	Gdabu 50	TRUE	NA		5585	70	4346	-6357	8593.37599107258	8867.02689325845	8763.07961702155	-2171.05119740219	married	5	10000	100	8593.37599107258	5585
56	Sakpata	FALSE	NA		-4641	9773	4347	-232	-5715.87075440497	1853.10957043005	6647.11970617801	-5703.0959810752	single	6	10000	200	-5715.87075440497	-4641
57	Zinsu	TRUE	NA		7493	7891	791	-5475	5435.11199728416	8317.95565269541	5511.66216099628	-1116.05389843764	widowed	0	10000	300	5435.11199728416	7493
58	Ogbunabali	FALSE	NA		-5883	4509	6457	-9154	-7114.98059643027	9364.70610652461	2929.42955263279	-4286.92547443714	married	1	10000	400	-7114.98059643027	-5883
59	Manuriki	TRUE	NA		948	4034	1432	-3021	9338.01601898936	8921.54948049019	6218.8434228547	-7268.98228770576	single	2	10000	500	9338.01601898936	948
60	Ulanji	FALSE	NA		-7157	8335	5560	-6092	-3383.89627429288	9241.65745412298	6195.62755186728	-5279.93218403688	widowed	3	10000	600	-3383.89627429288	-7157
61	Yhi	TRUE	NA		3520	4544	976	-875	6340.06613627594	7060.57596397321	2942.54424816154	-1009.96299905206	married	4	11000	100	6340.06613627594	3520
62	Guanyin	FALSE	NA		-1190	7269	1293	-6196	-7168.94312916565	4411.04783071714	597.685918932602	-6324.40111820468	single	5	11000	200	-7168.94312916565	-1190
63	Yan Wang	TRUE	NA		6105	3073	1629	-2912	1338.80350264167	1626.50238426452	6708.02659489522	-3437.21115973619	widowed	6	11000	300	1338.80350264167	6105
64	Nezha	FALSE	NA		-1015	8022	8343	-7685	-7087.70562344165	4309.18822867145	3972.27080489669	-862.661891082385	married	0	11000	400	-7087.70562344165	-1015
65	Brahma	TRUE	NA		6122	4005	4088	-5779	220.482267786728	6300.59149295385	6883.36446894002	-8498.30334832171	single	1	11000	500	220.482267786728	6122
66	Shiva	FALSE	NA		-9659	8092	7284	-3022	-5003.01947757354	8752.60427780466	3403.69583233583	-9936.61664362843	widowed	2	11000	600	-5003.01947757354	-9659
67	Saraswati	TRUE	NA		8286	7778	7090	-1648	445.213211580232	4361.84622611296	2752.55642108709	-6350.50301693439	married	3	12000	100	445.213211580232	8286
68	Lakshmi 63	FALSE	NA		-810	1169	8958	-4810	-2102.7414813039	2207.6412568451	2837.57152753607	-4275.96120934266	single	4	12000	200	-2102.7414813039	-810
69	Yama	TRUE	NA		7366	4817	6080	-9758	7880.37308798451	4966.28379350725	4431.39614623065	-3285.53913336939	widowed	5	12000	300	7880.37308798451	7366
70	Palden Lhamo	FALSE	NA		-8084	6708	8535	-1262	-2531.1637267828	2877.90050518677	7175.20469153029	-1444.55654505761	in_civil_relationship	6	12000	400	-2531.1637267828	-8084
71	Kubera	TRUE	NA		690	4103	7605	-6269	6452.63964678378	1588.29901801583	2115.20612344712	-2955.72599666073	married	0	12000	500	6452.63964678378	690
