## Supplementary material for "dsSurvival: Privacy preserving survival models for federated individual patient meta-analysis in DataSHIELD": Client side dsSurvivalClient code: DATASET3.csv

ID	CHARACTER	LOGICAL	NA_VALUES	NULL_VALUES	INTEGER	NON_NEGATIVE_INTEGER	POSITIVE_INTEGER	NEGATIVE_INTEGER	NUMERIC	NON_NEGATIVE_NUMERIC	POSITIVE_NUMERIC	NEGATIVE_NUMERIC	FACTOR_CHARACTER	FACTOR_INTEGER	IDENTIFIER	CATEGORY	NUMERIC_ONE_CHANGE	INTEGER_ONE_CHANGE
1	Zeus	TRUE	NA		595	90	204	-122	0.079229481531037	0.469890995549979	0.312903834035662	-0.336501096928581	married	0	100000	100	0.079229481531037	595
2	Hera	FALSE	NA		-122	230	993	-382	-0.964344975099977	0.536212802423294	0.314479664709413	-0.390361052988102	single	1	100000	200	-0.964344975099977	-122
3	Poseidon	TRUE	NA		327	655	378	-260	0.675619456430392	0.614603735003967	0.417492856576252	-0.935431723742691	widowed	2	100000	300	0.675619456430392	327
4	Demeter	FALSE	NA		-932	915	19	-371	-0.645239168675432	0	0.217324351748489	-0.275950907538281	married	3	100000	400	-0.645239168675432	-932
5	Ares	TRUE	NA		802	582	99	-153	0.236096992139721	0.327113222678315	0.053181935298626	-0.731630582057141	single	0	100000	500	0.236096992139721	802
6	Athena	FALSE	NA		-967	84	68	-284	-0.520795992643395	0.551350317832736	0.271361842867557	-0.534408374098844	widowed	1	100000	600	-0.520795992643395	-967
7	Apollo	TRUE	NA		908	289	783	-285	0.272190929307478	0.774633190059473	0.365507010546333	-0.23602180105954	married	2	200000	100	0.272190929307478	908
8	Artemis	FALSE	NA		-109	806	251	-855	-0.787882611965009	0.322889616508841	0.731301794465078	-0.982219310851039	single	3	200000	200	-0.787882611965009	-109
9	Hephaestus	TRUE	NA		654	908	92	-182	0.468574627470494	0.876653050976106	0.923816841470861	-0.796467418731419	widowed	0	200000	300	0.468574627470494	654
10	Aphrodite	FALSE	NA		-768	149	398	-482	-0.934061231932803	0.851362015522112	0.918759530978967	-0.68064107730987	married	1	200000	400	-0.934061231932803	-768
11	Hermes	TRUE	NA		644	343	111	-998	0.378516079506038	0.01737708493645	0.43171792077031	-0.446443371123674	single	2	200000	500	0.378516079506038	644
12	Dionysus	FALSE	NA		-652	120	49	-240	-0.461140315522169	0.281337788868373	0.620465335956444	-0.059964713262229	widowed	3	200000	600	-0.461140315522169	-652
13	Hades	TRUE	NA		641	115	347	-163	0.044561095073096	0.672125536244503	0.674670628113467	-0.40426837385856	married	0	300000	100	0.044561095073096	641
14	Hypnos	FALSE	NA		-772	0	754	-356	-0.402434382595592	0.288977329689998	0.706755944757024	-0.01843857086065	single	1	300000	200	-0.402434382595592	-772
15	Nike	TRUE	NA		855	921	357	-68	0.056156631666752	0.56398052923849	0.087282253549681	-0.45165271087876	widowed	2	300000	300	0.056156631666752	855
16	Janus	FALSE	NA		-405	389	530	-102	-0.480853434095215	0.925535059448348	0.597291611112689	-0.806024997268561	married	3	300000	400	-0.480853434095215	-405
17	Nemesis	TRUE	NA		888	267	327	-467	0.162047196899005	0.055629777366657	0.383726903615876	-0.965247706220058	single	0	300000	500	0.162047196899005	888
18	Iris	FALSE	NA		-569	54	16	-262	-0.270747093058574	0.554048368026477	0.959279239306333	-0.969846133586029	widowed	1	300000	600	-0.270747093058574	-569
19	Hectate	TRUE	NA		850	500	590	-60	0.287377098046047	0.640683214300127	0.761314233728217	-0.350193016072743	married	2	400000	100	0.287377098046047	850
20	Apollo	FALSE	NA		-412	961	95	-979	-0.554807696889619	0.355926432391194	0.480229297615131	-0.867681611362756	single	3	400000	200	-0.554807696889619	-412
21	Bacchus	TRUE	NA		512	282	774	-3	0.86692063631455	0.281601134915587	0.129654595255025	-0.090872877346642	widowed	0	400000	300	0.86692063631455	512
22	Caelus	FALSE	NA		-570	577	712	-958	-0.666127458767024	0.758779329834277	0.502323399452286	-0.104437939436436	married	1	400000	400	-0.666127458767024	-570
23	Ceres	TRUE	NA		13	774	599	-207	0.000469482422138	0.993042544614426	0.928068873896998	-0.392277078569819	single	2	400000	500	0.000469482422138	13
24	Cupid	FALSE	NA		-923	847	517	-604	-0.276365817880409	0.718276560060725	0.218226445314955	-0.995343676100065	widowed	3	400000	600	-0.276365817880409	-923
25	Diana	TRUE	NA		983	996	968	-55	0.276978150143163	0.247365169801223	0.29018088206092	-0.942369255406959	married	0	500000	100	0.276978150143163	983
26	Fortuna	FALSE	NA		-9	570	634	-71	-0.000971660240668	0.348704046518758	0.992712888478319	-0.517899890239268	single	1	500000	200	-0.000971660240668	-9000
27	Janus	TRUE	NA		933	664	202	-24	0.367985085755137	0.202927214575184	0.164591207820625	-0.951689970204497	widowed	2	500000	300	0.367985085755137	933
28	Juno 22	FALSE	NA		-431	910	871	-523	-0.01482480655715	0.821815216651768	0.161048688851229	-0.943929990884345	married	3	500000	400	-0.01482480655715	-431
29	Jupiter	TRUE	NA		386	400	825	-981	0.262635673595367	0.95010724032778	0.995920744836117	-0.293754598989078	single	0	500000	500	0.262635673595367	386
30	Mars	FALSE	NA		-112	28	221	-135	-0.464805917254762	0.25318785389422	0.155595079608478	-0.213849349361011	widowed	1	500000	600	-0.464805917254762	-112
31	Mercury	TRUE	NA		250	918	76	-38	0.094760696942301	0.522019620517588	0.026996171892455	-0.043738359928774	married	2	600000	100	0.094760696942301	250
32	Minerva	FALSE	NA		-862	378	978	-843	-0.984420942984529	0.666477751953883	0.762902262408895	-0.142623410699999	single	3	600000	200	-0.984420942984529	-862
33	Neptune	TRUE	NA		870	841	46	-145	0.886335986458128	0.265759949058327	0.601407512895032	-0.957249210100959	widowed	0	600000	300	0.886335986458128	870
34	Nox	FALSE	NA		-261	958	438	-633	-0.005570933432557	0.202421288063883	0.328591706946434	-0.074917206260697	married	1	600000	400	-0.005570933432557	-261
35	Pluto	TRUE	NA		436	175	56	-683	0.224570090258945	0.923873268929709	0.778918178437707	-0.394085852770851	single	2	600000	500	0.224570090258945	436
36	Proserpina	FALSE	NA		-953	268	845	-373	-0.142037878777	0.988455291641231	0.885753200869624	-0.014107120130703	widowed	3	600000	600	-0.142037878777	-953
37	Satum	TRUE	NA		575	857	679	-676	0.383243754741485	0.745440581554438	0.56204712244891	-0.295494890802851	married	0	700000	100	0.383243754741485	575
38	Saturn	FALSE	NA		-40	632	976	-450	-0.134283104266522	0.367537281555403	0.353661864158937	-0.718264205846925	single	1	700000	200	-0.134283104266522	-40
39	Sol Invictus	TRUE	NA		838	310	917	-946	0.149007752095179	0.160441516303343	0.893170721249487	-0.59625694987627	widowed	2	700000	300	0.149007752095179	838
40	Spes	FALSE	NA		-231	482	49	-746	-0.884469278035196	0.31479228219786	0.495285761320407	-0.838877158290129	married	3	700000	400	-0.884469278035196	-231
41	Terra	TRUE	NA		385	354	37	-984	0.737713167818569	0.951429328837218	0.545238136869873	-0.53712056449199	single	0	700000	500	0.737713167818569	385
42	Venus	FALSE	NA		-382	817	980	-206	-0.012768543499169	0.732217461258936	0.761994688046361	-0.983062179168021	widowed	1	700000	600	-0.012768543499169	-382
43	Veritas	TRUE	NA		279	83	550	-756	0.411518853578181	0.411493612543134	0.131965736958641	-0.464610925587829	married	2	800000	100	0.411518853578181	279
44	Vesta 39	FALSE	NA		-633	892	980	-624	-0.927354700697421	0.94723035210743	0.022089355989496	-0.369478181717281	single	3	800000	200	-0.927354700697421	-633
45	Vulcan	TRUE	NA		456	309	604	-105	0.691022380381802	0.756504908395048	0.304484144821221	-0.044621497356483	widowed	0	800000	300	0.691022380381802	456
46	Axomamma	FALSE	NA		-287	330	444	-942	-0.726299290536237	0.366183619782515	0.265077899743293	-0.090645580061794	married	1	800000	400	-0.726299290536237	-287
47	Ka-Ata-Killa	TRUE	NA		689	530	504	-754	0.314176215358657	0.02325734047252	0.750971183423902	-0.788309608498159	single	2	800000	500	0.314176215358657	689
48	Mamma Killa	FALSE	NA		-417	879	816	-836	-0.562581548510842	0.287700729893372	0.57702874200217	-0.395546018206061	widowed	3	800000	600	-0.562581548510842	-417
49	Mama Ocilo	TRUE	NA		849	385	834	-698	0.579712833654217	0.30216287338192	0.741046770686949	-0.638483022551377	married	0	900000	100	0.579712833654217	849
50	Mama Qucha	FALSE	NA		-95	367	204	-483	-0.423402903150992	0.597236136312362	0.244972767670274	-0.149509121966388	single	1	900000	200	-0.423402903150992	-95
51	Pachamama	TRUE	NA		3	347	315	-724	0.848304857827542	0.080753878491055	0.606459989776621	-0.624071055395825	widowed	2	900000	300	0.848304857827542	3
52	Age	FALSE	NA		-172	964	748	-715	-0.793136369601657	0.220276295991525	0.574931821090286	-0.456583214504743	married	3	900000	400	-0.793136369601657	-172
53	Ayaba	TRUE	NA		444	579	403	-570	0.471914544253698	0.084027585251283	0.364904863232439	-0.103306748367551	single	0	900000	500	0.471914544253698	444
54	Da	FALSE	NA		-964	492	114	-47	-0.332650825807495	0.081446266132746	0.856630761451398	-0.404901314855353	widowed	1	900000	600	-0.332650825807495	-964
55	Gdabu 50	TRUE	NA		113	710	496	-753	0.451465413879302	0.144142213708773	0.591629694202867	-0.687889757448555	married	2	1000000	100	0.451465413879302	113
56	Sakpata	FALSE	NA		-683	766	305	-826	-0.668600719132877	0.484837575421333	0.739294702736481	-0.546900769897523	single	3	1000000	200	-0.668600719132877	-683
57	Zinsu	TRUE	NA		156	537	215	-303	0.678565990045402	0.34400216675513	0.451490008322117	-0.828101714648333	widowed	0	1000000	300	0.678565990045402	156
58	Ogbunabali	FALSE	NA		-243	624	873	-611	-0.210021010604306	0.926094060781843	0.495915153972551	-0.416114786035424	married	1	1000000	400	-0.210021010604306	-243
59	Manuriki	TRUE	NA		9	479	823	-482	0.596877898522929	0.913363367342386	0.120182280011647	-0.003984477466625	single	2	1000000	500	0.596877898522929	9
60	Ulanji	FALSE	NA		-877	769	967	-667	-0.851575761921716	0.303813338863807	0.254630250530688	-0.500860387013151	widowed	3	1000000	600	-0.851575761921716	-877
61	Yhi	TRUE	NA		773	523	80	-262	0.377043882489243	0.411115066659539	0.907619973383511	-0.847254782804808	married	0	1100000	100	0.377043882489243	773
62	Guanyin	FALSE	NA		-860	966	268	-610	-0.907863535874257	0.935334990687891	0.860206203403251	-0.005979028866383	single	1	1100000	200	-0.907863535874257	-860
63	Yan Wang	TRUE	NA		408	75	83	-674	0.489975860308767	0.9722609168799	0.241588643168584	-0.902121589278908	widowed	2	1100000	300	0.489975860308767	408
64	Nezha	FALSE	NA		-857	27	100	-712	-0.897049591561854	0.33076253656877	0.307521629913848	-0.411781808242896	married	3	1100000	400	-0.897049591561854	-857
65	Brahma	TRUE	NA		249	865	531	-421	0.662188614773304	0.146025453647601	0.218494064309573	-0.004674475394063	single	0	1100000	500	0.662188614773304	249
66	Shiva	FALSE	NA		-538	108	875	-83	-0.181018319454835	0.575488034368112	0.562665125479592	-0.692906843439913	widowed	1	1100000	600	-0.181018319454835	-538
67	Saraswati	TRUE	NA		110	591	821	-664	0.292952306600165	0.985805337606502	0.776387570493916	-0.193936468220075	married	2	1200000	100	0.292952306600165	110
68	Lakshmi 63	FALSE	NA		-688	31	364	-708	-0.715086134998936	0.116471273163276	0.224975645356135	-0.846746829449796	single	3	1200000	200	-0.715086134998936	-688
69	Yama	TRUE	NA		358	438	824	-800	0.340377600647695	0.23159906490749	0.485508877305351	-0.165150345519854	widowed	0	1200000	300	0.340377600647695	358
70	Palden Lhamo	FALSE	NA		-824	846	753	-145	-0.516259101732065	0.980092121619635	0.604074089807657	-0.122342098428751	married	1	1200000	400	-0.516259101732065	-824
71	Kubera	TRUE	NA		274	525	123	-383	0.499157390526031	0.985258780914081	0.60351374586107	-0.434558632845779	single	2	1200000	500	2357.49915739053	274
